# BioNetComp: a Python package for biological network development and comparison

**DOI:** 10.1101/2021.04.14.439897

**Authors:** Lucas M. Carvalho

## Abstract

Due to the large generation of omics data on a large scale in the last few years, the extraction of information from biological data has become more complex and its integration or comparison as well. One of the ways to represent interactions of biological data is through networks, which summarize information on interactions between their nodes through edges. The comparison of two biological networks using network metrics, biological enrichment, and visualization consists of data that allows us to understand differences in the interactomes of contrasting conditions. We describe BioNetComp, a python package to compare two different interactomes through different metrics and data visualization without the need for a web platform or software, just by command-line. As a result, we present a comparison made between the interactomes generated from the differentially expressed genes at two different points during a typical bioethanol fermentation. BioNetComp is available at github.com/lmigueel/BioNetComp.
