## Supplementary Material A for "BioNetComp: a Python package for biological network development and comparison": Betweeness_Centrality_values_network1.txt

Gene	Betweeness Centrality
RPS31	0.1051240141743668
HPF1	0.07254126050517165
GND2	0.05539565708091282
ADE5,7	0.054460616429994294
HTB2	0.053505279768970244
HIS4	0.04712685513314323
RNR1	0.043888904159971175
YGR201C	0.043794809784082296
RPP0	0.042626269770622414
CCW12	0.041159885272699585
RPS2	0.04113150119957847
XBP1	0.03718908005079084
SVS1	0.036030847614767325
RPE1	0.03574374228242513
GDH1	0.03527734140923455
CTT1	0.035154626637576375
SEC53	0.03449261430075054
DDR2	0.034441391581747575
POL2	0.03290635295411179
GRE1	0.032310720217166126
CLN2	0.032187209829075754
TOS6	0.03037740892645511
GFD2	0.0298681685508233
RPS1B	0.029325017810602455
ASC1	0.027703892085808382
BAP2	0.027352785386761586
RPL18A	0.027192955203789372
PMA1	0.02608717807800467
SHM2	0.02516017978435053
RNR3	0.024793969247919555
ADE6	0.02342166163341015
ELO3	0.02217351839500969
GSP2	0.021821533617159918
HSP12	0.02118093855947176
VRG4	0.02085633136559324
NFI1	0.020325282368687938
XYL2	0.01986473198240936
BDH2	0.019323923181537115
ACO2	0.019266879331102296
RPS16B	0.01923479284802997
POT1	0.01916301622875745
TSA2	0.018890977798930064
YBR284W	0.018415657261115197
DSK2	0.017690122301126286
CDC21	0.017353677677074405
YNL195C	0.017350011560815105
PHO4	0.01698143694347417
SPS100	0.01687212692029414
YOR338W	0.016484525004274005
ALD4	0.016404637790859468
HSP26	0.015968167088054167
MET10	0.015229309248490806
ACH1	0.015222299475073817
PAU5	0.014986604789692286
CAT2	0.014519345214280423
SCW11	0.01419957465305418
PRM7	0.013753846302314248
YOR385W	0.013723424092335587
PMI40	0.013719902184272565
LYS2	0.013554085756286447
CSI2	0.013512243779986185
MDH2	0.013219232538185549
MPS3	0.012919003429889856
FOX2	0.012847029708353023
ERR2	0.012440750960278416
ALD6	0.01238797192687213
CIS1	0.012306013538419572
PMT4	0.012174235079415624
YAR068W	0.01206001737091504
MET6	0.011905450695839795
RAD16	0.01172847510739034
CIT2	0.011025959316465106
MUP1	0.010758874862711109
MDM20	0.010639331991674168
AHP1	0.010352790387221526
FKH1	0.010176770059416603
YLR042C	0.009714779074150323
YDR248C	0.008953488695304887
RPS6A	0.008864329278265868
PRB1	0.008768296249519043
RPS24A	0.008591680662907273
RPS25A	0.008372936627325129
RPL7A	0.008179932353938536
PSA1	0.008149480231069265
UIP4	0.008080250021703646
LYS9	0.008047745487137832
YOR389W	0.00791728134485183
RPS7A	0.007635464407609714
INO1	0.007620563757174098
MET3	0.00760143586384484
CWH41	0.007531356267338
GRX8	0.007527486378625012
YPL277C	0.0075198823920992605
YPL278C	0.0075198823920992605
RPL36B	0.007419485184327856
DBP7	0.0073780146748268285
ACS1	0.007336816822637873
MCD1	0.007265049644023968
MYO2	0.007261528709857411
RCL1	0.007236670656239486
SPC24	0.007155286601044075
KAP114	0.007142300599953251
NCW2	0.007142300599953251
YNL234W	0.007142300599953251
THI4	0.007142300599953249
REI1	0.0070296644224794235
RPS20	0.006894664469865677
RCR1	0.006862889336909337
CTF18	0.006676319558338697
RSA4	0.0063699376866585495
ATS1	0.0062814375863882626
RPS4A	0.006280339446396655
DPM1	0.006167297167948096
MET14	0.006158750971278041
PTR2	0.006112370172313553
LEU9	0.006001085573704013
MSB2	0.005813487449993153
SPI1	0.005727868645002812
HOM3	0.005627411602406017
FAL1	0.005510322573074322
RAS1	0.005455431829211343
RPL2B	0.005435571489471666
POL1	0.005221020158783133
RPS0A	0.005197696835111925
RPS0B	0.005197696835111925
RPL40A	0.0047808557480132656
PAI3	0.004767151983372416
RPL13B	0.0047629321117626635
RPS17B	0.00472037948538926
RPS17A	0.00472037948538926
RPL5	0.004659471712463458
RPS24B	0.004630122174044172
GCY1	0.0045455854244418285
EMP70	0.004395171184739423
YAP6	0.0042714881875095196
RPL4A	0.004127988007974358
RPL11A	0.00392502158774947
SAM3	0.0038727719737575426
RPL27A	0.0038404798145819374
ALG7	0.0037711196908330915
MKC7	0.0037526628571849896
RPS19A	0.0036160500297555288
RPL30	0.003609186046545085
YHC3	0.003555551356186794
RPS6B	0.003536187351460555
BTN2	0.003534953745845021
LAC1	0.0034089908078920998
FMP45	0.0033668610881479005
ADE1	0.003312301724394101
ADE17	0.003288766389925882
PDS5	0.003258940022839422
YJU2	0.003223415133934021
PBI1	0.0032176159021615526
RPL4B	0.00315259236240812
TRF5	0.003143691320067338
SUN4	0.0030870148779465695
PDR10	0.0030658386323848385
RPL11B	0.003062918141064799
RPL12A	0.002988464461452909
RPL7B	0.002975586738111893
SIP18	0.002970726790817547
NAT4	0.0029115579433838007
CSS1	0.0028314750459497383
HMT1	0.002790715014670605
RPS27B	0.002540178926796305
YDR034W-B	0.0024803484293956404
SGA1	0.0024377786220195134
EMP24	0.002435425309472034
NPL3	0.0023726595586145245
PHS1	0.002370712644525247
RPS13	0.002320580586685477
TIR2	0.002251867808730795
YBR085C-A	0.0022421292369060528
MET17	0.0021943489005713103
YJR096W	0.0021650765506060366
RGM1	0.0021338177606056896
NRG2	0.0021338177606056896
PXA2	0.0020280501147487418
ERP2	0.001983582173375188
RPL2A	0.0019749563182579217
RPL14A	0.0019749563182579217
RPL1B	0.0019749563182579217
YDR341C	0.0018856436787205967
MOD5	0.00173343663761624
ERP1	0.001682718545798755
CIN5	0.0016790114587459635
LYS12	0.0016152319584787115
DHR2	0.0015910084685880437
SSA3	0.0015805873463881498
SPG1	0.0015292206461020445
PRY2	0.0015053870465570396
DBP1	0.001383723295714387
RPL42B	0.0013631153417991608
YCR102C	0.0013553000861639339
RPL42A	0.0013281608691415887
SGO1	0.0012905675414918829
YHL018W	0.0012579690650846554
RPL9A	0.001224658123148573
RPS12	0.0010336503798381018
RPS9B	0.0010019854601202587
ADY2	0.0009661614929531442
RPL8B	0.0009496565623304825
RPL16B	0.0009496565623304825
ERS1	0.0009248309136987345
CGR1	0.0008727049692481261
HSP31	0.0008535596334344226
RPL21B	0.0008404284645541113
MET5	0.0008130053218099053
YBR016W	0.0006905042375819729
YHR213W	0.0005796072372189416
RPS18B	0.0005504296695958717
RPS28B	0.0005311532805553123
ELO2	0.000507907124637544
RPL37A	0.0004970334649043723
NSR1	0.00048636557585312045
LSO1	0.00048284759764640313
RTG1	0.00046078941619548847
BNA4	0.0004509615061538637
RNT1	0.0004361291581261267
PYC2	0.00040237446815769533
PXA1	0.0003903057185654811
RPS16A	0.0003649191850898349
RPP2A	0.00028157382088120266
ERR3	0.0002781166632628003
CRC1	0.00027353750824269367
YML083C	0.00024072339091664222
RPL26B	0.0002289822043723092
GDT1	0.00020550268647819486
RPS22A	0.00020052073226014877
RPL31B	0.00016015029770404392
BNA6	0.00014622030719706834
RPS26B	0.00013168882559188354
RPL24A	0.00012941749967311189
DUT1	9.451354957241711e-05
ODC2	8.482917153394071e-05
YKL107W	6.449285369833036e-05
HOR7	3.617816398661011e-05
SMP1	3.4629336242197574e-05
RIF1	2.236477965641927e-05
RPS29A	1.7999612947669402e-05
RPS29B	1.7999612947669402e-05
YLR460C	1.790080874827518e-05
NGR1	8.080178456512768e-06
SVL3	0.0
HXT4	0.0
TUB4	0.0
YOR062C	0.0
POG1	0.0
YIL055C	0.0
SDP1	0.0
GAS3	0.0
FKS3	0.0
PEX25	0.0
SIM1	0.0
FDO1	0.0
ZPS1	0.0
SNG1	0.0
YDR222W	0.0
THI21	0.0
BAP3	0.0
CSM2	0.0
SWC5	0.0
ESC8	0.0
IRR1	0.0
BSC1	0.0
KNH1	0.0
YDL129W	0.0
PRR2	0.0
GNP1	0.0
ERG4	0.0
DIT1	0.0
RPP1B	0.0
SRX1	0.0
FUI1	0.0
DSE1	0.0
DSE4	0.0
YBL039W-B	0.0
SPO71	0.0
CSR2	0.0
