## Supplementary Material A for "BioNetComp: a Python package for biological network development and comparison": Betweeness_Centrality_values_network2.txt

Gene	Betweeness Centrality
CDC28	0.04175445466716634
ARG5,6	0.02148194124000207
RPS31	0.016009564050401926
RPL40B	0.015832648018871975
ATP1	0.015358719568075474
CYB2	0.014582776083276261
CTT1	0.013231356808006517
HIS4	0.01065988177112964
OLE1	0.010382242799913899
KAR2	0.010228855602928098
TEF4	0.010016133941502327
YNK1	0.009960639975435974
CEF1	0.009129728873367339
ZWF1	0.008979833110482569
SEC61	0.008707541682168711
GAD1	0.008275160197392436
RLI1	0.008144711802516053
POL30	0.00804595040680223
NQM1	0.007871113037806465
SOD1	0.007703486965338738
ASC1	0.007545635270143975
GLO1	0.007449936501020837
SCH9	0.007354830560294091
CYC7	0.0072879513651572065
GLC3	0.007249694821055503
PMA1	0.0071028520991757976
OM45	0.006998566641110012
GSY2	0.0068854958745168835
PHO89	0.006874587705460695
RAD51	0.006778888336609631
ALD3	0.006543380657532281
RPS6A	0.006485144021752061
CAR1	0.006424907935514777
TFS1	0.006389675554415007
UME6	0.006327633933726882
PGM2	0.0061993636063653774
GAP1	0.006171648387781275
HFD1	0.006093617634770715
GUT2	0.006062388898487137
ADK1	0.006052550416027785
PHM7	0.0059977111476328
GPH1	0.005740651115373542
NNR2	0.005693026041372545
ARG82	0.005688101324411005
RPA190	0.005622723771595808
CTA1	0.0055958231478087555
DUR1,2	0.00559126905171333
AMS1	0.005439812975512088
CIT1	0.005378008398935317
RIP1	0.005174705518588582
SSB2	0.005164579109638487
NNR1	0.005075788022985573
FUS3	0.005035861834570798
POX1	0.0050047644363230255
TUB2	0.004896779653296875
MDH1	0.004896697720635411
HMT1	0.004853845669059926
HHF2	0.004796506909563593
HXK1	0.00472679855547749
SOD2	0.004716096328148366
MSC1	0.004681921222075936
AIF1	0.004654337833651283
EFT2	0.004649709714801193
HYP2	0.004609277721162483
ATG8	0.004578486381787945
FAL1	0.004574228582718293
RPS1A	0.004546806994494525
XBP1	0.004522844310207668
LEU2	0.004497159831365122
INO1	0.004481190519865941
HXK2	0.004455007720363075
CLB2	0.004437237406703057
RPS3	0.004396124259518188
FKS1	0.004357946293060776
YEF3	0.004334948045910555
SNU13	0.0042922239516782045
RPP0	0.004266086178497041
YMR196W	0.004247918204538594
GAS1	0.004237991367320617
PRC1	0.0041616078968132846
SUB2	0.004135518996869707
CDC9	0.004110014574998496
CYT1	0.004099489026176451
ENA1	0.004076427113466908
AGX1	0.004052507729508431
SOL4	0.004036780576843965
ARF1	0.003998570642138601
PUT1	0.003990629230024604
YAK1	0.00396364383228666
ILV5	0.003932471252787456
RSM7	0.003924196792960851
RPL3	0.0038781006286848383
IRC15	0.003843846787424015
TKL2	0.003835796677128318
IGD1	0.0037965166236663917
RPS6B	0.0037704424074973
OM14	0.003754245279008143
RPS2	0.0037513338342583546
NDE2	0.0036951945454277045
MAE1	0.003664779112575138
COR1	0.0036608842354918926
CAN1	0.0035653006970808704
TRA1	0.00351062502973741
ECM4	0.003497822475587413
RPS20	0.003454435149960233
ILV1	0.003442104623198504
GTT1	0.003440259818213284
SSS1	0.0034141177676669143
ADE12	0.003403337140785748
YLR149C	0.0033950366152264958
HTB2	0.003393587540357687
RAS1	0.003366211127182052
IFA38	0.0033397351485415436
HTA2	0.003330928929559303
SSB1	0.003326761069813084
YMR090W	0.0033156090321837138
ALD4	0.00330978199150261
CDC21	0.0033016998225363545
EFB1	0.0032923247149220106
COX2	0.003287557911860576
MDH2	0.00328552884294027
ACS2	0.003241045733978026
CAR2	0.003239922730616619
CDC14	0.003212115875742397
USV1	0.003187592798693007
ARO1	0.0031669467858505464
HMX1	0.00316406008363897
PRB1	0.003163404646856342
GIS1	0.0031623892718419503
MCR1	0.0031592616233722475
PDR1	0.003105112557887403
ATP6	0.0031021832987386763
LYS2	0.003099435874960722
IME1	0.003096655825638238
MYO2	0.00308820031463025
YHR097C	0.0030789347929348647
POT1	0.0030450542560914893
YOR1	0.0030443925674667935
SWE1	0.0030319385717368316
HAP4	0.00300722588961016
PHR1	0.002985292935558479
RPL5	0.002979648797888997
ROX1	0.002974104003319375
RPS1B	0.002963479363932364
ARO2	0.002958332013263799
CGR1	0.0029567488009717056
UGA2	0.002955974250934131
THI12	0.0029425643701146836
IMP3	0.0029293113278349605
RPL39	0.0029027604188424307
HSP26	0.002885198986492494
RPL2A	0.0028600740229769005
DSK2	0.002858524483041702
PSF1	0.002838092792776187
IRC10	0.0028198180030772186
HSP12	0.0028154728978696994
SDH2	0.0027951723410760414
FTR1	0.0027824349567363697
MRK1	0.002769982603497298
UTP7	0.0027638538479864095
YLR152C	0.00273499066535267
RNR1	0.0027311746094730986
RTC3	0.0027144687826725616
MET3	0.0026976771009068054
TMA10	0.002694369248914781
PIC2	0.0026726992404375043
UBC5	0.002665932662418477
TRM2	0.0026434506546432245
ERG6	0.0026384885304090774
GCY1	0.002632447709497716
ADE13	0.002628193350227619
VPS21	0.002617403937252309
PEX5	0.002604109005679745
OST1	0.0026028367202949702
MEF1	0.002602330249813742
RSA4	0.002596972721692547
DBP2	0.0025968794520107776
SHH4	0.0025880366306893715
GSY1	0.0025848777479438446
EHD3	0.0025816070666012693
RKI1	0.0025775733097037606
IDP2	0.0025667760946206744
LSC2	0.002558699691002904
CAT2	0.0025507639991510424
GGA1	0.002525320191684612
GIP1	0.0025063349880711347
SEC53	0.0025028837078841177
ACO2	0.0025011754945251474
GAC1	0.0024996252924139083
PET9	0.002487269326872947
SGA1	0.0024697338771845975
RPS5	0.002436602097322336
KAP104	0.002420100373831706
TRP4	0.002394927061214893
ILS1	0.002385910399502387
SCP160	0.002384307442284237
TKL1	0.002341786776599822
SER3	0.0023290622208244154
UGA1	0.0023213844704629044
SHM2	0.002316072928013173
YOR385W	0.0023160326889674824
COX13	0.002308427039375538
GDH2	0.0023078280804299796
MET5	0.002295032970748059
GTT2	0.0022913127068726136
MEP2	0.002287973240819317
JEN1	0.0022729820554843283
RPL10	0.0022723361190538542
FOX2	0.0022615177995286917
PAH1	0.0022508987173178526
RPS13	0.002248684464903765
ACS1	0.00224362791993701
CWH41	0.002230175949650011
SPS19	0.0022248199530842164
FAS2	0.0022150323180615866
THI80	0.002212745125989597
ICL1	0.0022081867059129145
VAS1	0.0022076397291011817
RPS4A	0.0021940756762571702
OLI1	0.0021920684141597973
APE1	0.0021902024658880244
DUT1	0.002186971887128349
YJR096W	0.002178687704403292
RNR3	0.002161902771001826
RPS16A	0.002161042410614087
YLR446W	0.0021594655141018325
NOP14	0.002156181353713491
GUT1	0.002155724036159803
RPS0B	0.0021443053435175894
ATG1	0.00214421293451417
ADE5,7	0.00211433818983787
SPO20	0.0021108677757848454
PDC1	0.0020934107511569413
YNL194C	0.0020898746780819927
HMS1	0.002080641854243781
YNL195C	0.002076672840379645
RPL40A	0.002066288387449378
PAU7	0.0020539620545421576
MCH2	0.002048453681959561
RCF1	0.0020450821685459686
GRE2	0.00204473928338587
TMA19	0.0020443240969430106
CHO1	0.0020413672919565255
THR4	0.0020386884521731313
RGI1	0.0020349052198418817
HSP32	0.002031030070580017
GND2	0.0020181338243482326
PIM1	0.0020170152241712654
PRX1	0.002016289971224339
YDL124W	0.0020075109427392193
ADH7	0.002002431571336355
LIA1	0.0020010254725410037
LAC1	0.0019938517564439596
WBP1	0.0019924267352288074
CAT8	0.001990119359219946
FRS1	0.001977609480099602
TIF11	0.001977540646395092
MIX17	0.001975825340658522
EUG1	0.0019705778705911186
PSA1	0.0019553104050368014
YOX1	0.0019531285337592253
RPL9A	0.0019496062407254647
DCS2	0.0019478957536704226
FZO1	0.0019478629341391008
URA5	0.001946079922534513
NPL3	0.00194313255407777
HOM3	0.001942361514283694
TRR2	0.0019383790197224954
RPS4B	0.0019284646030122878
ALD2	0.0019266330430961717
RPL22A	0.0019147408370421527
RPL9B	0.0019116630466626048
SPG4	0.0019085916773574514
PAU3	0.0019075821959545563
FMP16	0.0019018460391976167
PMR1	0.0018952226742177845
PMI40	0.0018948346015150146
SSA3	0.001884273817201307
CDC60	0.0018766180109849662
RPL28	0.0018658179368287566
DDI1	0.0018650540581192632
IPP1	0.0018650505970122066
DLD1	0.0018625878421902804
DNL4	0.0018432627625942367
MBR1	0.0018409288362203457
SDS23	0.001839776728787004
YDL129W	0.0018316811541971593
RSR1	0.0018310012828134195
EGO4	0.001827217715934776
HOM2	0.0018207646613502936
CPS1	0.001816482053723063
PHO84	0.0018046985582150627
NOP6	0.0018038858207360595
ADH4	0.0018031205642799174
PMT4	0.0018029724520909397
RPB8	0.0017947340511378616
POL2	0.0017941029552511257
FRS2	0.0017912933537548481
NDI1	0.0017881609736228492
VTC3	0.0017872561002081223
GDB1	0.0017872527088576998
AIM17	0.0017872374643492935
CCC2	0.0017836343377142334
ENO2	0.0017777385192111925
YJL045W	0.001754008544135819
URA8	0.001750628365396641
YNL247W	0.0017499419007922018
CYB5	0.0017401897357687086
UBC4	0.0017334514180556966
ARO8	0.0017157393539539083
BDH2	0.0017079736660354386
DBP7	0.0017065884046100312
ECM38	0.0017058150341490413
CIR2	0.001701083368111789
BIM1	0.0017004575819656552
NRG1	0.0016813965634352804
DUR3	0.0016805705895699917
SBH1	0.0016776794902642683
HOP1	0.0016689646512359543
AAC3	0.0016612552931267348
RPL35B	0.0016594749198303453
PMT2	0.0016575185821038944
COB	0.0016569549817724246
DDR2	0.0016563145666118513
UIP4	0.0016503023596597514
DPM1	0.0016472741934376095
MXR1	0.001644822658520284
MOH1	0.0016425318893849795
ERV25	0.0016365528150826124
PAU10	0.0016357490924652745
FMP45	0.0016336213026133634
MOT3	0.0016242818511337008
ZTA1	0.0016206832310506655
SRY1	0.001614769540698404
RAD27	0.001607039166219011
STT3	0.0016035949411577384
ELO3	0.0015974079083272866
RTN2	0.0015934783674184732
ATG34	0.0015892172228421865
RPS9B	0.0015869187168009776
YPL247C	0.0015864583104336235
SNO4	0.001574348125318028
HBT1	0.0015699472550592729
RIM8	0.0015638553935183237
LSP1	0.0015579419725852367
REI1	0.0015553743543670266
AIM19	0.001547851168554792
NTH2	0.001547360945503693
PIL1	0.001535297812737395
RPL11A	0.001534056291003488
SAM4	0.0015337658381299633
FKH1	0.0015326595572551598
RPL2B	0.0015220552291069602
ERR2	0.0015103998005583025
RPL16A	0.00150903860419656
YOR289W	0.0015080962967217231
PPZ2	0.0014995550226077111
QCR9	0.0014974276543724954
ARG8	0.0014968210496081361
FUN19	0.0014967504750964566
GOR1	0.0014895811982074683
STM1	0.0014881281440285677
RPS9A	0.0014881257318366899
CCW12	0.0014823937352281095
TOS4	0.0014810911028305645
RPS16B	0.0014803057218438773
ERG26	0.001477271221908013
DHR2	0.0014736809273273458
MAK5	0.0014703334935512252
SPI1	0.0014658671600413999
ROK1	0.001460402777693646
COX26	0.0014594601230390296
RAD50	0.0014579293783615812
AHP1	0.0014515688435405235
AFG3	0.0014514657251181132
QRI1	0.0014509279550406165
COX4	0.0014502174776424835
SPA2	0.0014488332411486677
YJU3	0.0014487801353825454
THP3	0.0014432180536664615
MET10	0.001442824922130681
MOD5	0.0014315760966500896
DBP10	0.0014294039170022613
GSP2	0.0014262818877921668
CIS3	0.0014257683768029142
RPL34A	0.0014233728932186256
TAF14	0.0014229552890906642
RPS0A	0.0014223464739544392
YNR029C	0.0014166954007754338
APT1	0.0014089182150929165
LHS1	0.0014044134313592922
CMP2	0.0014012985450180815
YLR297W	0.0014007000465781165
RPL19B	0.001395666621363388
RPL14A	0.001393963709564467
FIT3	0.0013939299349762548
SEC63	0.0013937199060324594
ABZ1	0.001391721329084168
RPP1B	0.0013869434498270865
MUP1	0.0013814520597914346
GIP2	0.0013789121200104715
ILV3	0.0013755671519696117
ERR1	0.0013664945831640607
PRM7	0.0013654842046673078
RTC6	0.0013646737107315616
GPX1	0.0013644507615380762
PUT4	0.0013567256477657757
HAP1	0.001353379163363963
YHR020W	0.001348607465715724
YDR341C	0.0013450161985953093
POL1	0.0013441013866659936
ACH1	0.0013370383761362036
ELO2	0.0013361693342567357
MCX1	0.0013360522479290576
JHD2	0.0013302014526109626
HEM3	0.0013298044175867022
HUL4	0.001327911044726981
YGP1	0.0013272864220046077
DAL80	0.001324149152580768
ADE6	0.0013203185036550129
IDP3	0.0013200016447944432
RPH1	0.0013181588683379892
SWR1	0.001316737381218132
MEP1	0.0013147153158815188
FAS1	0.0013117904971695733
GFD2	0.0013079409356848016
TRS23	0.001301024434635753
PEP5	0.0012995254368793484
RPP2B	0.0012965705042908104
SSD1	0.0012956890922935815
RPO41	0.0012917246836987644
NCE103	0.0012914706580006723
GCN3	0.0012878472038946578
YBR016W	0.0012872360371281358
SAC6	0.0012871331915572295
YLR154C-H	0.0012836970474967909
TDA8	0.0012836970474967909
THR1	0.0012747170293409284
RAD54	0.0012744229733238144
HYR1	0.0012676125640394464
PST2	0.001267569535492425
MPC3	0.0012672595042280952
RPL31A	0.0012615618114547459
PYC2	0.0012494219499929477
YBR284W	0.0012482953162646577
PXA2	0.0012453296212311443
MPM1	0.00124393819230112
RNT1	0.0012377053850018253
RPS18B	0.0012368879679193257
RPL35A	0.001232837800722986
AAD6	0.0012325018990333534
HXT5	0.0012321401733076302
MET6	0.0012320384770939934
RPL11B	0.0012287844165264953
PAU16	0.00122373043707749
RPL38	0.0012230061114912418
COX15	0.001212418407967215
COX6	0.001211070473760348
ICL2	0.0012078734742103506
PAU20	0.0012056799992469704
CSR2	0.0012010618610903438
SIL1	0.0011983155529576872
ATO2	0.001194075776136582
ATG5	0.0011895628562785165
ALD6	0.001185719930247814
RPL27B	0.0011833224044918082
SPC2	0.001178692510255352
STF1	0.0011770715291643398
GPX2	0.0011755826449834981
SRT1	0.001173205945732756
RGT1	0.0011661510241311786
RPL32	0.0011600093187262277
TRX2	0.0011566972434919858
SIP5	0.0011565999541822138
ECM33	0.0011565218568261927
VTC1	0.001155012264687859
RMD5	0.0011538510664207983
REV3	0.0011528258201091
HIS7	0.0011508243095434039
SIT1	0.0011494291475124463
LYS12	0.001147077077947593
HSP30	0.0011429832104816679
GRE1	0.0011403717997164812
YML131W	0.0011326803417226771
RPL19A	0.001122382986519295
VMA3	0.0011205317092264015
QCR2	0.0011192971319187105
PXL1	0.0011169576992095488
EGD1	0.0011156385039122194
YPS5	0.0011147782792406862
SHH3	0.001113204069454605
DPB2	0.0011126104933398648
URA10	0.001106914674052907
SER2	0.0011049280345230552
PET123	0.0011008122490773027
PAC10	0.0010997262155104978
ALG3	0.0010951824800730435
PMU1	0.001091228351674122
RPL29	0.0010899876569980143
HEM2	0.0010828953922347269
FMP46	0.001079594429726683
GDH3	0.001079389115601973
ETR1	0.0010779707044206968
HSP33	0.0010764096740193197
BUD4	0.001071168944244344
ISF1	0.0010680006114061323
SDH1	0.0010654039336118648
TAZ1	0.0010650634526252962
CLB1	0.0010646131283566344
CYS3	0.0010605187112710844
NFI1	0.0010558863004825978
RPL18A	0.0010554409908405643
ECM13	0.0010529127442252
CIS1	0.0010489903816513447
RPL14B	0.0010482823488979283
YDR018C	0.0010482393464577536
RPP1A	0.0010434225174824614
ARE2	0.0010423843420243688
ERG13	0.0010414694918442213
SUL2	0.0010383472845916406
PUF3	0.001031848755217285
RTG1	0.0010241048209705212
QCR8	0.0010171484189689989
ATG41	0.0010158335231025036
ATG15	0.0010157132945080437
COX1	0.0010150852964697196
RPS12	0.0010109783228383206
RPL25	0.0010095019239613073
TIM11	0.0010065747433738428
PET10	0.001005402022536291
MSB2	0.0010032800853285253
RNH201	0.0010019978476803358
SIP18	0.0009956323035728548
STE11	0.0009937751788409023
RCR1	0.0009935944812150149
YHR033W	0.0009926918316672387
COP1	0.0009921187271153989
DBP1	0.000991721598614732
PNS1	0.0009827459862482614
DRS1	0.0009818720964635272
ATG9	0.0009767873252147703
SEC14	0.0009712147650557036
TPO2	0.0009661595216893466
BDF2	0.0009653409043877539
RPS22B	0.0009636485513008265
PHO12	0.0009624610365454616
ERG10	0.0009619432992888456
YNL208W	0.00096001134809493
YCT1	0.0009596583343089416
ASP3-4	0.0009564932081543018
CDC45	0.0009554080227513756
RPL8B	0.0009535819909087854
CLN1	0.0009524652873449547
PHO13	0.000950640777600639
FRE5	0.000950283364176321
DIC1	0.0009492730395940951
MCD4	0.0009481003919719544
HOF1	0.0009478060616891196
RPS21B	0.0009472922360809022
BCS1	0.0009468554747173106
PAU5	0.0009462061238204265
FRE2	0.0009448334790215737
LYS4	0.0009439201516959674
RPL16B	0.0009436022192524528
MRC1	0.0009435708848108436
CYM1	0.0009363372316524249
RPS25A	0.0009361694443114391
RPL4A	0.000930951011986157
YKL091C	0.000930376525834825
MSH2	0.000929608639991543
SER1	0.0009261835986601282
SOR2	0.0009233368111214514
ADE1	0.0009215240077780973
YTA12	0.0009207049970303344
ELO1	0.0009205369755485703
SDH3	0.0009191048557346636
POB3	0.0009189642989202048
YDL218W	0.0009135564853246847
PAU23	0.0009104750083644074
PTR2	0.0009063882107118084
HEF3	0.0009052955406970921
EMP24	0.000897646742283245
YGR201C	0.0008945708059877721
PAU21	0.0008896592117732421
RPL7A	0.0008878487950144847
PIG1	0.0008829888857442851
RFC4	0.0008825480769285788
THI4	0.0008803243503942678
IMA3	0.0008787256291979659
YOR062C	0.0008780860586128005
GPP2	0.0008775462829926488
ACC1	0.0008693885852590636
MON1	0.0008693726861468763
ADE17	0.0008691867746022335
PUT2	0.0008683866922926312
ATG20	0.0008612948978415809
YDR034W-B	0.0008604057474818513
REV1	0.0008601837821359319
NOP15	0.0008595374532762252
YLR179C	0.0008549902369280716
YCL048W-A	0.0008546183706079485
GRS1	0.000852976721830184
PIR3	0.0008515452622334298
RPL18B	0.0008507346429924641
TSA2	0.0008501798931301451
VRG4	0.0008492120009806834
TRM11	0.0008475173204367487
HFM1	0.0008464233572775949
NDE1	0.0008456619901087675
CRH1	0.0008372420946352531
RPS17A	0.0008363236544493629
STF2	0.0008359838146785694
PXA1	0.0008340036397427316
RPL42A	0.0008326672186941269
ORC3	0.0008308293327543941
VID24	0.0008266146179835825
FAA1	0.0008240266549514898
CLN2	0.0008238238709079729
DAL1	0.0008232128799051957
YLL056C	0.0008223039373889109
CTR3	0.0008220647742204593
RPL13A	0.000819083345821171
CWP2	0.0008181324630535157
ADE3	0.0008154829541574154
MIS1	0.0008115832721966458
IMA4	0.0008083698894519668
MLS1	0.0008080834126467495
SES1	0.0008076405970111599
SSH4	0.0008070835802865446
SDH5	0.0008046915010632192
ATP4	0.00080398429053524
YSP3	0.0008024524786161423
MET14	0.000801603937175157
SIZ1	0.0007983874209223387
ILV2	0.0007958960559525209
UBP13	0.0007889694783598806
AFR1	0.0007888894229738348
UGA4	0.0007888843480482646
YOR338W	0.0007857828793813875
MCD1	0.0007840975124376314
RPL4B	0.0007816778759227365
RPL30	0.0007815212216795944
MIH1	0.0007813785459975475
MRP8	0.0007802560708216017
FET5	0.0007792506596626318
SNF3	0.0007758818331780044
SMP1	0.000775092923545761
PDR10	0.0007741000713194191
BUD17	0.0007719135231315037
MSL5	0.0007668831989629877
SPS100	0.0007660180217964705
POC4	0.0007627734349144288
HSL1	0.0007591836306818048
SAF1	0.0007582711803802979
INH1	0.0007580878831177232
INA22	0.0007562126968923397
SPE3	0.0007558735263794484
GLE1	0.0007541773078583297
RPL42B	0.0007530083325747371
TOD6	0.0007515294165216815
BUD27	0.0007492085645208554
YJL193W	0.0007482616209408791
GLO2	0.0007476559303799712
NAS6	0.0007472924799517761
FMP48	0.0007472268827651298
REG2	0.0007471609983473531
GIC1	0.0007468430465148667
TRX3	0.0007457118147074679
MAM33	0.0007446967421910968
SFC1	0.0007445920232776668
GIS4	0.0007424462832897795
ALG7	0.0007418317789799893
TPO4	0.000740909970692796
STU2	0.0007399172949877749
CLB6	0.0007387933367071065
ADY3	0.0007365989354037466
ZPS1	0.0007349342853438367
WSC3	0.0007291684264721342
SLP1	0.0007265080430710262
MVD1	0.0007257835956316331
SCO1	0.0007249518613349434
PAI3	0.0007209463030615813
YCL049C	0.0007172665879052229
YPR174C	0.0007158467945874272
CTF4	0.0007144905405367815
YDR090C	0.0007142817717307655
CIK1	0.000713019397862678
RPS7A	0.0007111906147676853
MTQ1	0.0007106995596106387
OAC1	0.0007096066264866474
CLD1	0.0007054193507598049
PRM10	0.000704815767404029
RPS15	0.0007045628512686413
SIS2	0.0007026910468986785
RAD16	0.0007013552300772805
PAU13	0.000699508137024246
MAL13	0.0006992680268585387
YDL012C	0.000699239723544163
DAL5	0.0006980553970855138
IMD4	0.0006948773492267331
JEM1	0.0006933888743493704
IMA2	0.0006929174780337516
BDH1	0.000692751731317987
YPT53	0.0006889828414029684
RPS24A	0.0006834837638448096
NUP60	0.0006831701083906698
YPL113C	0.0006829433777383634
SEO1	0.0006811489535291847
TMA17	0.0006810559125086165
SHB17	0.0006790610262576723
RPL26B	0.0006770060921994618
MIA40	0.0006756728108877629
TMA20	0.000674694925380456
YGR067C	0.0006744785200800316
CDC13	0.0006731144153314617
YHC1	0.0006711658293764225
RPL20A	0.0006687840323358486
RTT109	0.0006680474851532756
COX3	0.0006676130035981438
SHO1	0.0006675383778892725
TOS8	0.0006673848653738304
GAL3	0.0006662074792592924
BNA3	0.0006629964281317842
HXT6	0.0006592824070017025
SRX1	0.0006592516629263636
AAC1	0.0006583147291197304
RPS18A	0.000651587193385464
ARL1	0.0006489753739855014
YOR387C	0.0006470577551484151
GIT1	0.0006466696123449994
ICS2	0.0006460160663785482
DAK2	0.0006441657864666731
RPC11	0.0006432355387553898
MPS3	0.0006428291290974434
RPL12B	0.0006419681852843493
YKL107W	0.0006419486308078755
HSP31	0.0006417741988761132
RPL20B	0.0006412268157000523
PAU2	0.0006402195051478014
RPA12	0.0006372436331536983
ARO7	0.0006363605551594597
YHR202W	0.0006352411196859669
PDR12	0.0006344225279906014
PUG1	0.0006306218442838956
CBF2	0.0006285131065025005
ATG39	0.0006260382436967368
MET16	0.0006242274504817112
MET22	0.0006217826457190687
PHD1	0.0006202342498890123
FMT1	0.0006173823573391354
SOK2	0.00061709126827501
GIN4	0.0006152033319449669
QCR7	0.0006150345298570119
PDS1	0.0006149542349152138
RPM2	0.0006146296381057669
SLZ1	0.0006145223622802639
LEU9	0.0006123514920311044
ARO4	0.0006098603558438499
DED81	0.0006086375707095201
PTP2	0.0006080798523632579
CIN1	0.0006016170027499509
ERO1	0.0005985633030808041
RPL22B	0.0005974362036968605
ALK1	0.0005973349289099718
RPS21A	0.0005963056387475103
AIM18	0.0005919246285588902
ALY2	0.0005909100570388656
COS111	0.0005899116301829806
GPT2	0.0005892938999552854
RED1	0.0005870258827724668
ARH1	0.0005862249698722909
THI20	0.0005852082775263668
LAS21	0.0005811029660370503
MEK1	0.0005764351163667632
RPL6A	0.0005760652053054572
DAL4	0.0005757429540560456
MSK1	0.0005756386354881575
HCM1	0.0005752160021454963
RPS24B	0.0005748256618143202
SUR1	0.0005727812174165425
REX3	0.0005710985714585194
FRE4	0.0005642251750004487
ADH6	0.0005640477693102688
ENA5	0.0005622808826722524
FUI1	0.0005611965218887342
SEG1	0.0005601166399617862
SPC24	0.0005599752430322152
PFK2	0.0005592315737924887
RAD4	0.00055899025112952
SPS18	0.0005568867253791893
DLD3	0.0005568426701756345
RPS17B	0.0005563341557531335
UGX2	0.0005545778390776309
PKH2	0.0005535312707927326
RPS28A	0.0005534807636700602
THI5	0.0005527674782842503
ERP1	0.0005521089928162921
PDC6	0.000549827704459919
OYE3	0.0005497525282675233
RPL17A	0.0005481745718730314
HAL9	0.0005464879324856628
PDH1	0.0005438402822925043
YDR248C	0.000543617559182233
SSL2	0.0005384866306779086
BI4	0.00053843088156636
YJL107C	0.0005382597215971967
GRX3	0.000537539762934279
GUD1	0.0005356982822644398
RPL27A	0.0005347365676265607
YPR127W	0.0005344168680139125
RPL8A	0.0005335255275173659
RPL23A	0.0005333814147187575
RPL6B	0.0005321884728771468
NCE102	0.0005317837389488145
YHB1	0.0005316669389958004
SIP4	0.0005316505107919152
ATG11	0.0005299476038272083
VTC4	0.0005299102211423695
GPP1	0.0005246997399060473
ADY2	0.0005220323335035764
BAT1	0.0005210297421958811
SEI1	0.000520284747228988
HOR7	0.0005184029835190259
SVS1	0.0005183221292499862
THI13	0.0005174326257892846
PMT3	0.0005162309996606066
RPL23B	0.0005161126918048613
BRN1	0.000515211228748693
PET100	0.0005146893532187271
TOS1	0.0005126339876675474
PRY2	0.0005107557841525844
LEE1	0.0005099811314738787
OXR1	0.000509168726946157
MRS4	0.0005082775622097866
AXL2	0.0005080089272142236
YGR130C	0.0005079078435511955
AIM33	0.0005078907264896352
ECM22	0.0005074201249852866
MID1	0.0005038469912459186
LTE1	0.0005029663873825234
COX5A	0.0005020551708653328
YGL242C	0.0005017138493932708
RPL12A	0.0005015581063649892
VHS1	0.0004990834485746488
CIN5	0.0004988256641635403
FMP10	0.0004987347595028372
YIP1	0.000497108412645955
WRS1	0.0004932544557195795
RPS7B	0.0004923519949965286
KIN3	0.0004910566431057801
RIO1	0.000490343667597263
PRR2	0.0004896418291608365
PBI2	0.0004888313947110114
HIS5	0.000488686221235088
TSC11	0.0004885027454507183
CBP6	0.0004879102502102679
YML083C	0.0004873237451344778
MRP20	0.00048691440377291557
IDI1	0.00048647417066423365
SPO71	0.00048624891731336817
ERP2	0.0004856867876169459
INA17	0.00048555635941163446
FKS3	0.00048388993205347226
SKG6	0.0004834678631145886
THI11	0.00048104911673795876
RPL26A	0.00047946148379521237
YGK3	0.00047907929066342604
RPP1	0.0004776949903112996
YKL162C	0.00047688347212201737
GRX2	0.00047646356868260214
PHM6	0.00047634211803013914
PRP28	0.0004762049446012181
APJ1	0.00047497891781641535
SPL2	0.00047326016855391337
AQY3	0.00047161009605407373
KNS1	0.0004707152107874601
AFT2	0.00046876945129475966
NRM1	0.000467900984713604
ASR1	0.00046460287136215907
ASP3-3	0.00046097783099043684
INO4	0.0004598937173925202
MET17	0.00045751341124717997
SDP1	0.0004574595876964405
CPA1	0.00045685327632153674
SDH4	0.0004563943469312747
YPK2	0.00045564831437369473
GYP7	0.0004542775785907759
HUL5	0.00045424243334778305
ICP55	0.00044725663821506607
YIL014C-A	0.0004461644141048177
SUR2	0.000445923618403072
SRL1	0.00044462630836069244
MPP10	0.0004444663276192684
ASK1	0.00044402934873664305
RSF1	0.0004431915121494862
EEB1	0.0004422871189314688
DAS1	0.0004421630639638093
THI21	0.00044143622173150064
RMA1	0.00044096078043492123
YIG1	0.000440122961307222
PDC5	0.0004385322500530612
EMP70	0.00043811782329175386
PCL7	0.00043385109249897356
SCEI	0.00043321298724209665
FAA2	0.0004328366506688522
RPL17B	0.0004322871310454191
YHR138C	0.0004320102034090972
SEC11	0.00043033650742486804
RAD14	0.00042859976466276057
ZRT2	0.00042697379997746554
YHI9	0.0004269658902248107
FIT2	0.0004247422202236033
SER33	0.0004240667981637191
ENV10	0.0004230032877651114
POL12	0.0004221686919031413
DON1	0.000422091374212671
MSD1	0.0004204277005597938
ERG1	0.00041986447106986534
ARI1	0.00041957578041690904
CMK1	0.0004142298769757994
WSC2	0.00041418554825677073
YHK8	0.0004138811714482614
EXG1	0.00041356180580345695
AI1	0.0004106361038291754
MNL1	0.0004094740454589413
SDH8	0.00040929640774436363
CTF19	0.00040882143418225446
GLO4	0.0004060934283321093
GUP2	0.0004055532659745359
XYL2	0.0004048586390216005
FRE1	0.0004044151880014021
YIL154C	0.000403479538725563
NRD1	0.00040322777239850527
HMG1	0.00040120439346003853
PAU22	0.0004011794875543596
PTP3	0.0004002358332688074
RSN1	0.00039994194120533634
SWD1	0.0003993794614933374
SUT1	0.00039891857399473255
ECM21	0.0003976161298725359
POL32	0.0003949777575329769
YAP6	0.00039490475246597035
SPC97	0.00039465765548302764
CSI2	0.00039151202192588456
GLG1	0.00039146760182290363
VTC2	0.0003910673122522518
VHR1	0.00039024035071689295
PLB1	0.00038856822307595506
RPL7B	0.0003884123225457525
TPP1	0.00038739420615666585
FBP26	0.0003865601318136749
BOP3	0.00038515885616445864
PHO3	0.00038234606458622644
STL1	0.0003814106768730812
RGT2	0.00038138208841103196
PHO11	0.00038051724632197684
YLR162W	0.0003800787687941853
IMD3	0.0003799610005452355
YLR257W	0.00037963741651085835
RRT12	0.0003794802770897651
SIM1	0.0003771414755137323
YIP3	0.0003766567272278514
CSM3	0.0003766336941089721
CYC3	0.0003756950663982866
RPS8B	0.0003751869262163526
ARN1	0.0003745919349515872
YGR066C	0.0003722902273724713
NNK1	0.0003722330487982847
CMR3	0.0003679896542268671
PUF2	0.0003676722805989342
TRM10	0.0003666065445082115
YHR140W	0.00036485789461099645
CRC1	0.0003638792052275914
GDT1	0.0003629848307318446
CRR1	0.00036273914078111983
RPL33A	0.00036164890185781136
GLG2	0.000361526407342056
YGR126W	0.00036087009485035593
YBR085C-A	0.00036061635895804213
RPS14A	0.00035995730930606817
INO2	0.00035994241850149683
IRC20	0.00035991041415369725
AMD1	0.0003593647666257591
HEM25	0.0003590455190134115
RPL31B	0.0003586247776835259
TMT1	0.0003565218614524274
CAF120	0.0003553877474397133
OAF1	0.0003552151599976268
YSW1	0.0003542474804217827
PHS1	0.0003537607220967987
RPL15A	0.00035141350638958865
RFX1	0.000351142064747314
ENA2	0.0003499145116088622
BLM10	0.00034934054665896594
LSO1	0.0003491323265897805
ATM1	0.0003491160502670596
IMA1	0.0003481860653440254
RPL24B	0.00034801822643262993
NUP82	0.0003478715085671908
SLY41	0.0003468215839071174
RIX1	0.0003465349331236406
ATG29	0.0003465267422766919
RPS19B	0.0003459913776941988
ALP1	0.0003454521108282622
NGR1	0.00034498771294575283
AAD14	0.00034416149190392905
HXT8	0.0003436573000535868
ATG3	0.00034348677728757577
OTU1	0.0003420951844120005
TUB4	0.00034054225313229035
RPP2A	0.00033896347141275666
YGR127W	0.00033657724887897777
YLR460C	0.0003362546538866524
TOS6	0.00033562578091348675
GSM1	0.0003351498289239534
OPT2	0.0003324530797868142
FDH1	0.0003316160202638278
PRP3	0.00033143539381085034
YMR321C	0.0003297069124885668
GAL2	0.0003296481049431729
GWT1	0.00032730552543581016
EIS1	0.00032702265896264053
VAC17	0.00032636061925732493
PDS5	0.0003252292277920331
YPC1	0.00032396942646270994
ARD1	0.00032360024857893674
RPS14B	0.0003234867403331371
YEL073C	0.00032160991936547003
SAP1	0.0003209974960299158
MATALPHA2	0.0003209805715568439
COQ4	0.0003205370876112338
RPS27A	0.0003198292602350107
CHL4	0.0003192363135302641
NPC2	0.0003190152089781982
TDA10	0.0003187467098949623
TMC1	0.00031758771856423327
YLR108C	0.0003169113808159714
ROM1	0.00031650168955078736
SSU1	0.00031447516735681443
RPS10A	0.0003137459353340749
PMA2	0.0003135481403810236
CST6	0.00031353348883744563
NRG2	0.00031323784792640895
INM1	0.00031194577326946945
DAL2	0.00031003861356377265
ATG32	0.00030900154973396033
RPS19A	0.00030799536372543105
ERG5	0.00030776643827152883
BIO5	0.00030771767072413985
MHO1	0.00030670076933391437
LYS9	0.00030662450628837784
NUD1	0.0003064282582960503
ATH1	0.0003056494849135716
FYV10	0.00030471303438812843
PDR15	0.0003045610231477855
YJR154W	0.00030437666116521803
ROY1	0.0003029242517895379
RPS23A	0.0003014833416775754
IZH1	0.000299349195175638
YPR010C-A	0.00029931335573363753
YPR015C	0.0002982878085386279
YHL012W	0.00029697568090353066
FAT3	0.00029674049059852766
SGV1	0.0002963648584757413
BSC4	0.00029602503595640994
RPL43B	0.00029585009684179116
RPS23B	0.0002952380659647407
PXR1	0.00029471669127376695
DDI3	0.0002933860823447756
RPS22A	0.0002918656474377443
SPC3	0.00029147055642601057
FIT1	0.00028978584482764537
IRC24	0.00028830954756233564
RPS11B	0.00028830576197716966
YSC84	0.0002880603182163073
ASP3-1	0.0002873869116075496
RDL2	0.00028726200907707307
RRG1	0.0002848470192463495
LEU4	0.00028478423031240993
PIP2	0.00028381273359283674
GAT3	0.0002835796789212218
SEC28	0.0002811176011848434
AAR2	0.0002806735541037554
PRM4	0.000280501678266152
RPL13B	0.0002802110415614004
MAL33	0.0002796223838084214
TPH3	0.0002786054453604331
YNL144C	0.00027649669224550424
HXT7	0.00027564740559296575
SRD1	0.00027363203327552095
SPR6	0.0002686872158854228
RRT2	0.00026812329109581325
MOB2	0.0002680160831373317
RSB1	0.0002678911460821423
VPS72	0.00026770726321048287
RAD28	0.00026626570422778054
UTP8	0.0002657492960338523
BTN2	0.0002653030930347717
RPS26B	0.000264605305026985
AAD4	0.00026406387197763255
PFD1	0.0002629139841469787
ATP10	0.00026276643665695853
HOM6	0.0002623935128090058
COX23	0.0002610481748854458
ERJ5	0.0002598630603324084
TAH1	0.00025945974408496316
AI4	0.00025881866584246153
RNA15	0.0002584146780970607
SKS1	0.0002582344360849389
SAP4	0.0002572835772928806
HEM4	0.0002572772951552401
RPL41A	0.0002564012131954027
YNR064C	0.0002563224654990063
KNH1	0.00025566848278613596
MKC7	0.00025546862331469995
MAL32	0.00025452976124142187
RPL36A	0.0002534635129653261
PSK1	0.0002515433742468236
GNA1	0.00024988947961259773
MUM3	0.0002497308182586419
RDH54	0.00024930118259348976
AAD3	0.0002491840699616621
AMF1	0.0002478099289126245
RPL36B	0.00024775895823599467
RPS26A	0.00024426742122850075
RGM1	0.00024359502370986194
PEX14	0.00024102458683132515
AAD10	0.00023980371133246385
YGR122W	0.00023800973576017752
SHU2	0.0002373583216450927
PIN3	0.00023701333255918204
YPL119C-A	0.00023682421959785865
YCP4	0.0002346865927687102
RFC3	0.00023404834489910826
PIG2	0.00023301227768385955
ATG36	0.000232685818395024
RPS11A	0.000230398275764144
SWC5	0.00023016932549316688
YHR213W	0.00022982275134368277
FUS1	0.00022943174961636789
YHL044W	0.00022930654395915756
ESC2	0.0002285045132621065
YDR222W	0.0002276942498133725
DCD1	0.00022715436473086042
MAL12	0.0002257940111735927
COX7	0.00022509524056439325
SFL1	0.00022372837778314396
ASP3-2	0.0002234215354575802
YGL081W	0.00022324382250771545
MAL31	0.0002230255548605954
ALG14	0.00022285379410584932
RCK2	0.00021950759782013177
RPL15B	0.00021862846475649724
MDG1	0.000216701820354261
RAD59	0.0002151460674540488
ALG8	0.00021483915385556713
CUZ1	0.00021353146455352522
SEC66	0.00021347133692834334
YHR127W	0.00021316455256294625
MRPL51	0.0002111247482290585
BAP2	0.00021106612105396152
YPS6	0.0002106050839177422
SIP2	0.00021001583240486775
RRN3	0.00020968936419761037
STD1	0.0002093088099291376
MCH4	0.00020898612414997885
AIM41	0.00020889419536088868
DDI2	0.00020781141621557784
EKI1	0.00020709048010586294
DYS1	0.000207029459490393
LYS21	0.00020679307970837717
YPD1	0.00020561496952388488
BRE2	0.00020542721481814764
ATP14	0.00020534089454637546
ZNF1	0.0002039697805936281
PIF1	0.00020371498612176885
YOR389W	0.00020231321638283195
RPS10B	0.00020200240065677087
DIA1	0.00020170311249701058
YAL065C	0.00020145999872166873
YGL117W	0.00019863837719856883
ECO1	0.00019775237423892564
UTR2	0.00019726867455518648
YNL010W	0.00019593715199839123
REF2	0.00019584696704196642
PMP2	0.00019520322892192923
YGR035C	0.00019407225062066633
DDR48	0.00019328652509444758
ESC8	0.00019312022216572656
HXT2	0.00019221000131407667
CHS7	0.00019114502555075505
UTR4	0.00019098515931100378
YPL109C	0.0001900671167849453
RPL1A	0.00018991632055678288
RPS28B	0.00018955562225250316
RCK1	0.0001890424124323848
ERS1	0.0001882661175113199
VHC1	0.0001875985517236994
RPS27B	0.00018699177478650276
YJU2	0.00018408045363016526
ELG1	0.0001829167653306792
YMR206W	0.00018149958995274448
YNL134C	0.000181329862159601
SLI15	0.0001808749493671546
SEF1	0.00018087224367925342
MIC27	0.00018010949935896216
RPS29B	0.00017941185893582297
EXG2	0.00017922238342693957
PPM2	0.00017915625750162856
RPL1B	0.00017881355020900726
OMS1	0.00017781077457064404
YGR125W	0.00017733541467652175
RTA1	0.00017561640738667056
ART10	0.0001751027350654777
CPT1	0.00017441378370498995
OST2	0.00017416495783404586
MRX8	0.00017270916108421056
YPL278C	0.00017146394614707525
YHR112C	0.00017046138763573653
YMC2	0.0001691646761237959
YNL058C	0.00016822925310556162
YKL222C	0.00016802700914316743
NCA2	0.00016751554012923444
ATG2	0.00016683530014815844
GRX8	0.00016561045169522285
CBP4	0.00016554766299659926
RPL33B	0.00016551028597153444
FMP40	0.00016519680013857665
DIA3	0.0001651605968888929
YCR101C	0.00016460694198281312
IRC22	0.00016399355828753954
SXM1	0.00016375050134142383
BOP2	0.0001635715377163665
RPL37A	0.00016353525103894058
TMN2	0.00016254476974260097
BFR1	0.00016249129274928346
OYE2	0.00016237544390027808
IPT1	0.00016214906611718006
MTC7	0.00016081899829699598
YDL114W	0.0001603836105593546
UBX5	0.00015843095272055326
PCL1	0.00015838475067816367
RAD34	0.000158331195719922
POP6	0.00015667176262749774
BNS1	0.0001562674347225703
ATG40	0.00015571057678440326
SFG1	0.00015560426726909718
RPS8A	0.00015541495073421075
SUE1	0.0001550452871540874
NOP8	0.000154819951958004
YMR085W	0.00015398286183186522
SET4	0.0001535494395663878
DIT1	0.00015313670806490535
MDM20	0.0001517327463194145
CYT2	0.00014934038024940507
VAB2	0.00014707037843823595
RPS29A	0.0001453671013230422
PAU11	0.0001452598361014263
GAL7	0.00014505404908564588
SPO77	0.00014486943295590664
MAN2	0.00014351238913015886
DAP2	0.00014335857214250498
RPL43A	0.0001426629975779214
SAP155	0.00014054389597672174
RFU1	0.00013988573998910604
KAP114	0.00013931587100722255
YPL277C	0.00013918450642570596
YCR023C	0.00013870126805483882
YCR007C	0.0001384879841294334
NCW2	0.00013653830674993493
CTP1	0.0001353778757860777
SPO24	0.0001349271236886406
YMR084W	0.00013409058498043604
ECM18	0.0001336086594380721
PUS2	0.00013209944746046204
SDC1	0.00013125495511506337
ECM29	0.00013052595001668879
YDL121C	0.00013048437382068214
TSR3	0.0001299126940839847
PAU14	0.00012896552258684268
PAU1	0.00012896552258684268
TAT1	0.00012857810228601645
MRPL31	0.00012794195156488409
MNN1	0.0001277259832958627
SOL3	0.0001277107529583205
RPL37B	0.00012734750447471806
RPS30A	0.00012728303220987646
RGC1	0.00012658298220899432
SEC12	0.00012568108688907926
MSS51	0.00012513322828445328
YIR014W	0.0001249395737683913
ADI1	0.00012459839360874425
YCR102C	0.00012346709688536238
TOG1	0.00012288890851164786
ESC1	0.00012206073737824435
PRM3	0.00012188042124949285
AGP1	0.00012173705035360882
MAG1	0.00012142763462673743
ERR3	0.0001210141695643382
PIR5	0.00012087826061472936
SPG1	0.0001206358680463075
NTF2	0.00012055134637005574
NAR1	0.00012021101948539563
STP4	0.00011972260435943311
POG1	0.00011884523821515586
ALG12	0.00011869238527435382
UPS2	0.00011825117852880183
BYE1	0.00011808401743358094
BNI5	0.00011743988440778484
MMP1	0.00011731446654881227
YCL001W-B	0.00011682834217931564
PDR11	0.00011636556897515838
SNL1	0.0001156323535766301
YBR285W	0.00011445499300908301
YGL235W	0.0001138931279354059
MPO1	0.00011323956430579193
SAM3	0.0001128288903730667
XPT1	0.00011268934434862843
CMC2	0.00011136149405662529
YIL060W	0.00011111932664572856
SCW10	0.00011064460636325996
OST4	0.00010965418809788359
NGL3	0.00010824554622760378
YCL068C	0.00010765567739440394
UBX6	0.00010354399700743881
KIN82	0.00010317736923505768
AQY1	0.00010316488002214061
YJL206C	0.00010287017924932858
HLR1	0.00010198699789421726
YNL092W	0.00010182028374190929
RPL21B	0.00010011739597235659
YPT35	9.939024674161657e-05
DSF1	9.928842766219213e-05
YME2	9.766753418244258e-05
RCH1	9.744464345529212e-05
YOR376W-A	9.570553658675479e-05
RKM1	9.562273236540202e-05
ASK10	9.434712294781913e-05
YNR014W	9.366724053762624e-05
KCH1	9.351546349890176e-05
RPS30B	9.326636088464821e-05
ABM1	9.283365649888601e-05
PSP1	9.218860752584452e-05
DTD1	9.121071902969293e-05
ARA2	9.11006829041534e-05
ATG14	8.900747861562165e-05
SHE1	8.886285906711458e-05
MF(ALPHA)2	8.570816269831001e-05
AAD16	8.436205751813597e-05
PEX18	8.361787053848485e-05
TDA1	8.356763969989904e-05
CPR7	8.323968529884429e-05
RPL21A	8.304303485176305e-05
YNL115C	8.299256473504954e-05
DIP5	8.297229597031961e-05
YJL213W	8.063564083636358e-05
SRB7	8.057219537025493e-05
ASP1	8.040923083589685e-05
PHO5	7.957489025365311e-05
APA1	7.945184967843693e-05
QDR1	7.869264853903923e-05
SEC59	7.855701445851513e-05
UPS1	7.840494657979388e-05
YBL039W-B	7.833656800140675e-05
YBL081W	7.806213653728296e-05
SLX1	7.728946864697135e-05
PHO90	7.681558876703052e-05
FRM2	7.614446334798529e-05
ERG28	7.547484003415762e-05
YKL133C	7.475617053991844e-05
BSC1	7.467723711353179e-05
PET20	7.377029594877253e-05
PMT6	7.319402993852427e-05
YKR015C	7.303129870716182e-05
ZEO1	7.279907288653274e-05
AGP2	7.164699751905928e-05
YKL065W-A	7.135569876039786e-05
YKR005C	7.090471147494685e-05
YDR262W	7.04085735752797e-05
YER121W	6.950832675308542e-05
ERG24	6.917304898176494e-05
YLR173W	6.895511872785295e-05
NDL1	6.85671220630778e-05
ODC1	6.72621802183925e-05
QCR10	6.677979671343191e-05
YOR365C	6.507489414234811e-05
MRX10	6.432967168851708e-05
OSH2	6.417008782546912e-05
GAS3	6.411831733222048e-05
AQY2	6.36075757254859e-05
BAG7	6.305987450164712e-05
HRI1	6.301497165924695e-05
YDR124W	6.273247788811554e-05
YDL085C-A	6.187026252623128e-05
TBS1	6.0858118087367954e-05
FHN1	6.061528850530387e-05
DAL3	6.0591455322280784e-05
PAC11	6.053806291535638e-05
YDL183C	6.046064682417781e-05
IWR1	5.993592009496678e-05
TPC1	5.8359479519462354e-05
YOR019W	5.8135813738093155e-05
CTR1	5.797863079546689e-05
EPT1	5.577211251691827e-05
LCL1	5.5013534333414825e-05
PET130	5.3234614223636544e-05
NCA3	5.308415044819077e-05
SVL3	5.302142246053875e-05
NSG2	5.2278819023824154e-05
SCS3	5.0888300502490416e-05
YMR262W	5.083097070344464e-05
MFG1	5.056343825064935e-05
MMR1	4.9647600718686526e-05
CST9	4.8687995859230505e-05
YIR016W	4.7800594495834474e-05
MSA2	4.74527649734466e-05
ACM1	4.6603594816883717e-05
PRO1	4.469345124866426e-05
ARO80	4.445400783764726e-05
YOR034C-A	4.3464469798599914e-05
YGR161W-C	4.3464469798599914e-05
YIL055C	4.321744356595517e-05
YML002W	4.304050991892873e-05
YCR043C	4.216786110193664e-05
ODC2	4.190386215710078e-05
MPC1	4.186715274305738e-05
RIM4	4.186336844310772e-05
RRT6	4.178799452514766e-05
NUP120	4.138099175878135e-05
REC102	4.109162902671215e-05
PET111	4.057760483735011e-05
RPL24A	4.034460165723551e-05
SPH1	3.9386056932007386e-05
PBI1	3.9339034999323634e-05
NKP1	3.843332008605699e-05
REC114	3.832823887999966e-05
TAX4	3.7363983301966816e-05
VHR2	3.666764626961272e-05
SNA4	3.653710014112572e-05
RCE1	3.604965631026391e-05
PEX15	3.4701101021021726e-05
RTC1	3.4404621188453165e-05
HNT3	3.400499252443352e-05
SEN34	3.3291914258117547e-05
PMT1	3.2506977938336536e-05
YBR053C	3.210875707140981e-05
TIP1	3.1172392036296674e-05
FMP33	3.115743046201674e-05
CTL1	3.094100329232977e-05
LGE1	3.031578971918457e-05
MED2	3.007529846220939e-05
RCF3	2.9872115127671876e-05
KTI12	2.8549321078986102e-05
AIM20	2.794578490818765e-05
IRC8	2.7290333070825316e-05
EMC1	2.6948729570939222e-05
AHC1	2.675616932884169e-05
MTH1	2.5597845602721273e-05
YKL068W-A	2.429173283228078e-05
YLR001C	2.4156455814244368e-05
IRR1	2.407341477268766e-05
JLP2	2.379936071431191e-05
YMR114C	2.2549506610581777e-05
PDR18	2.1892544449250864e-05
MIG3	2.1590705956680543e-05
YPL107W	2.044613280562435e-05
RPL34B	2.0153928661410807e-05
SLD3	1.9803179790540366e-05
YDL199C	1.957577861028231e-05
YIL077C	1.956353583665267e-05
YML018C	1.9560941170852868e-05
RSA1	1.9355676534190377e-05
RIF2	1.898826380473577e-05
YIL089W	1.8293072228205458e-05
GAB1	1.769618776096349e-05
SRO77	1.72896559462844e-05
TAR1	1.7242800556508707e-05
ASG7	1.6799011797685634e-05
GAT2	1.6236845311480645e-05
LAM5	1.605967265847955e-05
HXT4	1.4935808334140846e-05
ALR1	1.4654783055147255e-05
YJR115W	1.4600553354535667e-05
ATG16	1.4302148930360186e-05
GIP3	1.4275283796655128e-05
KKQ8	1.3865915886689642e-05
IZH4	1.2534605053145482e-05
PTH1	1.2485433302584705e-05
YFL051C	1.2359990087669688e-05
GMC1	1.2148157150366074e-05
YLR125W	1.2133656573681846e-05
RRT13	1.2048031971917002e-05
BAP3	1.1767335366879984e-05
PAU4	1.164440182422277e-05
YBR137W	1.1259213896442793e-05
URH1	1.0565329475533773e-05
ULA1	1.0468329045140863e-05
PPM1	1.0066815801066425e-05
RTS3	9.385653060995248e-06
HPA2	8.713318796596187e-06
ARR3	8.584147370058102e-06
COA2	8.360716021120443e-06
YAR1	8.221988747497596e-06
AI5_ALPHA	7.707926745750032e-06
YMR087W	7.443432457475822e-06
FDO1	7.1276845790558835e-06
GCR2	6.641259782608433e-06
MCP1	6.4590820753334e-06
BSC5	6.22109129334721e-06
YDR306C	6.1569053565196766e-06
YLR156W	6.1387666825736925e-06
YBR200W-A	5.797393840166722e-06
YDL211C	5.732665176193517e-06
SPO75	5.5124198364780174e-06
YJR061W	5.504893326246737e-06
YMR244W	5.035160313656829e-06
EDS1	4.904955259518017e-06
CTR86	4.546891417511723e-06
MIM2	4.5317389306994465e-06
HUR1	3.682536673827414e-06
YPL216W	2.7503360048571193e-06
YSY6	1.8343294091945792e-06
BUD9	1.787643941069985e-06
YBR242W	8.856593356747946e-07
YEH2	8.753215578802779e-07
SPP381	8.011226449793065e-07
MCH5	5.75390237687664e-07
RPL41B	4.1817079278387447e-07
YDR381C-A	0.0
YLR154C-G	0.0
YKR018C	0.0
YJR149W	0.0
YNR021W	0.0
YDR391C	0.0
RRT15	0.0
TCA17	0.0
DFG16	0.0
YOR186W	0.0
YML003W	0.0
YOR268C	0.0
YMR175W-A	0.0
YPR145C-A	0.0
YJR039W	0.0
YOL024W	0.0
SWT21	0.0
CSN9	0.0
BLI1	0.0
CRF1	0.0
YDR261W-B	0.0
PAU19	0.0
YPR172W	0.0
GIS3	0.0
IES5	0.0
PAU17	0.0
YDR210W	0.0
PAU8	0.0
YIL024C	0.0
YOR032W-A	0.0
SMA1	0.0
