## Supplementary Material A for "BioNetComp: a Python package for biological network development and comparison": Closeness_Centrality_values_network1.txt

Gene	Closeness Centrality
RPS31	0.40060583112457404
RPS1B	0.3931339863546753
RPS2	0.3931339863546753
RPP0	0.3864800965997301
ASC1	0.3848516692264166
RPS24A	0.3800476955467526
RPS6A	0.3800476955467526
RPS4A	0.3789963879518792
RPS7A	0.3779508806747705
RPL13B	0.37639339078188
RPS24B	0.3748486846637601
RPS19A	0.37382590516945247
RPS6B	0.3723021582733813
RPL4A	0.37129320933497106
RPL7A	0.3707907828000117
RPL2A	0.3702897141746063
RPL4B	0.3702897141746063
RPL2B	0.3702897141746063
RPL14A	0.3702897141746063
RPL1B	0.3702897141746063
RPS16B	0.3697899979611453
RPS13	0.3697899979611453
RPL18A	0.3692916286916558
RPS25A	0.36879460092760247
RPL8B	0.36879460092760247
RPL16B	0.36879460092760247
GND2	0.36829890925968906
RPS0A	0.36829890925968906
RPS0B	0.36829890925968906
RPL5	0.36731151272011886
RPS20	0.36632939637594736
ADE5,7	0.36632939637594736
RPL11A	0.36486602994568396
RPE1	0.36486602994568396
YGR201C	0.36389693026455333
RPL7B	0.36389693026455333
RPL11B	0.36389693026455333
RPS17A	0.36341430834112554
RPL9A	0.36341430834112554
RPS17B	0.36341430834112554
RPL21B	0.3629329648863691
RPL12A	0.3629329648863691
RPS28B	0.36245289482699555
RPS12	0.36197409311652395
RPL40A	0.3600714697624292
RPS27B	0.35959893502520823
RPS9B	0.35912763891115157
RPS16A	0.35865757655655583
RPP2A	0.3581887431231486
POT1	0.35632560271678626
HIS4	0.35632560271678626
RPL27A	0.35586284219377745
RPL30	0.35540128208717076
RPL36B	0.35494091773213554
RPL42B	0.35448174448798014
RPL42A	0.3540237577379957
RPL26B	0.3535669528893015
RPS22A	0.3531113253726916
RPL31B	0.3531113253726916
CAT2	0.3522035841763607
RPS26B	0.3517514614752358
RPL37A	0.35085068948682285
RPS18B	0.35040203131612363
FOX2	0.34995451914330605
RPL24A	0.3495081485831743
RPS29A	0.3495081485831743
RPS29B	0.3495081485831743
RPP1B	0.3481758430612562
DSK2	0.34773399554468104
ACO2	0.34641515611783646
SEC53	0.3442391815191063
SHM2	0.34251798561151076
GRE1	0.3412383418296496
RAS1	0.3403905447070915
FAL1	0.33912671842723846
CTT1	0.33828936850519586
POL2	0.3378722422801586
HTB2	0.3378722422801586
GDH1	0.33745614345961655
RAD16	0.33580194667795177
MET6	0.33580194667795177
RCL1	0.3353909283833643
TSA2	0.3345719029172267
HOM3	0.3345719029172267
CDC21	0.33254173360340855
ALD4	0.33093525179856115
LYS9	0.3297405396982053
MDH2	0.3285544226489312
MET3	0.3281609442984535
GSP2	0.3281609442984535
ALD6	0.3281609442984535
PXA2	0.326207605344296
CIT2	0.3250467241864871
INO1	0.3250467241864871
LYS2	0.32351167472161585
MET14	0.3223698688108337
ACS1	0.3219910558040055
RNR3	0.3212360943601508
DDR2	0.3212360943601508
ADE17	0.32048466489965927
ADE6	0.31973674269452584
XYL2	0.31973674269452584
LYS12	0.31825132228711805
HSP26	0.31751377576965084
YNL195C	0.31751377576965084
RNR1	0.31641384352102614
CCW12	0.31568477936544775
PMA1	0.3145974609520191
PXA1	0.31423668404725763
REI1	0.3131593011305242
RSA4	0.3128018133438455
YJR096W	0.3113799869195553
GCY1	0.3103220707692057
PAI3	0.3099710277027247
PRB1	0.3099710277027247
ADE1	0.3092713188365786
YDR248C	0.30857476181217186
ACH1	0.30822765859303564
HSP31	0.30822765859303564
PMI40	0.30822765859303564
HSP12	0.307535789550178
PSA1	0.307535789550178
NFI1	0.307535789550178
PDR10	0.30719101848565994
AHP1	0.30719101848565994
ELO3	0.30684701958478017
LEU9	0.3065037902563855
HMT1	0.3061613279209035
NPL3	0.3058196300102775
CWH41	0.3054786939679026
FMP45	0.303785353092249
MET17	0.30311326160310686
YDR341C	0.30277832982233
DHR2	0.30244413740530757
SIP18	0.3014459719353231
DBP1	0.301114712625504
ERR2	0.3007841805589557
UIP4	0.3001252885971617
PYC2	0.2994692770373865
MKC7	0.2991423455122365
MET10	0.2988161270329429
PHO4	0.2988161270329429
NSR1	0.29849061926929044
ERR3	0.29849061926929044
XBP1	0.2981658199012064
RNT1	0.29784172661870506
CLN2	0.29784172661870506
ADY2	0.29719564912061674
MET5	0.29719564912061674
TRF5	0.29655236849481453
CGR1	0.2959118666190158
SSA3	0.2946391274077512
SPG1	0.2940068546021552
LAC1	0.2936917347151218
GFD2	0.28904471359621164
VRG4	0.2887401353943189
DPM1	0.2887401353943189
POL1	0.28783024000967294
BDH2	0.28662592938201736
HPF1	0.28632642475361403
BAP2	0.28632642475361403
DUT1	0.28602754539583364
CRC1	0.28602754539583364
SGA1	0.285134639426856
ODC2	0.28365878725590954
YHL018W	0.28365878725590954
ALG7	0.2830727153814139
PHS1	0.28278058667616995
PBI1	0.28219813438641467
CTF18	0.2819078070876632
SPS100	0.28132894095401295
YCR102C	0.27989212307375755
YKL107W	0.2784699070012283
SRX1	0.27818719643574485
YJU2	0.27762349391003915
DBP7	0.27734249847085896
BTN2	0.27650291472170396
PMT4	0.2762241819447668
SVS1	0.2751148478807316
SPI1	0.27374064784136726
MSB2	0.272922697698415
NGR1	0.2718396711202467
MCD1	0.271033025211878
HOR7	0.271033025211878
TOS6	0.2691693403626804
YLR042C	0.2681158400090104
LSO1	0.2681158400090104
EMP24	0.26655096156537805
MDM20	0.2660333868827268
YBR085C-A	0.2657753525598532
ELO2	0.26449265298186164
PAU5	0.2642375973859293
NAT4	0.26246588935747955
YBR284W	0.26171383809857557
RTG1	0.26071778162626896
GRX8	0.25972927818882335
GDT1	0.25826049810481494
YHC3	0.2565677794842778
PDS5	0.2560882135413165
YDR222W	0.25584910223082036
BNA4	0.25513443993408624
IRR1	0.25466021235056563
YPL278C	0.25348232052655745
YPL277C	0.25348232052655745
KAP114	0.25278080118930685
SPO71	0.25231527485194166
CSM2	0.25115892620459085
ERP1	0.250470190575145
PRR2	0.24933065376634092
ATS1	0.24887773704741928
RIF1	0.24865189518077008
MPS3	0.24820143884892087
YOR389W	0.24685980944973754
CSI2	0.24641581698669843
YDR034W-B	0.24597341875153378
BNA6	0.24553260617312603
ERP2	0.24487434181341255
YLR460C	0.244655704008222
HXT4	0.24206218064417725
SCW11	0.24142236871295916
YIL055C	0.2407859301311148
YOR385W	0.23973262335013878
PRY2	0.23973262335013878
FKH1	0.23889658979006856
MOD5	0.2384807558652817
ZPS1	0.23480238945090715
ERG4	0.23460136000788412
CIN5	0.23300543238878288
YAP6	0.23280746685574227
YAR068W	0.232609837427172
MUP1	0.23182266369645402
CIS1	0.23084615710969555
NRG2	0.23065184216263354
YBL039W-B	0.23065184216263354
RGM1	0.23065184216263354
EMP70	0.23026419200773837
THI4	0.23026419200773837
POG1	0.22930074350561394
YML083C	0.22834532374100722
ERS1	0.2279653814386095
CSS1	0.22758670140299722
PTR2	0.2258980943851679
YOR338W	0.2257120168774371
TIR2	0.22497076230641103
RCR1	0.22259495409358948
FKS3	0.2224142763711109
YBR016W	0.2222338917187418
DIT1	0.21938702040769306
SAM3	0.21851227152249494
SUN4	0.21764447060302514
YDL129W	0.21695517695107575
GAS3	0.21627023558737857
SNG1	0.21558960542030578
MYO2	0.21542011673679926
SGO1	0.21407374100719426
PRM7	0.21192141414478627
SIM1	0.21192141414478627
FUI1	0.20727260853949217
ESC8	0.20727260853949217
SWC5	0.20162942493687172
NCW2	0.201333128941373
SPC24	0.19942823034149101
SDP1	0.19755904000663924
YHR213W	0.19713265358935875
DSE1	0.19461249182472204
DSE4	0.19461249182472204
FDO1	0.19269647573080775
SMP1	0.18936723461590094
GNP1	0.1883260401987688
BAP3	0.1883260401987688
THI21	0.18704053821788988
YNL234W	0.18427329420928623
PEX25	0.17712630154441414
BSC1	0.17475407429158715
KNH1	0.16749045751174121
TUB4	0.1661700354695019
YOR062C	0.15551327383042488
SVL3	0.0035971223021582736
CSR2	0.0035971223021582736
