## Supplementary Material A for "BioNetComp: a Python package for biological network development and comparison": Closeness_Centrality_values_network2.txt

Gene	Closeness Centrality
RPS31	0.4602658788774003
RPL40B	0.46012994683992914
CTT1	0.45702552068055147
ATP1	0.4552893045002922
ARG5,6	0.45396270396270394
CYB2	0.45317044793484584
CDC28	0.45094066570188135
TEF4	0.45054945054945056
HIS4	0.4496392496392496
RPS6A	0.4466743119266055
ZWF1	0.4445078459343795
RPS2	0.4426136363636364
CIT1	0.44248792956546434
SOD1	0.4413597733711048
RPS3	0.44098499858477214
ASC1	0.4401129943502825
RPS1A	0.43961625282167044
RPP0	0.43936830231246476
CTA1	0.438132733408324
TFS1	0.437517551249649
HFD1	0.437517551249649
ALD3	0.4373947220662549
YNK1	0.4370266479663394
GSY2	0.43653684505463713
CYC7	0.4358041958041958
GAD1	0.4348311470834496
RPL3	0.43446737311767986
MDH1	0.43446737311767986
TKL2	0.43446737311767986
KAR2	0.4343462503484806
ALD4	0.4343462503484806
NQM1	0.4342251950947603
LEU2	0.43362092958530474
RPS1B	0.4330183435241801
RPL2A	0.43277777777777776
RPL5	0.43157894736842106
RPS5	0.4306246545052515
SSB2	0.4303867403314917
POX1	0.43026788180060754
GLO1	0.4300303615788021
PGM2	0.42979310344827587
POL30	0.4293193717277487
OLE1	0.42920110192837463
SEC61	0.4288466831819433
GPH1	0.42861072902338376
RPS6B	0.42778693025809994
EFT2	0.42766950315673896
RLI1	0.4275521405049396
RPS4A	0.4275521405049396
CAR1	0.4272004387167535
HYP2	0.42661555312157723
RIP1	0.42638204707170224
RPS13	0.4260322668854252
RPA190	0.42591580098414433
RPL10	0.4257993987428259
RPL11A	0.4252183406113537
IDP2	0.4249863611565739
RPS16A	0.4249863611565739
RPS20	0.4246388661760698
RPS4B	0.4245231607629428
TKL1	0.42429193899782136
SOL4	0.42429193899782136
SOD2	0.42429193899782136
RPL28	0.4240609689711486
SDH2	0.4240609689711486
DUR1,2	0.42359978249048397
RPL2B	0.42359978249048397
RPS16B	0.42348464256591467
GLC3	0.42348464256591467
RPS0B	0.42279511533242875
ADK1	0.422680412371134
HXK1	0.42233667660612634
CEF1	0.4222222222222222
LSC2	0.4219934994582882
GAP1	0.42176502436383323
RPL9A	0.4216508795669824
TIF11	0.42153679653679654
RPL11B	0.4214227752231539
EFB1	0.4214227752231539
POT1	0.42130881557598704
TUB2	0.42130881557598704
RPS0A	0.4211949175452825
MDH2	0.4208535926526202
SCH9	0.42073994058871184
RPL4A	0.42062634989200864
GND2	0.42028594550849746
HXK2	0.42017259978425026
PMA1	0.42017259978425026
RPL35A	0.42017259978425026
HSP26	0.4194938072159397
OM45	0.4194938072159397
AGX1	0.41915523271455474
RPL4B	0.4189298198440441
RPL9B	0.4188172043010753
CYT1	0.41836734693877553
RPL35B	0.41825503355704696
GUT2	0.41814278046162107
ILV5	0.4175824175824176
RPL25	0.4175824175824176
IRC15	0.417470525187567
YEF3	0.41668895426584646
RPL39	0.41624365482233505
ENO2	0.41613247863247865
AIF1	0.41613247863247865
IMP3	0.41602136181575433
MSC1	0.4157993061115559
RPL16A	0.4157993061115559
RPL18A	0.41568836712913554
CAR2	0.41568836712913554
RPL40A	0.41535590509197545
RPS18B	0.4151345590194511
MCR1	0.41502397442727756
RPS7A	0.41458222458754657
RPL12B	0.41447193402500665
ADE12	0.41447193402500665
ARG82	0.41447193402500665
CDC9	0.41436170212765955
HHF2	0.41425152884871047
RPL8B	0.41414141414141414
RPL7A	0.41414141414141414
RTN2	0.41392136025504783
ADE5,7	0.4138114209827357
RPS15	0.4138114209827357
RPL31A	0.4137015400955921
RSM7	0.4137015400955921
RPL13A	0.4137015400955921
SPS19	0.4135917175471197
NNR1	0.413262599469496
SHM2	0.41271523178807945
RAD51	0.4126059322033898
PRX1	0.41249669049510196
RPL26A	0.4123875066172578
FAL1	0.4123875066172578
RPL23A	0.4123875066172578
FOX2	0.4121693121693122
DLD1	0.4120603015075377
PHO89	0.4120603015075377
RPL15A	0.41184245307956646
RPS12	0.4117336152219873
RPL18B	0.4117336152219873
RPL32	0.41162483487450463
RPS7B	0.41162483487450463
RPL23B	0.41162483487450463
ACO2	0.41162483487450463
RKI1	0.4115161119915478
RPL17A	0.4114074465275944
ILV3	0.4114074465275944
SNU13	0.41129883843717
HOM2	0.41129883843717
RPL20A	0.41129883843717
RPS9B	0.41108179419525065
RPS9A	0.41075665699973635
SSA3	0.4106483921982077
ADE13	0.41054018445322793
ILV1	0.41054018445322793
PIC2	0.41054018445322793
DCS2	0.41054018445322793
RPS8B	0.41054018445322793
RPL17B	0.4098921336490397
RPL26B	0.40978432403997894
RPL22A	0.4096765711280568
TMA19	0.4095688748685594
ATG8	0.40946123521682
RPL20B	0.4093536521282186
RPS22A	0.4093536521282186
RPS14A	0.4092461255581823
RPS11B	0.4092461255581823
RPL19A	0.40913865546218486
ACS2	0.4090312417957469
RPL12A	0.4090312417957469
RPL19B	0.4089238845144357
ALD2	0.40881658357386513
CDC21	0.4087093389296957
COX2	0.40860215053763443
ARO2	0.40838794233289644
GTT1	0.4082809224318658
RPL16B	0.4082809224318658
PDC1	0.4082809224318658
RPS23A	0.4082809224318658
LYS2	0.40806705081194344
RPL34A	0.40806705081194344
RPL33A	0.4079601990049751
UBC4	0.40785340314136126
RPS11A	0.4077466631771787
SSB1	0.4076399790685505
OM14	0.4076399790685505
RPS14B	0.4076399790685505
RPS18A	0.4075333507716453
RPL8A	0.4075333507716453
SIL1	0.4074267782426778
RPS23B	0.4073202614379085
RPL30	0.4072138003136435
ACS1	0.4068947505876208
DUT1	0.4068947505876208
MET3	0.40668232837379276
NNR2	0.40668232837379276
PUT1	0.4064701278372032
RPS17A	0.4063641105894627
GDH3	0.4063641105894627
ALD6	0.40625814863103
RTC3	0.40625814863103
TSA2	0.40625814863103
GOR1	0.4061522419186653
RPL1B	0.4061522419186653
VAS1	0.4061522419186653
COR1	0.40594059405940597
GDH2	0.40594059405940597
RPL6A	0.40594059405940597
RPL29	0.40594059405940597
MAE1	0.40583485282625686
RPL27B	0.4056235355376204
YJR096W	0.4055179593961478
HOM3	0.40541243819932343
RPL7B	0.4050962038481539
CAT2	0.4050962038481539
RPL6B	0.4050962038481539
GDB1	0.4049909020015597
RPS19B	0.40488565488565487
GCY1	0.40488565488565487
RPL15B	0.40478046245778126
CAN1	0.40478046245778126
RPS25A	0.4046753246753247
RPP2B	0.4046753246753247
RPL38	0.4045702414957154
USV1	0.4043602387749805
OLI1	0.4043602387749805
RPS22B	0.4043602387749805
HTA2	0.40425531914893614
FAS1	0.40425531914893614
RPS8A	0.404045643153527
ERG6	0.4039408866995074
DBP2	0.4039408866995074
FAS2	0.40383618455158116
RPL42A	0.4037315366675304
RPL13B	0.4037315366675304
NDE2	0.40352240352240354
ILS1	0.4034179181771103
RPL14B	0.4033134869272586
RPL36A	0.4033134869272586
PET9	0.40320910973084884
RPL1A	0.40320910973084884
RPS17B	0.40300051733057424
RPL42B	0.4028963020429273
GGA1	0.4027921406411582
PRC1	0.4027921406411582
RPL22B	0.4027921406411582
PFK2	0.40258397932816536
SDH1	0.40247997933350554
ARO1	0.40247997933350554
RPL31B	0.40237603305785125
RPS29A	0.40227214045959203
HSP12	0.40227214045959203
RPL27A	0.40206451612903227
FMP16	0.4019607843137255
RPS29B	0.4018571060098014
RPS24A	0.4018571060098014
RPS19A	0.4018571060098014
UGA2	0.40175348117586385
MET6	0.40175348117586385
RAS1	0.4016499097705594
UBC5	0.4016499097705594
IDP3	0.4016499097705594
RPS28A	0.4016499097705594
CLB2	0.40154639175257734
RPL33B	0.4014429270806493
RPS26A	0.4013395157135497
RPS24B	0.4013395157135497
XBP1	0.4013395157135497
SBH1	0.4012361576100953
EGD1	0.40113285272914523
RPP1A	0.40102960102960106
GPX1	0.400823257010548
DDR2	0.400823257010548
YMR196W	0.4007201646090535
RPP1B	0.4006171252249936
RPS27A	0.4005141388174807
RPL36B	0.4005141388174807
INO1	0.4004112053456695
YJL045W	0.40020549704597996
RPL14A	0.39969214982042073
RPS26B	0.3995896383688125
APE1	0.3994871794871795
ARF1	0.3994871794871795
MEF1	0.3994871794871795
RPL37A	0.3994871794871795
RPS28B	0.3994871794871795
RPL43B	0.3993847731350936
YNL247W	0.3992824192721681
NDI1	0.3992824192721681
TMA10	0.3991801178580579
GSP2	0.3991801178580579
RPL21A	0.399077868852459
PIM1	0.399077868852459
RPS27B	0.399077868852459
UGA1	0.3989756722151088
RTC6	0.3989756722151088
TRR2	0.3987714358843102
RPP2A	0.39856740854438477
URA5	0.39846547314578007
HEM2	0.3983635898747124
FRS1	0.39826175869120656
RPS10A	0.3981599795553284
RPL43A	0.39805825242718446
ICL1	0.3979565772669221
CDC60	0.39765186319550794
LYS12	0.3975503955090584
JHD2	0.39734761540423363
GUT1	0.39734761540423363
FMP45	0.39704383282364936
SCP160	0.39704383282364936
ATP6	0.39704383282364936
PYC2	0.39704383282364936
HEM3	0.39694267515923565
RPL21B	0.39694267515923565
DSK2	0.39694267515923565
SSS1	0.39694267515923565
CPS1	0.3966395112016293
SUB2	0.39653855942988037
STF2	0.39643765903307887
RPL24B	0.3963368099720173
RNR3	0.39623601220752797
IPP1	0.3961352657004831
BDH2	0.39603457041179463
RPL37B	0.39603457041179463
ACH1	0.39593392630241425
AMS1	0.3958333333333333
CYB5	0.3958333333333333
RPS10B	0.39573279146558293
MEP2	0.39573279146558293
YMR090W	0.39573279146558293
GSY1	0.39563230066023364
BNA3	0.39553186087839554
RSA4	0.3953311342298909
SEC53	0.3953311342298909
RGI1	0.3953311342298909
QCR2	0.3952308472856418
EHD3	0.3952308472856418
RPS21A	0.3952308472856418
GIS1	0.3951306112097388
FUS3	0.39503042596348886
YLR446W	0.3949302915082383
EUG1	0.39483020780537254
MCX1	0.39483020780537254
SDH3	0.39473017481631617
RPL24A	0.39473017481631617
FMT1	0.3944303797468354
COB	0.3944303797468354
EGO4	0.3942307692307692
UME6	0.3942307692307692
MXR1	0.3941310397166709
LYS4	0.39403136064744565
HMT1	0.39393173198482934
LSP1	0.39373262572656054
TRP4	0.39373262572656054
IGD1	0.393633148054573
URA8	0.39353372063652436
COX4	0.39333501640999746
HTB2	0.3932357395254922
RPL34B	0.39313651274287154
YHB1	0.393037336024218
RPS30A	0.393037336024218
POL2	0.393037336024218
HBT1	0.39293820933165197
RPS30B	0.39264112903225806
RPS21B	0.3924433249370277
STF1	0.392146992197332
LIA1	0.3916540975364505
STM1	0.3914572864321608
OST1	0.3914572864321608
ADE3	0.3912606730286288
RNR1	0.3912606730286288
ADE6	0.3911624403715792
AHP1	0.3910642570281124
MIS1	0.39096612296110417
ERG13	0.39096612296110417
UIP4	0.39086803813346715
ILV2	0.39077000250815147
ENA1	0.3905740787164703
GAC1	0.3904761904761905
PEX5	0.3904761904761905
AIM17	0.3904761904761905
GRS1	0.3903783512904034
ERG10	0.3898898898898899
DNL4	0.3898898898898899
LEU9	0.38979234425819365
IME1	0.38969484742371185
ADE1	0.3893053473263368
ECM4	0.3893053473263368
SWE1	0.3893053473263368
COX6	0.38920809392955286
AAC1	0.3891108891108891
TRA1	0.38901373283395757
YNL194C	0.38872255489021956
PSA1	0.3886255924170616
ATP4	0.3886255924170616
HYR1	0.3886255924170616
ERR2	0.3886255924170616
STT3	0.3885286783042394
YDL124W	0.3884318125155822
YHR020W	0.38823822576625966
SHH3	0.388141504733433
NCE103	0.3880448318804483
YDR341C	0.38785163057007715
GRE1	0.38785163057007715
TRX2	0.3877551020408163
VMA3	0.3876586215476487
MOD5	0.3876586215476487
AAC3	0.3876586215476487
PMI40	0.3875621890547264
MOH1	0.3875621890547264
QCR9	0.38746580452623725
MLS1	0.38736946792640475
YLR149C	0.38736946792640475
ARG8	0.38727317921948795
ERR3	0.38727317921948795
SES1	0.3870807453416149
MET5	0.3869846000993542
MET10	0.3866964507321916
HSP31	0.38660049627791565
COX13	0.38650458943190275
NTH2	0.38650458943190275
NOP15	0.3864087301587302
PMR1	0.3864087301587302
ATG1	0.3863129184230102
CYS3	0.3862171541893902
PRB1	0.38612143742255267
SDH4	0.38602576808721506
SPI1	0.38602576808721506
LAC1	0.3859301461481298
ADE17	0.38564356435643565
URA10	0.38554813165058155
QCR8	0.3854527461652647
PDC5	0.3853574078654465
FKS1	0.3853574078654465
FRS2	0.3853574078654465
HXT5	0.3853574078654465
DHR2	0.38507167572911516
YGR201C	0.3848814229249012
YAK1	0.38478636700419855
DED81	0.38478636700419855
YKL091C	0.38469135802469134
ERR1	0.3845963959516169
ARH1	0.3843117908238777
NOP14	0.3840276066058664
CDC14	0.38393297190734355
GAS1	0.38393297190734355
COX3	0.38393297190734355
TRX3	0.383743842364532
SNO4	0.383743842364532
BDF2	0.383743842364532
ATG5	0.38364934745136664
CLB1	0.38346049716957914
NPL3	0.38336614173228345
SEC63	0.38336614173228345
REI1	0.38336614173228345
MYO2	0.38317757009345793
ARO8	0.3830833538234571
HSP33	0.3827069516089413
GIP2	0.3827069516089413
SER3	0.38242513500245456
COX5A	0.38242513500245456
THR1	0.3823312883435583
NDE1	0.3823312883435583
ARO4	0.3823312883435583
PHM7	0.3823312883435583
MRK1	0.3823312883435583
FBP26	0.38214373313711064
SAC6	0.38214373313711064
SER2	0.3820500245218244
COX15	0.3820500245218244
ERG1	0.38195636185339543
WBP1	0.3817691742220044
LHS1	0.38167564919157276
ROK1	0.38167564919157276
GTT2	0.3813953488372093
PXA2	0.38130200685266763
YNL195C	0.38130200685266763
UTP7	0.38130200685266763
RPO41	0.38130200685266763
ROX1	0.3812087105456325
POL1	0.38111545988258316
MVD1	0.38111545988258316
THR4	0.38102225483003177
IFA38	0.38102225483003177
MET14	0.38092909535452324
YOR1	0.38092909535452324
HIS5	0.38092909535452324
QCR7	0.38083598142263503
GPX2	0.3806498900561935
HMS1	0.3806498900561935
BDH1	0.3806498900561935
PXA1	0.3805569125549585
YPL247C	0.38009270553793606
DPB2	0.38009270553793606
HAP4	0.3798147245246221
RPB8	0.37962962962962965
DRS1	0.37962962962962965
TMA17	0.37953714981729597
LEU4	0.3794447150511447
FAA2	0.3792599805258033
GRE2	0.37916768070090046
RPL41A	0.37907542579075426
AFR1	0.3787989302212497
MIA40	0.37861482381530986
WRS1	0.3785228377065112
APT1	0.3785228377065112
ADH4	0.37843089628370175
XYL2	0.37833899951432737
YJU3	0.37833899951432737
PUT4	0.3782471473658655
PAI3	0.3780635768017471
CIR2	0.3780635768017471
ECM38	0.3780635768017471
NOP6	0.3776969696969697
JEN1	0.37760542898691224
RPL41B	0.37751393263872063
MET17	0.37751393263872063
PUT2	0.377331072899007
REV3	0.37723970944309926
GRX2	0.37723970944309926
RAD50	0.3771483902202856
MSD1	0.3771483902202856
ALG7	0.3770571151984511
HIS7	0.3770571151984511
YHR097C	0.37696588434551176
SER1	0.37696588434551176
LYS9	0.37696588434551176
HMX1	0.37696588434551176
ERO1	0.3766924564796905
MHO1	0.3766014019821126
PDR1	0.3765103914934751
SPE3	0.3764194249818797
CDC13	0.3761467889908257
DPM1	0.3760559980690321
RAD16	0.3760559980690321
CHO1	0.37596525096525096
LYS21	0.37596525096525096
GAL2	0.37596525096525096
ICL2	0.37596525096525096
REV1	0.3757838880849011
RPA12	0.3757838880849011
YDR248C	0.3756932722449964
MSK1	0.3756932722449964
MEP1	0.37560270009643204
FZO1	0.3755121716076163
OXR1	0.37533124548301616
REG2	0.37524084778420036
ATO2	0.37524084778420036
DAL1	0.37515049361907055
IMD4	0.37496991576413957
FTR1	0.3748796920115496
PAH1	0.3748796920115496
HEF3	0.3748796920115496
MRP8	0.3748796920115496
TDA10	0.3748796920115496
RAD27	0.3746993746993747
ERG26	0.374609281077182
PNS1	0.37451923076923077
IDI1	0.37451923076923077
SSL2	0.37451923076923077
SIZ1	0.37424933941868843
KAP104	0.37424933941868843
ACC1	0.37424933941868843
DBP10	0.37415946205571565
SPC2	0.37415946205571565
QRI1	0.37415946205571565
UTP8	0.37406962785114045
COX1	0.3739798367738838
RAD54	0.3738003838771593
YOR289W	0.373621103117506
MBR1	0.373621103117506
HSP32	0.373621103117506
HMG1	0.37353152721169985
INH1	0.37344199424736335
MAK5	0.37344199424736335
ELO3	0.3733525041936257
PEX14	0.3733525041936257
ZTA1	0.3733525041936257
TRM2	0.37308429118773945
MPP10	0.3729949724682787
ADH6	0.37290569650550504
NFI1	0.37272727272727274
CPA1	0.37272727272727274
CAT8	0.37272727272727274
CTF4	0.3724599569686828
FAA1	0.3723709369024857
YPC1	0.3722819593787336
CWH41	0.3722819593787336
BRN1	0.3722819593787336
ATG34	0.3721930243669374
DLD3	0.3720152817574021
ADH7	0.3719264740988303
PDC6	0.3719264740988303
VTC3	0.37166030534351147
FDH1	0.3713060057197331
MIH1	0.3713060057197331
YPR127W	0.3712175363354777
ETR1	0.3711291090995712
TIM11	0.3711291090995712
CGR1	0.3711291090995712
TAZ1	0.37104072398190047
IMD3	0.370952380952381
HUL4	0.370952380952381
RCF1	0.37086407998095694
GIP1	0.370687604092315
PHO84	0.3705112960760999
YGP1	0.37033515569289277
SRX1	0.37024714828897337
CMK1	0.37024714828897337
YHR138C	0.37024714828897337
SER33	0.3701591827037301
CLB6	0.3700712589073634
SOL3	0.36998337687010213
GCN3	0.36989553656220325
HOR7	0.36980773795395205
RIO1	0.36980773795395205
DYS1	0.36971998101566206
YPK2	0.36954459203036055
BCS1	0.36936936936936937
RPH1	0.36936936936936937
MSH2	0.36928182033657264
BI4	0.3691943127962085
SOR2	0.3691943127962085
PUF3	0.3691943127962085
RFC4	0.36884469696969696
TRM11	0.36884469696969696
BIM1	0.36884469696969696
BAT1	0.3687573964497041
PMT4	0.3685829193281287
YGK3	0.3685829193281287
SEC14	0.36832151300236404
SPG4	0.36832151300236404
YHL012W	0.36832151300236404
ARO7	0.3682344599385488
SCEI	0.3682344599385488
HOP1	0.3681474480151229
AFG3	0.36797354747283895
SIP18	0.36797354747283895
PHO13	0.3678866587957497
HOM6	0.3678866587957497
DUR3	0.36762623879188294
TMA20	0.36753951403632934
RNT1	0.36745283018867925
GLG1	0.3673661872199953
PHR1	0.36719302380391233
FMP33	0.36693358455016484
SIP4	0.36693358455016484
JEM1	0.3667608286252354
GPP2	0.3667608286252354
GLO4	0.3667608286252354
ARL1	0.36650199952952245
HSP30	0.36607142857142855
UGX2	0.3659854357528776
RPC11	0.36581357126085934
RFC3	0.3657276995305164
PSF1	0.3657276995305164
GRX3	0.3656418681060784
RIX1	0.3655560769591741
ATG39	0.36538461538461536
CTR3	0.36538461538461536
RSR1	0.36538461538461536
COX23	0.36538461538461536
RAD28	0.3652989449003517
ALG3	0.3652133145804032
GPP1	0.3652133145804032
CRC1	0.3651277243965315
DDI1	0.3650421743205248
ATH1	0.3650421743205248
SFC1	0.3649566643241977
NAS6	0.3649566643241977
PTR2	0.3648711943793911
AIM33	0.3647857644579724
DAL80	0.3647857644579724
AI1	0.3646150245728996
GNA1	0.3646150245728996
ORC3	0.3646150245728996
CMP2	0.36452971455311184
OYE3	0.36452971455311184
AI4	0.36444444444444446
ERG5	0.36444444444444446
SHB17	0.36427402384849195
SIP5	0.36410376256134613
ATG9	0.363933660359729
SGA1	0.3638486688463335
SIS2	0.3638486688463335
BUD17	0.36367880485527543
CYC3	0.36359393232205367
RTG1	0.3635090993933738
PHS1	0.3635090993933738
ERJ5	0.3635090993933738
DBP1	0.3634243060415209
SAM4	0.3634243060415209
HCM1	0.363339552238806
CDC45	0.363339552238806
SEC11	0.36325483795756586
RAD4	0.3630009319664492
ERV25	0.36283185840707965
CYM1	0.36274738067520373
EMP24	0.36266294227188084
DBP7	0.36257854316965327
MPM1	0.36257854316965327
RAD14	0.3624941833410889
MPC3	0.3624098627587811
ADY2	0.3623255813953488
CCC2	0.3623255813953488
POL12	0.36224133922343643
CCW12	0.3617367076851637
HXT6	0.361652739090065
MRC1	0.3615688094685542
PRO1	0.3615688094685542
YBR085C-A	0.3614849187935035
RTT109	0.3614849187935035
HEM25	0.3614849187935035
YOR062C	0.3614849187935035
MIX17	0.3614010670378103
SEC28	0.3614010670378103
APJ1	0.36131725417439703
TUB4	0.36131725417439703
FMP46	0.36114974501622626
YNL115C	0.36114974501622626
REF2	0.36081519221861974
MSL5	0.36073165084510306
VRG4	0.36064814814814816
FKH1	0.36064814814814816
VTC1	0.36064814814814816
YHR033W	0.3601479426722145
HXT7	0.3601479426722145
RGT1	0.3600647099607118
ASP3-4	0.3600647099607118
KIN3	0.3598983598983599
YNL134C	0.3598983598983599
DIC1	0.3598983598983599
MAM33	0.35964912280701755
PIL1	0.35956612047080544
ELO2	0.35956612047080544
PMT2	0.35948315643747114
ARI1	0.35940023068050747
THI80	0.35940023068050747
DAL5	0.35940023068050747
SSD1	0.3593173431734317
GLG2	0.3593173431734317
OYE2	0.3591516828031351
LAS21	0.35906890988707074
HSL1	0.35906890988707074
RNH201	0.35898617511520736
GAL3	0.35898617511520736
TAF14	0.35898617511520736
SHH4	0.35898617511520736
SNF3	0.3588208198986642
RGT2	0.3587381994013355
UGA4	0.3587381994013355
PBI2	0.35865561694290976
PHD1	0.35865561694290976
GIN4	0.3585730724971231
YTA12	0.3585730724971231
COX26	0.3584905660377358
SRT1	0.3584080975385323
YIP3	0.3583256669733211
NRG1	0.3582432743159347
SPC3	0.35807860262008734
MNL1	0.3578318787322003
VID24	0.3576675849403122
AMD1	0.35758549460638056
ATG15	0.35758549460638056
FMP48	0.3575034419458467
SOK2	0.3575034419458467
COX7	0.3573394495412844
PDS5	0.3573394495412844
GLO2	0.3572575097454712
TPP1	0.3572575097454712
STU2	0.35717560751948646
YPL113C	0.35701191567369384
YSC84	0.35693012600229096
POB3	0.35676665903366156
ATM1	0.3566849816849817
ATG41	0.3566033417257954
YML131W	0.35635864592863675
PST2	0.356277155270981
RFX1	0.3561957018747142
ARE2	0.3560329067641682
SXM1	0.35587026039287345
INO4	0.35578899292075816
SEG1	0.35578899292075816
TOD6	0.35578899292075816
NAR1	0.35570776255707764
PDR10	0.35570776255707764
FET5	0.35570776255707764
IRC10	0.3556265692764209
CSM3	0.3556265692764209
GLE1	0.35554541305340026
MRP20	0.35554541305340026
YBR053C	0.35554541305340026
SCO1	0.35546429386265116
DAP2	0.35546429386265116
HFM1	0.35546429386265116
YOX1	0.35538321167883213
MUP1	0.35522115823073414
RMD5	0.35514018691588783
TOS4	0.354978354978355
GIS4	0.3548974943052392
SWD1	0.3548974943052392
REX3	0.35481667046230925
STL1	0.35481667046230925
VPS21	0.35465513316640107
DAK2	0.35465513316640107
MCD1	0.35457441966317704
SRY1	0.3544937428896473
GAL7	0.35417140259149804
YGR126W	0.35409090909090907
IRC20	0.35393003180372556
YJL193W	0.35393003180372556
YHI9	0.35376930063578566
SDS23	0.35376930063578566
YKL107W	0.35376930063578566
ASR1	0.353688989784336
RSN1	0.353688989784336
TSC11	0.3536087153881071
CMC2	0.35336811068269447
YHR202W	0.35336811068269447
IMA4	0.3532879818594104
YLL056C	0.35320788936749037
YDR018C	0.3531278331822303
RSF1	0.3531278331822303
ATG32	0.35296782963298595
TDA1	0.3528878822197056
ERP2	0.3528878822197056
QCR10	0.3528878822197056
PET10	0.35280797101449274
WSC3	0.3525684544014483
PEP5	0.3525684544014483
DAL2	0.351931330472103
ECM33	0.35185185185185186
MON1	0.35185185185185186
INO2	0.3517724091216979
YLR179C	0.3517724091216979
YDR090C	0.3517724091216979
PDS1	0.35169300225733635
ATG3	0.3516136312344843
YDL114W	0.35153429602888087
ENA5	0.35153429602888087
WSC2	0.35145499661628693
TRM10	0.35145499661628693
ASP1	0.35137573297248537
PPZ2	0.35121731289449953
MOT3	0.35121731289449953
MET16	0.3510590356016223
FRE1	0.3510590356016223
COP1	0.35097995043928815
YLR460C	0.35097995043928815
YBR284W	0.35097995043928815
AIM19	0.35074290859972984
SUE1	0.35074290859972984
PMA2	0.35066396578888137
ALP1	0.35066396578888137
FYV10	0.35066396578888137
PIG1	0.3505850585058506
SLY41	0.3505850585058506
CLN1	0.3503485495839892
CPR7	0.35026978417266186
POC4	0.35026978417266186
DTD1	0.35019105416947627
CIS1	0.3501123595505618
DAL3	0.3501123595505618
SUL2	0.3501123595505618
FRE2	0.3500337002920692
DAL4	0.3500337002920692
KIN82	0.3500337002920692
PSK1	0.3499550763701707
SPG1	0.3499550763701707
SIT1	0.34987648776105995
PUS2	0.349797934440952
SPA2	0.349797934440952
CTP1	0.34971941638608306
ATP14	0.349640933572711
SDH5	0.3494840735755944
ABZ1	0.3493273542600897
YGR067C	0.3492490472988119
PET123	0.3492490472988119
OST2	0.3492490472988119
CLN2	0.34909253865113155
ERP1	0.34909253865113155
MPC1	0.34901433691756273
PDR12	0.34893617021276596
ARD1	0.3488580385132109
ICP55	0.3488580385132109
SKS1	0.3487799417953884
VTC2	0.3487799417953884
PTP2	0.3486238532110092
SHO1	0.3485458612975392
HEM4	0.3485458612975392
MRPL51	0.3485458612975392
NTF2	0.3483899821109123
PMT3	0.34823424228877964
AI5_ALPHA	0.3481564245810056
YPR174C	0.3480786416443253
STE11	0.3480786416443253
MAL32	0.3480008934554389
GPT2	0.3479231799910674
SPC97	0.34784550122795266
ALG8	0.34784550122795266
NGR1	0.34784550122795266
HOF1	0.34776785714285713
BUD4	0.3476902477125642
BAP2	0.3476126729138777
INM1	0.3475351327236226
YPR010C-A	0.34738015607580824
YHC1	0.34738015607580824
GUD1	0.34730271957200176
MRS4	0.3471479500891266
APA1	0.3471479500891266
POL32	0.346916054330884
PXL1	0.3468388245770258
LTE1	0.3468388245770258
MEK1	0.34668446817979526
SPS100	0.34668446817979526
PCL1	0.34668446817979526
ATG20	0.34645319101623306
AAR2	0.34637616718541575
FUN19	0.3462991775950211
EKI1	0.3462222222222222
SEC12	0.3461453010442124
RED1	0.3461453010442124
CWP2	0.3459915611814346
ELG1	0.34591474245115456
MAL12	0.3458379578246393
RRN3	0.3457612072791833
ROM1	0.3456078083407276
AAD6	0.3456078083407276
RDL2	0.3455311599024174
ATG11	0.3455311599024174
ALG12	0.3455311599024174
OTU1	0.34545454545454546
PIF1	0.34537796497450673
SEC66	0.34537796497450673
CBP4	0.3453014184397163
BRE2	0.34514842711564026
LEE1	0.3450719822812846
RDH54	0.3450719822812846
PDH1	0.3449955713020372
MCH2	0.3449191941554129
ADI1	0.3449191941554129
SDP1	0.34484285081894644
YOR338W	0.3447665412701925
PTP3	0.34469026548672566
MET22	0.34469026548672566
PRP3	0.3446140234461402
NRM1	0.3446140234461402
VHS1	0.3446140234461402
YCL048W-A	0.3442333186036235
ECO1	0.3441572785509167
CIK1	0.34408127208480566
YMR084W	0.3440052991830426
IMA2	0.34392935982339956
ISF1	0.34385345398366807
NOP8	0.34385345398366807
SSH4	0.34377758164165934
YNR029C	0.34377758164165934
CBP6	0.34377758164165934
ATG14	0.34377758164165934
PRP28	0.34370174277520404
PTH1	0.34370174277520404
NUD1	0.34339872162221735
PET100	0.3433230498016748
NCE102	0.3433230498016748
TOS8	0.3432474113240802
UBP13	0.3430206957287539
RCK2	0.3430206957287539
SMP1	0.3429451904028175
BUD27	0.34286971830985913
CTF19	0.34286971830985913
GYP7	0.34286971830985913
MID1	0.34279427942794277
PXR1	0.34279427942794277
RMA1	0.34279427942794277
MAN2	0.34279427942794277
AIM41	0.3427188737351518
SWR1	0.34264350120958875
DON1	0.34256816182937555
FIT3	0.34249285557265335
ERG24	0.34249285557265335
OAC1	0.3424175824175824
YDL218W	0.34234234234234234
MSB2	0.3421919613441687
AQY3	0.3421168203776899
SUR1	0.3420417124039517
AQY1	0.34189159534781655
ENA2	0.3418165862220272
XPT1	0.3418165862220272
ALK1	0.3416666666666667
ARA2	0.3415168785620342
UTR4	0.34121769601401664
PDR15	0.34121769601401664
MPS3	0.3411429822640683
RNA15	0.3411429822640683
SEO1	0.3411429822640683
YPL109C	0.3410683012259194
FUS1	0.34091903719912475
ASP3-3	0.34091903719912475
DSF1	0.3408444541675782
TAH1	0.34076990376202976
IMA1	0.34076990376202976
YER121W	0.3406953859610759
HXT2	0.3406209007433319
UBX5	0.34047202797202797
GIT1	0.34047202797202797
THI4	0.34047202797202797
IMA3	0.340397640375792
ATP10	0.34032328527741373
ATG29	0.339951996508837
RPP1	0.33987783595113435
CHL4	0.339803707742639
SDH8	0.339803707742639
GIC1	0.339803707742639
YIL154C	0.33972961186218925
DCD1	0.3396555482886418
YNR064C	0.33958151700087186
TMC1	0.33958151700087186
PRM4	0.33950751797777295
YCR102C	0.3394335511982571
GFD2	0.33935961664125464
AFT2	0.3392857142857143
ATG2	0.33921184411060307
YMR321C	0.33921184411060307
MAL31	0.3391380060949064
BTN2	0.3391380060949064
STD1	0.33906420021762784
FMP40	0.33906420021762784
SSU1	0.33884297520661155
RAD59	0.33876929767340724
YAP6	0.33876929767340724
PIG2	0.33869565217391306
MSS51	0.33869565217391306
ERG28	0.33869565217391306
HUL5	0.3386220386872419
SEI1	0.33854845719252497
COQ4	0.3384749076689116
ARN1	0.3384013900955691
FRE4	0.3384013900955691
PAC10	0.3384013900955691
DIP5	0.3384013900955691
SUT1	0.3383279044516829
ASP3-1	0.3382544507164568
YMR206W	0.3381810288691122
PRR2	0.3381076388888889
YHR112C	0.3381076388888889
YNL010W	0.3380342807550445
YDR034W-B	0.3378143972246314
ADY3	0.3377411662692391
YPR015C	0.3377411662692391
CYT2	0.3376679670567837
CPT1	0.3376679670567837
YPT53	0.3375947995666306
CIS3	0.3374485596707819
IRC24	0.3374485596707819
VHR1	0.3373754872239065
KNS1	0.3372294372294372
NUP60	0.33701059917802295
SUR2	0.33701059917802295
SGV1	0.3369377162629758
ATG36	0.3368648648648649
ENV10	0.3368648648648649
TMT1	0.3367920449632512
SPS18	0.3367192565377134
AAD4	0.33657377403326855
ODC1	0.3364284171885122
PEX18	0.33635578583765113
YGR035C	0.33635578583765113
ODC2	0.33621061717738454
ELO1	0.33613807982740024
FAT3	0.33613807982740024
YJU2	0.3360655737704918
CIN5	0.3359206554549375
NNK1	0.33555890587981907
PMU1	0.33555890587981907
YIG1	0.33541442411194833
PIR3	0.33534222987516143
GUP2	0.33527006670970516
ASP3-2	0.33519793459552494
ATG16	0.33512583351258335
POG1	0.33505376344086024
SLX1	0.33505376344086024
TPO2	0.3349097162510748
ALY2	0.3349097162510748
VTC4	0.33483773909305825
INA22	0.33462199312714774
MCD4	0.33462199312714774
CBF2	0.33462199312714774
AXL2	0.3345501395748336
NPC2	0.33440652500536594
THI20	0.33433476394849787
ECM22	0.33411966545142613
SLI15	0.33411966545142613
YGR130C	0.3340480274442539
YSP3	0.3340480274442539
FRE5	0.3339764201500536
GDT1	0.3339764201500536
MTC7	0.3339764201500536
YBR016W	0.3339764201500536
YNL208W	0.33390484354907846
MDM20	0.33390484354907846
SPL2	0.33383329762159847
YIL014C-A	0.3337617823479006
TPO4	0.3337617823479006
YAR1	0.3337617823479006
YMC2	0.33369029770828873
YKL162C	0.33361884368308353
PKH2	0.33361884368308353
RRG1	0.3335474202526226
YGL242C	0.3335474202526226
YIP1	0.3335474202526226
TOG1	0.3334760273972603
RAD34	0.3333333333333333
TAT1	0.3333333333333333
SET4	0.3332620320855615
YNL144C	0.3331907613344739
KAP114	0.33304831124412143
RRT13	0.33276377616403247
PHO12	0.33276377616403247
YMR085W	0.33269271834294256
CST6	0.33269271834294256
MIC27	0.33240879027096226
CIN1	0.33240879027096226
GSM1	0.33233788395904434
YGR127W	0.33226700789080826
SIP2	0.3321961620469083
PMT1	0.3321961620469083
SNL1	0.33212534640801533
MCH4	0.33212534640801533
PCL7	0.33212534640801533
AGP1	0.33212534640801533
PHO11	0.33212534640801533
PIN3	0.33191308052833407
AAD3	0.3318423855165069
HAP1	0.3317717206132879
FRM2	0.33170108579944646
NUP82	0.331559906363056
FUI1	0.33148936170212767
RGM1	0.33134836239897913
YPL119C-A	0.33134836239897913
CSR2	0.3312779077184776
PUG1	0.3312074829931973
NRG2	0.3312074829931973
PLB1	0.3312074829931973
SFL1	0.3312074829931973
YGR066C	0.33113708820403825
SLZ1	0.3310667233319167
YGL235W	0.330996388357765
ALG14	0.3307855626326964
FMP10	0.33064516129032256
YOR034C-A	0.33064516129032256
YGR161W-C	0.33064516129032256
NRD1	0.33043478260869563
YGL117W	0.33043478260869563
YEL073C	0.33043478260869563
YCT1	0.33036471586089905
CLD1	0.3302246714709623
YIR016W	0.3302246714709623
YDL012C	0.33001482736708326
YDL129W	0.3299449385853452
YIR014W	0.32987507939868727
SEC59	0.329805249788315
VAC17	0.3297354497354497
BOP3	0.3297354497354497
ZNF1	0.3297354497354497
THI21	0.32966567922132883
YDR391C	0.32966567922132883
RRT2	0.3295959382272054
ACM1	0.3295959382272054
BYE1	0.32952622673434856
FKS3	0.3293172690763052
PHO3	0.3293172690763052
DDR48	0.3293172690763052
ECM21	0.32917811113458695
YML002W	0.32910857625686524
YCR007C	0.32896959459459457
ICS2	0.32890014777285204
VHC1	0.328830730265935
YJR154W	0.3287613420552859
HXT4	0.3287613420552859
PRM7	0.32869198312236286
YLR257W	0.3284840818047649
CST9	0.3282764433206911
BFR1	0.32813816343723673
EPT1	0.328
SPC24	0.32793096190275733
EMP70	0.3277929728592468
ZRT2	0.32765509989484753
IPT1	0.32751734286314904
GRX8	0.32744850777637663
EXG1	0.32737970161798696
CMR3	0.32737970161798696
AAD10	0.3273109243697479
MRPL31	0.3272421760134426
SDC1	0.32710476590384213
OPT2	0.326898866974402
SKG6	0.32683029158800087
HUR1	0.32676174496644295
MKC7	0.32676174496644295
RRT6	0.32676174496644295
YHR140W	0.326556277509956
YPD1	0.32635106828655214
BLM10	0.326282722513089
PHM6	0.3261461168097132
YSY6	0.3258732482744196
SAP155	0.3258732482744196
TOS1	0.32573698515576
AGP2	0.3256008359456635
OAF1	0.3253968253968254
CRR1	0.3253968253968254
PAU21	0.32526096033402924
RIF2	0.32498957029620357
PIP2	0.3249217935349322
KTI12	0.3249217935349322
UPS2	0.3249217935349322
SLD3	0.32465096895186496
PAU10	0.32465096895186496
AAD14	0.32458333333333333
RIM8	0.3245157258904395
TPC1	0.324448146605581
YGL081W	0.3243805954611701
RKM1	0.3243805954611701
GWT1	0.3242455775234131
PET20	0.3241781106949646
YIL060W	0.3239085239085239
YJL107C	0.3238411972562877
MTQ1	0.3238411972562877
PMT6	0.32370662788281734
EEB1	0.32357217030114227
SRB7	0.32337069323370693
MNN1	0.3232365145228216
SFG1	0.3231694669155777
YOR385W	0.3231694669155777
BSC4	0.3231024471173787
AIM18	0.3231024471173787
YCR023C	0.32296849087893864
YCP4	0.3226340857320356
ECM13	0.3225005174912027
YML083C	0.3225005174912027
YJL213W	0.3224337748344371
NKP1	0.32230037236243275
EIS1	0.3222337125129266
PHO90	0.3222337125129266
YHK8	0.3222337125129266
OST4	0.32216708023159635
YGR125W	0.32216708023159635
RTC1	0.32216708023159635
CRH1	0.3219673486257491
AQY2	0.3219673486257491
PAU7	0.321900826446281
RPM2	0.3217678645187939
YDL121C	0.3217678645187939
PAC11	0.3216350123864575
SAF1	0.3215686274509804
FIT1	0.32143593975655044
KNH1	0.32143593975655044
YMR087W	0.32143593975655044
IZH1	0.321170892599464
PMP2	0.3211046990931575
HRI1	0.32103853286626827
MCH5	0.32097239390193655
PET111	0.3209062821833162
PRY2	0.3207741404158946
FIT2	0.32064210742951227
YHR127W	0.3205101830898992
CUZ1	0.3205101830898992
SPO20	0.3204442616207322
YLR162W	0.3204442616207322
SHE1	0.3204442616207322
IRC22	0.3203783672630064
HNT3	0.32011506061228684
POP6	0.32011506061228684
IRR1	0.3200493015612161
YMR114C	0.3199835695214623
ATG40	0.3199835695214623
ECM18	0.3198521864093615
SHU2	0.319720911143033
VPS72	0.31958974358974357
RCK1	0.3195242001640689
ZPS1	0.31945868361697766
KKQ8	0.31945868361697766
MMP1	0.3193931939319393
RCR1	0.3193931939319393
SIM1	0.31932773109243695
RSB1	0.31932773109243695
YDL211C	0.31926229508196724
YSW1	0.31926229508196724
PRM10	0.31919688588404016
HAL9	0.31919688588404016
OMS1	0.31913150348217945
ALR1	0.31913150348217945
AAD16	0.319000819000819
NSG2	0.319000819000819
MFG1	0.319000819000819
GAB1	0.318804992838142
RTA1	0.318804992838142
PPM2	0.318804992838142
MOB2	0.3185442649764874
YBL081W	0.3185442649764874
SVS1	0.31828396322778346
MAL13	0.31828396322778346
PEX15	0.31828396322778346
OSH2	0.3181539718194813
MTH1	0.3181539718194813
AMF1	0.31802408654827513
YCL049C	0.31802408654827513
YPS6	0.31795918367346937
PAU22	0.3178943072842277
YCR101C	0.3178943072842277
PAU16	0.3178294573643411
ERS1	0.3177646338976137
DAS1	0.3177646338976137
MSA2	0.31763506625891946
RCF3	0.317570322054627
TRS23	0.31737624770829087
PAU20	0.31737624770829087
YDR262W	0.31731160896130345
YDL183C	0.31718241042345274
ASK1	0.3170533170533171
RSA1	0.3169243287225387
SAP4	0.3168598739068538
HPA2	0.31679544530296866
DIT1	0.31666666666666665
PDR11	0.31653799268590005
YBR285W	0.31653799268590005
YLR108C	0.3164094232331438
MDG1	0.3163451776649746
BAP3	0.31596025147029
BAG7	0.3158321508210014
YOR389W	0.3158321508210014
YOR387C	0.31576813944061616
YLR297W	0.31557626088717844
PIR5	0.3154484713504758
TOS6	0.3153846153846154
PUF2	0.31532078526614044
PHO5	0.31525698097936056
THI13	0.315193202508598
COS111	0.3151294498381877
DDI2	0.31506572295247726
PAU3	0.31506572295247726
PET130	0.31500202183582693
YKL133C	0.31500202183582693
YPL216W	0.31493834647260965
LSO1	0.314874696847211
GAT3	0.3147474747474747
MUM3	0.31423961274707546
THI5	0.31417624521072796
SLP1	0.3139862958484482
PBI1	0.31385979049153906
INA17	0.31373338703181636
CAF120	0.31373338703181636
MAG1	0.3135439726303079
PRM3	0.31322878970647366
TSR3	0.31322878970647366
SPH1	0.31297709923664124
NGL3	0.3129142398071902
CHS7	0.31285140562249
KCH1	0.3127258129265355
YEH2	0.3127258129265355
DDI3	0.31253761283851555
BNI5	0.31253761283851555
YME2	0.31253761283851555
NCA2	0.31216189140452816
YPS5	0.31216189140452816
MATALPHA2	0.3119119119119119
ULA1	0.31172468987595037
MAL33	0.3116
YLR173W	0.3116
FHN1	0.3116
MRX8	0.3115376924615077
YIL077C	0.3115376924615077
RIM4	0.31141315210873477
YNR014W	0.311040127770014
ART10	0.310853950518755
YCL001W-B	0.31079194095352086
YLR152C	0.3106679960119641
UBX6	0.3105441498903727
SPO71	0.31023496614894464
THI11	0.3101732032649811
YPL278C	0.3101732032649811
TAX4	0.30986475735879077
YOR365C	0.3098031417776894
UPS1	0.30974155069582504
UTR2	0.30937251787132647
YKL222C	0.3093110978757197
MMR1	0.3093110978757197
ARO80	0.30912698412698414
GMC1	0.3090656615750843
NCA3	0.3088818398096749
COA2	0.3088818398096749
YDR222W	0.3088818398096749
SWC5	0.3087594133967499
SRD1	0.30863708399366085
MPO1	0.3085759556347792
SPR6	0.30845377153039
SCW10	0.30845377153039
PAU5	0.3082706766917293
ESC2	0.3082096933728981
YPL277C	0.30814873417721517
YDL085C-A	0.30808779909036976
ESC1	0.30796600118600514
SAP1	0.30790513833992095
TPH3	0.30772269405490815
PAU13	0.3076619273301738
THI12	0.3074797710676929
SRL1	0.30723723131532243
IWR1	0.30723723131532243
CTR1	0.30711610486891383
YJR149W	0.30711610486891383
ASK10	0.30711610486891383
QDR1	0.3069345941686367
GAS3	0.3068137061835368
YNL058C	0.30657221566312476
HXT8	0.30657221566312476
YLR001C	0.3063913470993117
TAR1	0.3063913470993117
NDL1	0.30633110499410143
YJR115W	0.306270886573619
TBS1	0.3062106918238994
YML003W	0.3061505207309884
YLR125W	0.3061505207309884
THP3	0.3061505207309884
RGC1	0.3060302494598311
SAM3	0.30597014925373134
JLP2	0.30572998430141285
RRT12	0.30572998430141285
YDL199C	0.30513121817469646
YNL092W	0.30495204541006066
AIM20	0.30477308294209704
YOR019W	0.30447527848348643
ROY1	0.304178055447091
TMN2	0.3037037037037037
BOP2	0.30358534684333593
MED2	0.30352620300019484
IRC8	0.30287713841368585
EXG2	0.30281827016520896
YBR242W	0.3025830258302583
GCR2	0.3025242718446602
YBL039W-B	0.3024655406717142
LGE1	0.30187948072079057
MIM2	0.30176254115824136
YCL068C	0.3011791996907017
STP4	0.30094649410855706
GIP3	0.30065611732921654
PFD1	0.30065611732921654
RCE1	0.3005401234567901
YAL065C	0.3004821600771456
SPO24	0.30042421905129196
YNR021W	0.30036630036630035
BIO5	0.30036630036630035
SEF1	0.30030840400925213
MRX10	0.2998460354118553
PAU23	0.2996153846153846
CSI2	0.29944262925235443
YML018C	0.29938508839354344
YJL206C	0.29892555640828855
YKR005C	0.29852462157501436
SPP381	0.2984102662325225
MIG3	0.298124760811328
DIA3	0.29795371964046663
YBR137W	0.2976122254059217
ARR3	0.2976122254059217
RCH1	0.2974985678823754
ZEO1	0.2971014492753623
YHL044W	0.2971014492753623
PDR18	0.2958040630339852
AHC1	0.29574791192103267
TIP1	0.2952994692949204
ESC8	0.29524350956983136
PAU2	0.2951316537222959
ASG7	0.2947965941343425
YPL107W	0.2939622641509434
PSP1	0.2932429888951628
DIA1	0.29313264346190027
YKL065W-A	0.29302238104194095
REC102	0.29274708756106727
ECM29	0.2924174174174174
MF(ALPHA)2	0.2924174174174174
BNS1	0.2923076923076923
ABM1	0.2922528606265241
SNA4	0.2921980495123781
YKR015C	0.2911061285500747
SEN34	0.29067164179104477
REC114	0.29034662691017515
EMC1	0.29034662691017515
IZH4	0.29023845007451565
CTR86	0.2901303538175047
LCL1	0.29002233804914374
VAB2	0.2895910780669145
GIS3	0.2893759286775632
SCS3	0.28916109873793616
YMR262W	0.28905380333951763
URH1	0.28878591288229843
GAT2	0.28878591288229843
EDS1	0.2885185185185185
YIL055C	0.2879319903899464
YKL068W-A	0.2871360117950608
BSC1	0.28703021370670595
NUP120	0.2869244935543278
MCP1	0.28666053357865684
YIL089W	0.28602900679272997
YCR043C	0.28576669112252384
YPT35	0.28451424397370345
HLR1	0.2842028456767603
CTL1	0.2839438673227629
YBR200W-A	0.28347889374090246
BUD9	0.2833757730083667
YIL024C	0.28280994735886733
YOL024W	0.2825022665457842
YMR244W	0.282399854993656
NCW2	0.2818379160636758
PAU1	0.28077131014597223
PAU14	0.28077131014597223
LAM5	0.28072072072072074
BSC5	0.28051854519265396
SRO77	0.27976297360387864
YGR122W	0.27961234745154345
YHR213W	0.27846291331546025
YDR124W	0.27811495894323457
CRF1	0.277916518016411
PAU11	0.2753623188405797
FDO1	0.2751191947730885
IES5	0.27424749163879597
RFU1	0.2734292734292734
SVL3	0.2733812949640288
PPM1	0.2725682295311407
YLR156W	0.2720447005412956
SWT21	0.27185482463793403
PAU4	0.271286783910848
RTS3	0.27029840388619014
PAU8	0.26941034065364
PAU17	0.26941034065364
PAU19	0.26941034065364
YDR306C	0.2693171996542783
YJR061W	0.2678356541172426
YDR210W	0.2675596771423665
YOR376W-A	0.26742190181943015
SPO77	0.267376008237515
RRT15	0.2670551936921495
SMA1	0.2668265113889365
YDR381C-A	0.2639335930882602
BLI1	0.26335361730899254
YMR175W-A	0.26237790501852476
SPO75	0.25854629936939927
VHR2	0.2577336641852771
YKR018C	0.2558712432254886
YFL051C	0.2543673469387755
YDR261W-B	0.24916040300655684
YPR172W	0.24900111874700337
DFG16	0.24816820643517043
YJR039W	0.24812868291129161
YPR145C-A	0.2442772028849169
YOR268C	0.24271693410188502
TCA17	0.24095267553356017
YOR186W	0.23991376655374191
TDA8	0.2371385083713851
YLR154C-H	0.23527635155542131
CSN9	0.2344267228408065
YOR032W-A	0.1917066568229359
YLR154C-G	0.1904878346986184
