## Supplementary Material A for "BioNetComp: a Python package for biological network development and comparison": enrichment_network1.txt

GO:0002181	RPL4A,RPS6B,RPS29B,RPS16B,RPP1B,RPL4B,RPS13,RPS17B,RPL12A,RPS24A,RPS26B,RPL2A,RPL30,RPL24A,RPL7A,RPL1B,RPL9A,RPS25A,RPL26B,RPL11B,RPS0A,RPS20,RPL27A,RPS27B,RPL42B,RPL2B,RPS24B,RPL40A,RPS22A,RPS4A,RPL14A,RPL8B,RPS0B,RPS31,RPL37A,RPS28B,RPP0,RPS29A,RPL31B,RPS17A,RPS18B,RPS1B,RPL13B,RPS16A,RPL16B,RPL42A,RPP2A,RPL18A,RPS19A,RPS7A,RPS12,RPL21B,RPS6A,RPL5,RPL7B,RPL36B,RPL11A	1.36e-25	cytoplasmic translation
GO:1901566	ACS1,ADE1,BNA4,RPL4A,LYS2,RPS6B,RPS9B,ALG7,DUT1,HIS4,CIT2,ELO2,PSA1,RPS29B,RPS16B,RPP1B,RPL4B,RPS13,YDR341C,NPL3,RPS17B,RPL12A,PMI40,HOM3,RPS24A,MET6,RPS26B,SEC53,MET10,RPL2A,BNA6,PMA1,CWH41,RPL30,RPL24A,RPL7A,RPS2,RPL1B,RPL9A,ADE5,7,RPS25A,RPL26B,ADE6,RPL11B,THI4,YGR201C,RPS0A,RPS20,YHL018W,RPL27A,RPS27B,RPL42B,RPL2B,RPS24B,LYS12,RPL40A,PHS1,RPS22A,ACO2,MET3,MET5,PMT4,RPS4A,MET14,RPL14A,LAC1,RPL…	9.89e-18	organonitrogen compound biosynthetic process
GO:0006412	RPL4A,RPS6B,RPS9B,RPS29B,RPS16B,RPP1B,RPL4B,RPS13,YDR341C,NPL3,RPS17B,RPL12A,RPS24A,RPS26B,RPL2A,RPL30,RPL24A,RPL7A,RPS2,RPL1B,RPL9A,RPS25A,RPL26B,RPL11B,YGR201C,RPS0A,RPS20,RPL27A,RPS27B,RPL42B,RPL2B,RPS24B,RPL40A,RPS22A,RPS4A,RPL14A,RPL8B,RPS0B,RPS31,RPL37A,RPS28B,RPP0,RPS29A,RPL31B,RPS17A,RPS18B,RPS1B,RPL13B,RPS16A,RPL16B,RPL42A,RPP2A,RPL18A,RPS19A,RPS7A,RPS12,RPL21B,RPS6A,DBP1,RPL5,RPL7B,RPL3…	1.79e-15	translation
GO:0043604	ACS1,RPL4A,RPS6B,RPS9B,RPS29B,RPS16B,RPP1B,RPL4B,RPS13,YDR341C,NPL3,RPS17B,RPL12A,RPS24A,RPS26B,RPL2A,RPL30,RPL24A,RPL7A,RPS2,RPL1B,RPL9A,RPS25A,RPL26B,RPL11B,YGR201C,RPS0A,RPS20,RPL27A,RPS27B,RPL42B,RPL2B,RPS24B,RPL40A,RPS22A,RPS4A,RPL14A,LAC1,RPL8B,RPS0B,RPS31,RPL37A,RPS28B,RPP0,RPS29A,RPL31B,RPS17A,RPS18B,RPS1B,RPL13B,RPS16A,RPL16B,RPL42A,RPP2A,RPL18A,RPS19A,RPS7A,RPS12,RPL21B,RPS6A,DBP1,RPL5,…	3.9e-14	amide biosynthetic process
GO:0043603	ACS1,ACH1,RPL4A,RPS6B,RPS9B,RPS29B,RPS16B,RPP1B,RPL4B,RPS13,YDR341C,NPL3,RPS17B,RPL12A,RPS24A,RPS26B,RPL2A,RPL30,RPL24A,RPL7A,RPS2,RPL1B,RPL9A,RPS25A,RPL26B,RPL11B,YGR201C,RPS0A,RPS20,RPL27A,RPS27B,RPL42B,RPL2B,RPS24B,RPL40A,RPS22A,RPS4A,RPL14A,LAC1,RPL8B,RPS0B,SHM2,RPS31,RPL37A,RPS28B,RPP0,RPS29A,RPL31B,RPS17A,RPS18B,RPS1B,RPL13B,RPS16A,RPL16B,RPL42A,RPP2A,RPL18A,RPS19A,RPS7A,RPS12,RPL21B,RPS6A,…	2.04e-12	cellular amide metabolic process
GO:1901576	ACS1,ADE1,BNA4,RPL4A,NRG2,LYS2,RPS6B,SMP1,RPS9B,PYC2,SWC5,ALG7,DUT1,RIF1,HIS4,CIT2,ELO2,KNH1,PSA1,RPS29B,RPS16B,RPP1B,RPL4B,RPS13,YAP6,YDR341C,NPL3,RPS17B,HSP31,RPL12A,PMI40,HOM3,RNR1,RPS24A,MET6,RPS26B,SEC53,MET10,RPL2A,PHO4,BNA6,PMA1,ERG4,CWH41,RPL30,RPL24A,RPL7A,RPS2,RPL1B,RPL9A,ADE5,7,RPS25A,RPL26B,ADE6,RPL11B,THI4,YGR201C,RPS0A,RPS20,YHL018W,RPL27A,RPS27B,RPL42B,RPL2B,RNR3,RPS24B,LYS12,XBP1,…	4.61e-09	organic substance biosynthetic process
GO:0044249	ACS1,ADE1,BNA4,RPL4A,NRG2,LYS2,RPS6B,SMP1,RPS9B,SWC5,ALG7,DUT1,RIF1,HIS4,CIT2,ELO2,KNH1,PSA1,RPS29B,RPS16B,RPP1B,RPL4B,RPS13,YAP6,YDR341C,NPL3,RPS17B,HSP31,RPL12A,PMI40,HOM3,RNR1,RPS24A,MET6,RPS26B,SEC53,MET10,RPL2A,PHO4,BNA6,PMA1,ERG4,CWH41,RPL30,RPL24A,RPL7A,RPS2,RPL1B,RPL9A,ADE5,7,RPS25A,RPL26B,ADE6,RPL11B,THI4,YGR201C,RPS0A,RPS20,YHL018W,RPL27A,RPS27B,RPL42B,RPL2B,RNR3,RPS24B,LYS12,XBP1,POG1,…	3.07e-08	cellular biosynthetic process
GO:0042254	RPS6B,RPS9B,REI1,RSA4,RPS16B,FAL1,RPS13,NPL3,RPS17B,RPL12A,RPS24A,RPS26B,CGR1,RPL30,RPL24A,RPL7A,RPS2,RPL1B,RPL26B,RPL11B,NSR1,RPS0A,RPS20,RPS27B,RPS24B,RPL40A,RPL14A,DHR2,DBP7,RPL8B,RPS0B,REX3,RPS31,RPL37A,RPS28B,RPP0,RPS17A,RPS18B,RPS1B,RPS16A,RNT1,RCL1,RPS19A,RPS7A,GSP2,RPS6A,RPL5,RPL7B,RPL11A	2.34e-07	ribosome biogenesis
GO:0044271	ACS1,ADE1,BNA4,RPL4A,NRG2,RPS6B,SMP1,RPS9B,SWC5,DUT1,PSA1,RPS29B,RPS16B,RPP1B,RPL4B,RPS13,YAP6,YDR341C,NPL3,RPS17B,RPL12A,PMI40,RNR1,RPS24A,RPS26B,SEC53,RPL2A,PHO4,BNA6,PMA1,RPL30,RPL24A,RPL7A,RPS2,RPL1B,RPL9A,ADE5,7,RPS25A,RPL26B,ADE6,RPL11B,THI4,YGR201C,RPS0A,RPS20,YHL018W,RPL27A,RPS27B,RPL42B,RPL2B,RNR3,RPS24B,XBP1,POG1,FKH1,CSM2,RPL40A,RPS22A,RPS4A,RPL14A,LAC1,RPL8B,RPS0B,RPS31,RPL37A,RPS28B,…	2.39e-06	cellular nitrogen compound biosynthetic process
GO:0042255	RSA4,RPS17B,RPL12A,RPS26B,RPL24A,RPL11B,NSR1,RPS0A,RPS27B,RPL40A,RPS0B,RPS31,RPS28B,RPP0,RPS17A,RPS19A,RPL5,RPL11A	1.6e-05	ribosome assembly
GO:0022613	RPS6B,RPS9B,REI1,RSA4,RPS16B,FAL1,RPS13,NPL3,RPS17B,RPL12A,RPS24A,RPS26B,CGR1,RPL30,RPL24A,RPL7A,RPS2,RPL1B,RPL26B,RPL11B,NSR1,RPS0A,RPS20,RPS27B,RPS24B,RPL40A,RPL14A,DHR2,YJU2,DBP7,RPL8B,RPS0B,REX3,RPS31,RPL37A,RPS28B,RPP0,RPS17A,RPS18B,RPS1B,RPS16A,RNT1,RCL1,RPS19A,RPS7A,GSP2,RPS6A,RPL5,RPL7B,RPL11A	1.72e-05	ribonucleoprotein complex biogenesis
GO:0042274	RPS6B,RPS9B,RPS16B,FAL1,RPS13,RPS17B,RPS24A,NSR1,RPS0A,RPS20,RPS27B,RPS24B,DHR2,RPS0B,RPS31,RPS28B,RPS17A,RPS18B,RPS1B,RPS16A,RCL1,RPS19A,RPS7A,RPS6A	2.01e-05	ribosomal small subunit biogenesis
GO:1901564	ACS1,ADE1,ACH1,SSA3,BNA4,RPL4A,HMT1,LYS2,RPS6B,RPS9B,ALG7,DUT1,HIS4,CIT2,ELO2,PSA1,RPS29B,RPS16B,RPP1B,PRR2,RPL4B,RPS13,MKC7,YDR341C,NPL3,RPS17B,RPL12A,PRB1,PMI40,HOM3,RPS24A,MET6,RPS26B,SEC53,MET10,RPL2A,BNA6,PMA1,CWH41,RPL30,RPL24A,RPL7A,RPS2,RPL1B,RPL9A,ADE5,7,RPS25A,RPL26B,ADE6,RPL11B,ASK10,THI4,YGR201C,RPS0A,GND2,RPS20,YHL018W,RPL27A,RPS27B,RPL42B,RPL2B,RPS24B,LYS12,SDP1,RPL40A,PHS1,RPE1,RPS…	9.59e-05	organonitrogen compound metabolic process
GO:0034645	RPL4A,NRG2,RPS6B,SMP1,RPS9B,SWC5,ALG7,RIF1,KNH1,PSA1,RPS29B,RPS16B,RPP1B,RPL4B,RPS13,YAP6,YDR341C,NPL3,RPS17B,RPL12A,PMI40,RNR1,RPS24A,RPS26B,SEC53,RPL2A,PHO4,CWH41,RPL30,RPL24A,RPL7A,RPS2,RPL1B,RPL9A,RPS25A,RPL26B,RPL11B,YGR201C,RPS0A,RPS20,RPL27A,RPS27B,RPL42B,RPL2B,RNR3,RPS24B,XBP1,POG1,FKH1,CSM2,RPL40A,RPS22A,PMT4,RPS4A,RPL14A,RPL8B,RPS0B,RPS31,RPL37A,RPS28B,RPP0,RPS29A,RPL31B,RPS17A,RPS18B,R…	0.00011	cellular macromolecule biosynthetic process
GO:0006364	RPS6B,RPS9B,RPS16B,FAL1,RPS13,NPL3,RPS24A,CGR1,RPL30,RPL7A,RPS2,RPL1B,NSR1,RPS0A,RPS20,RPS27B,RPS24B,DHR2,DBP7,RPL8B,RPS0B,REX3,RPS31,RPL37A,RPS28B,RPS18B,RPS1B,RPS16A,RNT1,RCL1,RPS7A,RPS6A,RPL7B	0.00013	rRNA processing
GO:0030490	RPS6B,RPS9B,RPS16B,FAL1,RPS13,RPS24A,RPS0A,RPS20,RPS27B,RPS24B,DHR2,RPS0B,RPS31,RPS28B,RPS18B,RPS1B,RPS16A,RCL1,RPS6A	0.00036	maturation of SSU-rRNA
GO:0016072	RPS6B,RPS9B,RPS16B,FAL1,RPS13,NPL3,RPS24A,CGR1,RPL30,RPL7A,RPS2,RPL1B,NSR1,RPS0A,RPS20,RPS27B,RPS24B,DHR2,DBP7,RPL8B,RPS0B,REX3,RPS31,RPL37A,RPS28B,RPS18B,RPS1B,RPS16A,RNT1,TRF5,RCL1,RPS7A,RPS6A,RPL7B	0.00079	rRNA metabolic process
GO:0000462	RPS6B,RPS9B,RPS16B,FAL1,RPS13,RPS24A,RPS0A,RPS20,RPS27B,RPS24B,DHR2,RPS0B,RPS18B,RPS1B,RPS16A,RCL1,RPS6A	0.0012	maturation of SSU-rRNA from tricistronic rRNA transcript (SSU-rRNA, 5.8S rRNA, LSU-rRNA)
GO:0000028	RPS17B,NSR1,RPS0A,RPS27B,RPS0B,RPS31,RPS28B,RPS17A,RPS19A	0.002	ribosomal small subunit assembly
GO:0019752	ACS1,ACH1,BNA4,LYS2,PYC2,HIS4,CIT2,ELO2,YDR248C,YDR341C,HSP31,HOM3,MET6,MET10,BNA6,ADE6,GND2,LYS12,POT1,PHS1,ACO2,MET3,MET5,MET14,FOX2,SHM2,MET17,ELO3,CAT2,ERR3,LYS9,MDH2,CRC1,LEU9,ALD4,GDH1,ALD6,ERR2	0.0021	carboxylic acid metabolic process
GO:0046394	BNA4,LYS2,HIS4,CIT2,ELO2,HSP31,HOM3,MET6,MET10,LYS12,PHS1,ACO2,MET3,MET5,MET14,SHM2,MET17,ELO3,ERR3,LYS9,LEU9,ALD4,GDH1,ALD6,ERR2	0.0021	carboxylic acid biosynthetic process
GO:0034470	ATS1,RPS6B,RPS9B,RPS16B,FAL1,RPS13,NPL3,RPS24A,CGR1,RPL30,RPL7A,RPS2,RPL1B,NSR1,RPS0A,RPS20,RPS27B,RPS24B,DHR2,DBP7,RPL8B,RPS0B,REX3,RPS31,RPL37A,RPS28B,RPS18B,RPS1B,RPS16A,RNT1,TRF5,RCL1,PPM2,RPS7A,MOD5,RPS6A,RPL7B	0.0024	ncRNA processing
GO:0044267	ACS1,SSA3,RPL4A,HMT1,RPS6B,RPS9B,ALG7,PSA1,RPS29B,RPS16B,RPP1B,PRR2,RPL4B,RPS13,YDR341C,NPL3,RPS17B,RPL12A,PRB1,PMI40,RPS24A,RPS26B,SEC53,RPL2A,CWH41,RPL30,RPL24A,RPL7A,RPS2,RPL1B,RPL9A,RPS25A,RPL26B,RPL11B,ASK10,YGR201C,RPS0A,RPS20,RPL27A,RPS27B,RPL42B,RPL2B,RPS24B,SDP1,RPL40A,RPS22A,PMT4,RPS4A,RPL14A,RPL8B,RPS0B,RPS31,RPL37A,RPS28B,RPP0,RPS29A,RPL31B,RPS17A,RPS18B,RPS1B,CUE4,NAT4,RPL13B,RPS16A,…	0.0025	cellular protein metabolic process
GO:0044283	BNA4,LYS2,PYC2,DUT1,HIS4,CIT2,ELO2,HSP31,HOM3,MET6,MET10,ERG4,THI4,YHL018W,LYS12,PHS1,INO1,ACO2,MET3,MET5,MET14,SHM2,XYL2,MET17,ELO3,ERR3,LYS9,MDH2,LEU9,ALD4,GDH1,ALD6,THI21,ERR2	0.0025	small molecule biosynthetic process
GO:0006407	RPS26B,RPS2,RPS0A,RPS0B,RPS28B,RPS18B,RPS19A	0.0039	rRNA export from nucleus
GO:0031505	TIP1,KNH1,FMP45,SPO71,MKC7,DIT1,PMI40,SPI1,MSB2,SPS100,SIM1,NCA3,PMT4,CCW12,NCW2,GAS3,FKS3,SUN4,HPF1,CSR2	0.0039	fungal-type cell wall organization
GO:0044281	ACS1,ADE1,ACH1,BNA4,LYS2,PYC2,DUT1,HIS4,CIT2,ELO2,PSA1,YDR248C,YDR341C,HSP31,PMI40,HOM3,RNR1,MET6,SEC53,MET10,BNA6,PMA1,ERG4,ADE5,7,ADE6,THI4,GND2,YHL018W,RNR3,LYS12,POT1,PHS1,RPE1,INO1,ACO2,MET3,YJR096W,MET5,MET14,FOX2,SHM2,XYL2,MET17,ELO3,CAT2,ADE17,ERR3,LYS9,MDH2,CDC21,CRC1,LEU9,GCY1,ALD4,GDH1,ALD6,THI21,ERR2	0.0039	small molecule metabolic process
GO:0071555	RCR1,TIP1,FYV5,KNH1,FMP45,SPO71,MKC7,DIT1,PMI40,DSE1,SPI1,SCW11,MSB2,SPS100,SIM1,NCA3,PMT4,CCW12,NCW2,GAS3,FKS3,SUN4,HPF1,CSR2	0.0039	cell wall organization
GO:0042273	REI1,RSA4,RPL12A,RPL24A,RPL7A,RPL1B,RPL26B,RPL11B,RPL40A,RPL14A,DBP7,RPL8B,RPL37A,RPP0,RPL5,RPL7B,RPL11A	0.0043	ribosomal large subunit biogenesis
GO:0009067	LYS2,HOM3,MET6,MET10,LYS12,ACO2,MET3,MET5,MET14,MET17,LYS9	0.005	aspartate family amino acid biosynthetic process
GO:0071554	RCR1,TIP1,FYV5,KNH1,PSA1,FMP45,SPO71,MKC7,DIT1,PMI40,DSE1,SPI1,CWH41,SCW11,MSB2,SPS100,SDP1,SIM1,NCA3,PMT4,CCW12,NCW2,GAS3,FKS3,SUN4,HPF1,CSR2	0.0065	cell wall organization or biogenesis
GO:0044238	ATS1,ACS1,ADE1,ACH1,SSA3,BNA4,RPL4A,HMT1,NRG2,RAD16,LYS2,RPS6B,SMP1,RPS9B,PYC2,SWC5,ALG7,DUT1,RIF1,HIS4,CIT2,ELO2,MCD1,KNH1,PSA1,RPS29B,RPS16B,RPP1B,PRR2,RPL4B,FAL1,RPS13,MKC7,YDR248C,YAP6,YDR341C,NPL3,RPS17B,RPL12A,PRB1,PMI40,HOM3,RNR1,RPS24A,MET6,RPS26B,SEC53,MET10,RPL2A,PHO4,BNA6,PMA1,ERG4,CWH41,CGR1,RPL30,RPL24A,RPL7A,RPS2,RPL1B,RPL9A,ADE5,7,RPS25A,RPL26B,ADE6,RPL11B,ASK10,NSR1,YGR201C,RPS0A,…	0.0066	primary metabolic process
GO:0009987	ERP2,ATS1,ACS1,ERP1,ADE1,HTB2,ACH1,SSA3,BNA4,RCR1,RPL4A,HMT1,NRG2,TIP1,HSP26,RAD16,LYS2,RPS6B,SMP1,GDT1,RPS9B,NGR1,PYC2,SWC5,ALG7,DUT1,REI1,RIF1,HIS4,FYV5,CIT2,ADY2,ELO2,RSA4,MCD1,PRM7,KNH1,PSA1,RPS29B,RPS16B,RPP1B,PRR2,FMP45,RPL4B,FAL1,RPS13,SPO71,MKC7,YDR248C,YAP6,YDR341C,DIT1,NPL3,RPS17B,TSA2,HSP31,RPL12A,PRB1,PMI40,HOM3,RNR1,RPS24A,MET6,DSE1,RPS26B,SPI1,HSP12,SEC53,MET10,RPL2A,PHO4,BNA6,PMA1,…	0.0069	cellular process
GO:0044550	BNA4,MET10,MET3,MET5,MET14	0.0088	secondary metabolite biosynthetic process
GO:0071852	TIP1,KNH1,FMP45,SPO71,MKC7,DIT1,PMI40,SPI1,CWH41,MSB2,SPS100,SIM1,NCA3,PMT4,CCW12,NCW2,GAS3,FKS3,SUN4,HPF1,CSR2	0.0126	fungal-type cell wall organization or biogenesis
GO:1901607	LYS2,HIS4,CIT2,HOM3,MET6,MET10,LYS12,ACO2,MET3,MET5,MET14,SHM2,MET17,LYS9,LEU9,GDH1	0.0127	alpha-amino acid biosynthetic process
GO:0008152	ATS1,ACS1,BDH2,ADE1,ACH1,SSA3,BNA4,RPL4A,HMT1,NRG2,RAD16,LYS2,RPS6B,SMP1,RPS9B,PYC2,SWC5,ALG7,DUT1,RIF1,HIS4,CIT2,ELO2,YCR102C,MCD1,KNH1,PSA1,RPS29B,RPS16B,RPP1B,PRR2,RPL4B,FAL1,RPS13,MKC7,YDR248C,YAP6,YDR341C,NPL3,RPS17B,TSA2,HSP31,RPL12A,PRB1,PMI40,HOM3,RNR1,RPS24A,MET6,RPS26B,SEC53,MET10,RPL2A,PHO4,BNA6,PMA1,ERG4,CWH41,SCW11,CGR1,RPL30,RPL24A,RPL7A,RPS2,RPL1B,RPL9A,ADE5,7,RPS25A,RPL26B,ADE6,RP…	0.0145	metabolic process
GO:0055114	ACS1,BDH2,BNA4,LYS2,ALG7,HIS4,CIT2,YCR102C,TSA2,RNR1,MET10,ERG4,CTT1,GND2,RNR3,LYS12,SGA1,POT1,RPE1,ACO2,MET3,YJR096W,MET5,MET14,SRX1,YKL107W,FOX2,XYL2,AHP1,GRX8,YLR460C,LYS9,MDH2,GCY1,ALD4,GDH1,SVL3,ALD6	0.0145	oxidation-reduction process
GO:0019538	ACS1,SSA3,RPL4A,HMT1,RPS6B,RPS9B,ALG7,PSA1,RPS29B,RPS16B,RPP1B,PRR2,RPL4B,RPS13,MKC7,YDR341C,NPL3,RPS17B,RPL12A,PRB1,PMI40,RPS24A,RPS26B,SEC53,RPL2A,CWH41,RPL30,RPL24A,RPL7A,RPS2,RPL1B,RPL9A,RPS25A,RPL26B,RPL11B,ASK10,YGR201C,RPS0A,RPS20,RPL27A,RPS27B,RPL42B,RPL2B,RPS24B,SDP1,RPL40A,RPS22A,PMT4,RPS4A,RPL14A,RPL8B,RPS0B,RPS31,RPL37A,RPS28B,RPP0,RPS29A,RPL31B,RPS17A,RPS18B,RPS1B,CUE4,NAT4,RPL13B,RP…	0.0168	protein metabolic process
GO:0034641	ATS1,ACS1,ADE1,ACH1,BNA4,RPL4A,NRG2,RAD16,RPS6B,SMP1,RPS9B,SWC5,DUT1,RIF1,HIS4,MCD1,PSA1,RPS29B,RPS16B,RPP1B,RPL4B,FAL1,RPS13,YAP6,YDR341C,NPL3,RPS17B,RPL12A,PMI40,RNR1,RPS24A,RPS26B,SEC53,RPL2A,PHO4,BNA6,PMA1,CGR1,RPL30,RPL24A,RPL7A,RPS2,RPL1B,RPL9A,ADE5,7,RPS25A,RPL26B,ADE6,RPL11B,THI4,NSR1,YGR201C,RPS0A,GND2,RPS20,YHL018W,RPL27A,RPS27B,RPL42B,RPL2B,RNR3,RPS24B,XBP1,POG1,FKH1,CSM2,RPL40A,RPE1,R…	0.018	cellular nitrogen compound metabolic process
GO:0009070	HOM3,MET10,MET3,MET5,MET14,SHM2,MET17	0.0186	serine family amino acid biosynthetic process
GO:0009403	MET10,MET3,MET5,MET14	0.0202	toxin biosynthetic process
GO:0010467	ATS1,RPL4A,HMT1,NRG2,RPS6B,SMP1,RPS9B,SWC5,RPS29B,RPS16B,RPP1B,RPL4B,FAL1,RPS13,YAP6,YDR341C,NPL3,RPS17B,RPL12A,RPS24A,RPS26B,RPL2A,PHO4,CGR1,RPL30,RPL24A,RPL7A,RPS2,RPL1B,RPL9A,RPS25A,RPL26B,RPL11B,NSR1,YGR201C,RPS0A,RPS20,RPL27A,RPS27B,RPL42B,RPL2B,RPS24B,XBP1,POG1,FKH1,RPL40A,RPS22A,RPS4A,RPL14A,DHR2,YJU2,DBP7,RPL8B,RPS0B,REX3,RPS31,RPL37A,RPS28B,RPP0,RPS29A,RPL31B,RPS17A,RPS18B,RPS1B,RPL13B,R…	0.0202	gene expression
GO:0032787	ACS1,ACH1,PYC2,CIT2,ELO2,YDR248C,HSP31,GND2,POT1,PHS1,FOX2,ELO3,CAT2,ERR3,CRC1,ALD4,ALD6,ERR2	0.0202	monocarboxylic acid metabolic process
GO:0070814	MET10,MET3,MET5,MET14	0.0202	hydrogen sulfide biosynthetic process
GO:0071704	ATS1,ACS1,ADE1,ACH1,SSA3,BNA4,RPL4A,HMT1,NRG2,RAD16,LYS2,RPS6B,SMP1,RPS9B,PYC2,SWC5,ALG7,DUT1,RIF1,HIS4,CIT2,ELO2,MCD1,KNH1,PSA1,RPS29B,RPS16B,RPP1B,PRR2,RPL4B,FAL1,RPS13,MKC7,YDR248C,YAP6,YDR341C,NPL3,RPS17B,HSP31,RPL12A,PRB1,PMI40,HOM3,RNR1,RPS24A,MET6,RPS26B,SEC53,MET10,RPL2A,PHO4,BNA6,PMA1,ERG4,CWH41,CGR1,RPL30,RPL24A,RPL7A,RPS2,RPL1B,RPL9A,ADE5,7,RPS25A,RPL26B,ADE6,RPL11B,ASK10,THI4,NSR1,YGR…	0.0202	organic substance metabolic process
GO:0022618	RSA4,RPS17B,RPL12A,RPS26B,RPL24A,RPL11B,NSR1,RPS0A,RPS27B,RPL40A,YJU2,RPS0B,RPS31,RPS28B,RPP0,RPS17A,RPS19A,RPL5,RPL11A	0.0219	ribonucleoprotein complex assembly
GO:0009085	LYS2,HOM3,LYS12,ACO2,LYS9	0.0233	lysine biosynthetic process
GO:0019344	MET10,MET3,MET5,MET14,MET17	0.0286	cysteine biosynthetic process
GO:0000027	RSA4,RPL12A,RPL24A,RPL11B,RPL40A,RPP0,RPL5,RPL11A	0.0334	ribosomal large subunit assembly
GO:0006083	ACS1,ACH1,ALD4,ALD6	0.0339	acetate metabolic process
GO:0019323	RPE1,YJR096W,XYL2,GCY1	0.0339	pentose catabolic process
GO:0009298	PSA1,PMI40,SEC53	0.0364	GDP-mannose biosynthetic process
GO:0034660	ATS1,RPS6B,RPS9B,RPS16B,FAL1,RPS13,YDR341C,NPL3,RPS24A,CGR1,RPL30,RPL7A,RPS2,RPL1B,NSR1,RPS0A,RPS20,RPS27B,RPS24B,DHR2,DBP7,RPL8B,RPS0B,REX3,RPS31,RPL37A,RPS28B,RPS18B,RPS1B,RPS16A,RNT1,TRF5,RCL1,PPM2,RPS7A,MOD5,RPS6A,RPL7B	0.0364	ncRNA metabolic process
GO:1901605	BNA4,LYS2,HIS4,CIT2,HOM3,MET6,MET10,BNA6,ADE6,LYS12,ACO2,MET3,MET5,MET14,SHM2,MET17,LYS9,LEU9,GDH1	0.0364	alpha-amino acid metabolic process
GO:0006807	ATS1,ACS1,ADE1,ACH1,SSA3,BNA4,RPL4A,HMT1,NRG2,RAD16,LYS2,RPS6B,SMP1,RPS9B,SWC5,ALG7,DUT1,RIF1,HIS4,CIT2,ELO2,MCD1,PSA1,RPS29B,RPS16B,RPP1B,PRR2,RPL4B,FAL1,RPS13,MKC7,YAP6,YDR341C,NPL3,RPS17B,RPL12A,PRB1,PMI40,HOM3,RNR1,RPS24A,MET6,RPS26B,SEC53,MET10,RPL2A,PHO4,BNA6,PMA1,CWH41,CGR1,RPL30,RPL24A,RPL7A,RPS2,RPL1B,RPL9A,ADE5,7,RPS25A,RPL26B,ADE6,RPL11B,ASK10,THI4,NSR1,YGR201C,RPS0A,GND2,RPS20,YHL018W…	0.038	nitrogen compound metabolic process
GO:0000103	MET10,MET3,MET5,MET14	0.0417	sulfate assimilation
GO:0006189	ADE1,ADE5,7,ADE6,ADE17	0.0417	'de novo' IMP biosynthetic process
GO:0044237	ATS1,ACS1,ADE1,ACH1,SSA3,BNA4,RPL4A,HMT1,NRG2,RAD16,LYS2,RPS6B,SMP1,RPS9B,PYC2,SWC5,ALG7,DUT1,RIF1,HIS4,CIT2,ELO2,MCD1,KNH1,PSA1,RPS29B,RPS16B,RPP1B,PRR2,RPL4B,FAL1,RPS13,YDR248C,YAP6,YDR341C,NPL3,RPS17B,HSP31,RPL12A,PRB1,PMI40,HOM3,RNR1,RPS24A,MET6,RPS26B,SEC53,MET10,RPL2A,PHO4,BNA6,PMA1,ERG4,CWH41,CGR1,RPL30,RPL24A,RPL7A,RPS2,RPL1B,RPL9A,ADE5,7,RPS25A,RPL26B,ADE6,RPL11B,CTT1,ASK10,THI4,NSR1,YGR…	0.0455	cellular metabolic process
GO:0046942	BAP2,ADY2,ERS1,BAP3,GNP1,MUP1,BTN2,YHC3,PXA2,ODC2,PXA1,SAM3	0.0457	carboxylic acid transport
