## Supplementary Material A for "BioNetComp: a Python package for biological network development and comparison": enrichment_network2.txt

GO:0002181	RPL19B,RPS8A,RPL23A,RPL32,RPL4A,RPS11B,RPL19A,RPS6B,RPL21A,RPS14A,RPS29B,RPL31A,RPP1A,RPL13A,RPS16B,RPP1B,RPL41B,RPL35B,RPL41A,RPL35A,SSB1,RPL4B,RPS11A,RPS13,RPP2B,RPL12B,RPS17B,RPS18A,RPL27B,RPL37B,RPL12A,TMA20,AFG3,RPL34A,RPS24A,RPS8B,RPL23B,RPS26B,BUD27,RPL22B,RPL2A,RPL29,RPL30,RPL24A,RPL7A,RPL28,RPL1B,RPL9A,RPS26A,RPS25A,RPL26B,RPL11B,RPL24B,RPS0A,RPL14B,RPS20,RPL8A,RPL27A,RPS27B,RPL42B,RPS4B…	1.75e-22	cytoplasmic translation
GO:0055114	COX1,AI4,AI5_ALPHA,COB,COX2,COX3,ACS1,BDH1,BDH2,GDH3,PET9,COR1,PRX1,UGA2,ETR1,SCO1,ZTA1,MIS1,AAC3,LYS2,TKL2,IFA38,ALG7,GPX2,LEU2,FRM2,HIS4,YCP4,TRX3,YCR102C,ADH7,AAD3,NDE2,YDL114W,YDL124W,DLD1,GDH2,AAD4,SOR2,PST2,GIS1,GRX3,ARO1,HOM2,SDH4,CTA1,SUR2,ARH1,TSA2,GMC1,GRX2,EUG1,QCR7,GLC3,RIP1,CYC7,DSF1,DLD3,MXR1,GIP2,ICL1,RGI1,ARG5,6,RNR1,SER3,COX15,RPH1,FET5,DAK2,AAD6,GSY1,IGD1,MET10,ERG26,OLE1,ARO2,A…	1.46e-16	oxidation-reduction process
GO:1901566	ATP6,OLI1,EFB1,CYS3,PMT2,ACS1,GDH3,ADE1,FMT1,RPL19B,RPS8A,ILS1,ALG3,RPL23A,RPL32,ATP1,RPL4A,RPS11B,ALG14,RPL19A,MIS1,LYS2,GRS1,IFA38,YSY6,RPS6B,YPC1,RPS9B,RPL21A,ALG7,HIS7,ARO4,DUT1,YCL001W-B,LEU2,HIS4,RPS14A,ELO2,THR4,CTR86,PSA1,RPS29B,RPL31A,RPP1A,RPL13A,RPS16B,PMT1,HEM25,RPP1B,LYS21,RPL41B,RPL35B,RPL41A,RPL35A,HEM3,SSB1,OST4,THI13,RPL4B,SES1,RPS11A,RPS13,IPT1,RLI1,ARO1,EKI1,HOM2,ADK1,LYS4,SUR2…	1.46e-16	organonitrogen compound biosynthetic process
GO:0044281	COX1,AI4,AI5_ALPHA,ATP6,COB,OLI1,COX2,COX3,CYS3,ACS1,BDH1,GDH3,ADE1,ACH1,COR1,ILS1,ATP1,UGA2,GAL7,ETR1,YBR053C,MIS1,PHO3,LYS2,TKL2,GRS1,IFA38,DUR1,2,PYC2,HIS7,ARO4,DUT1,LEU2,FRM2,HIS4,APA1,ELO2,THR4,CTR86,TRX3,ADH7,PSA1,NDE2,QRI1,YDL124W,LYS21,DLD1,GDH2,DTD1,GUD1,THI13,SOR2,GAL3,SES1,EHD3,ARO1,HOM2,ARG82,SDH4,COQ4,ADK1,LYS4,YDR248C,GLO2,PRO1,ASP1,TIM11,YDR341C,TRP4,ARH1,URH1,ARO80,QCR7,HSP31,RIP1…	5.29e-15	small molecule metabolic process
GO:0043603	EFB1,ACS1,FMT1,ACH1,RPL19B,RPS8A,ILS1,RPL23A,RPL32,RPL4A,RPS11B,RPL19A,MIS1,GRS1,RPS6B,YPC1,RPS9B,RPL21A,DUR1,2,YCL001W-B,RPS14A,RPS29B,RPL31A,RPP1A,RPL13A,RPS16B,YDL124W,RPP1B,RPL41B,RPL35B,RPL41A,RPL35A,SSB1,RPL4B,SES1,RPS11A,RPS13,RLI1,ASP1,YDR341C,RPP2B,EFT2,MRP20,RPL12B,NPL3,RPS17B,RPS18A,RPL27B,RPL37B,GRX2,HYP2,RPL12A,TMA20,AFG3,RPL34A,RPS24A,RPS8B,RPL23B,RPS26B,FRS2,BUD27,RPL22B,RPL2A,RPL2…	8.84e-14	cellular amide metabolic process
GO:0006412	EFB1,FMT1,RPL19B,RPS8A,ILS1,RPL23A,RPL32,RPL4A,RPS11B,RPL19A,GRS1,RPS6B,RPS9B,RPL21A,YCL001W-B,RPS14A,RPS29B,RPL31A,RPP1A,RPL13A,RPS16B,RPP1B,RPL41B,RPL35B,RPL41A,RPL35A,SSB1,RPL4B,SES1,RPS11A,RPS13,RLI1,YDR341C,RPP2B,EFT2,MRP20,RPL12B,NPL3,RPS17B,RPS18A,RPL27B,RPL37B,HYP2,RPL12A,TMA20,AFG3,RPL34A,RPS24A,RPS8B,RPL23B,RPS26B,FRS2,BUD27,RPL22B,RPL2A,RPL29,RPL30,RPL24A,RPL7A,RPL28,RPS2,RPL1B,RPL9A,R…	9.97e-13	translation
GO:0043043	EFB1,FMT1,RPL19B,RPS8A,ILS1,RPL23A,RPL32,RPL4A,RPS11B,RPL19A,GRS1,RPS6B,RPS9B,RPL21A,YCL001W-B,RPS14A,RPS29B,RPL31A,RPP1A,RPL13A,RPS16B,RPP1B,RPL41B,RPL35B,RPL41A,RPL35A,SSB1,RPL4B,SES1,RPS11A,RPS13,RLI1,YDR341C,RPP2B,EFT2,MRP20,RPL12B,NPL3,RPS17B,RPS18A,RPL27B,RPL37B,HYP2,RPL12A,TMA20,AFG3,RPL34A,RPS24A,RPS8B,RPL23B,RPS26B,FRS2,BUD27,RPL22B,RPL2A,RPL29,RPL30,RPL24A,RPL7A,RPL28,RPS2,RPL1B,RPL9A,R…	1.05e-12	peptide biosynthetic process
GO:0006518	EFB1,FMT1,RPL19B,RPS8A,ILS1,RPL23A,RPL32,RPL4A,RPS11B,RPL19A,GRS1,RPS6B,RPS9B,RPL21A,YCL001W-B,RPS14A,RPS29B,RPL31A,RPP1A,RPL13A,RPS16B,RPP1B,RPL41B,RPL35B,RPL41A,RPL35A,SSB1,RPL4B,SES1,RPS11A,RPS13,RLI1,YDR341C,RPP2B,EFT2,MRP20,RPL12B,NPL3,RPS17B,RPS18A,RPL27B,RPL37B,GRX2,HYP2,RPL12A,TMA20,AFG3,RPL34A,RPS24A,RPS8B,RPL23B,RPS26B,FRS2,BUD27,RPL22B,RPL2A,RPL29,RPL30,RPL24A,RPL7A,RPL28,RPS2,RPL1B,RP…	1.32e-12	peptide metabolic process
GO:0008152	COX1,AI1,AI4,AI5_ALPHA,ATP6,COB,BI4,OLI1,SCEI,COX2,COX3,EFB1,CYS3,PSK1,PMT2,FUN19,CYC3,OAF1,ACS1,BDH1,BDH2,GDH3,NUP60,SWD1,SEN34,ADE1,KIN3,PHO11,HTA2,FMT1,ACH1,FUS3,PIM1,RPL19B,PET9,POL12,COR1,PRX1,SEF1,UBP13,RPS8A,AAR2,SSA3,ILS1,ATG8,ALG3,RPL23A,RPL32,ATP1,NTH2,UGA2,IPP1,GAL7,ETR1,RPL4A,EDS1,HMT1,SCO1,ZTA1,RPS11B,YBR053C,NRG2,ALG14,RDH54,UBC4,RPL19A,MIS1,AAC3,POL30,PHO3,PHO5,VID24,RAD16,LYS2,TKL…	2.75e-12	metabolic process
GO:0043604	EFB1,ACS1,FMT1,RPL19B,RPS8A,ILS1,RPL23A,RPL32,RPL4A,RPS11B,RPL19A,MIS1,GRS1,RPS6B,YPC1,RPS9B,RPL21A,YCL001W-B,RPS14A,RPS29B,RPL31A,RPP1A,RPL13A,RPS16B,RPP1B,RPL41B,RPL35B,RPL41A,RPL35A,SSB1,RPL4B,SES1,RPS11A,RPS13,RLI1,YDR341C,RPP2B,EFT2,MRP20,RPL12B,NPL3,RPS17B,RPS18A,RPL27B,RPL37B,HYP2,RPL12A,TMA20,AFG3,RPL34A,RPS24A,RPS8B,RPL23B,RPS26B,FRS2,BUD27,RPL22B,RPL2A,RPL29,RPL30,RPL24A,RPL7A,RPL28,RPS…	2.75e-12	amide biosynthetic process
GO:0009058	AI1,ATP6,OLI1,EFB1,CYS3,PMT2,OAF1,ACS1,BDH1,GDH3,ADE1,FMT1,RPL19B,POL12,SEF1,RPS8A,ILS1,ALG3,RPL23A,RPL32,ATP1,ETR1,RPL4A,EDS1,RPS11B,YBR053C,NRG2,ALG14,RPL19A,MIS1,POL30,LYS2,GRS1,TBS1,IFA38,YSY6,RPS6B,SMP1,YPC1,RPS9B,RPL21A,PYC2,SLX1,SWC5,ALG7,RRT2,HIS7,ARO4,DUT1,MAL33,YCL001W-B,LEU2,HIS4,APA1,MRC1,SRD1,RPS14A,ELO2,MATALPHA2,THR4,CTR86,HCM1,MED2,KNH1,PSA1,RAD59,RPS29B,BDF2,RPL31A,RPP1A,RPL13A,R…	1.84e-10	biosynthetic process
GO:1901576	AI1,ATP6,OLI1,EFB1,CYS3,PMT2,OAF1,ACS1,BDH1,GDH3,ADE1,FMT1,RPL19B,POL12,SEF1,RPS8A,ILS1,ALG3,RPL23A,RPL32,ATP1,ETR1,RPL4A,EDS1,RPS11B,YBR053C,NRG2,ALG14,RPL19A,MIS1,POL30,LYS2,GRS1,TBS1,IFA38,YSY6,RPS6B,SMP1,YPC1,RPS9B,RPL21A,PYC2,SLX1,SWC5,ALG7,HIS7,ARO4,DUT1,MAL33,YCL001W-B,LEU2,HIS4,APA1,MRC1,SRD1,RPS14A,ELO2,MATALPHA2,THR4,CTR86,HCM1,MED2,KNH1,PSA1,RAD59,RPS29B,BDF2,RPL31A,RPP1A,RPL13A,RPS16B…	1.84e-10	organic substance biosynthetic process
GO:1901564	COX1,AI4,AI5_ALPHA,ATP6,COB,OLI1,COX2,COX3,EFB1,CYS3,PSK1,PMT2,FUN19,CYC3,ACS1,GDH3,SWD1,ADE1,KIN3,FMT1,ACH1,FUS3,PIM1,RPL19B,COR1,UBP13,RPS8A,SSA3,ILS1,ALG3,RPL23A,RPL32,ATP1,UGA2,RPL4A,HMT1,RPS11B,ALG14,UBC4,RPL19A,MIS1,PHO3,VID24,LYS2,TKL2,GRS1,SLI15,IFA38,CDC28,YSY6,RPS6B,YPC1,RPS9B,RPL21A,DUR1,2,MCX1,ALG7,RRT2,HIS7,ARO4,DUT1,SAF1,YCL001W-B,LEU2,HIS4,APA1,RPS14A,ELO2,RRT12,THR4,CTR86,ATG15,KI…	6.41e-10	organonitrogen compound metabolic process
GO:0044249	AI1,ATP6,OLI1,EFB1,CYS3,PMT2,OAF1,ACS1,GDH3,ADE1,FMT1,RPL19B,POL12,SEF1,RPS8A,ILS1,ALG3,RPL23A,RPL32,ATP1,ETR1,RPL4A,EDS1,RPS11B,YBR053C,NRG2,ALG14,RPL19A,MIS1,POL30,LYS2,GRS1,TBS1,IFA38,YSY6,RPS6B,SMP1,YPC1,RPS9B,RPL21A,SLX1,SWC5,ALG7,RRT2,HIS7,ARO4,DUT1,MAL33,YCL001W-B,LEU2,HIS4,APA1,MRC1,SRD1,RPS14A,ELO2,MATALPHA2,THR4,CTR86,HCM1,MED2,KNH1,PSA1,RAD59,RPS29B,BDF2,RPL31A,RPP1A,RPL13A,RPS16B,SUB2…	1.52e-09	cellular biosynthetic process
GO:0043436	CYS3,ACS1,GDH3,ACH1,ILS1,UGA2,ETR1,YBR053C,MIS1,LYS2,GRS1,IFA38,DUR1,2,PYC2,HIS7,ARO4,LEU2,FRM2,HIS4,ELO2,THR4,CTR86,NDE2,LYS21,DLD1,GDH2,DTD1,SES1,EHD3,ARO1,HOM2,ARG82,SDH4,LYS4,YDR248C,GLO2,PRO1,ASP1,YDR341C,TRP4,ARO80,HSP31,UTR4,DLD3,FAA2,HOM3,ICL1,ARG5,6,VTC1,SER3,ILV1,MET6,VTC2,FRS2,AGX1,MET10,HXK1,OLE1,ARO2,ARO8,POX1,HXK2,ADH4,UGA1,ADE6,PDC6,VAS1,ADE3,SER2,LSC2,GND2,DED81,YHR020W,THR1,YHR03…	3.62e-09	oxoacid metabolic process
GO:0044237	COX1,AI1,AI4,AI5_ALPHA,ATP6,COB,BI4,OLI1,SCEI,COX2,COX3,EFB1,CYS3,PSK1,PMT2,FUN19,CYC3,OAF1,ACS1,GDH3,NUP60,SWD1,SEN34,ADE1,KIN3,PHO11,HTA2,FMT1,ACH1,FUS3,PIM1,RPL19B,PET9,POL12,COR1,SEF1,UBP13,RPS8A,AAR2,SSA3,ILS1,ATG8,ALG3,RPL23A,RPL32,ATP1,NTH2,UGA2,IPP1,ETR1,RPL4A,EDS1,HMT1,RPS11B,YBR053C,NRG2,ALG14,RDH54,UBC4,RPL19A,MIS1,AAC3,POL30,PHO3,PHO5,VID24,RAD16,LYS2,TKL2,CBP6,GRS1,ATG14,MAK5,TBS1,SP…	3.98e-09	cellular metabolic process
GO:0019752	CYS3,ACS1,GDH3,ACH1,ILS1,UGA2,ETR1,YBR053C,MIS1,LYS2,GRS1,IFA38,DUR1,2,PYC2,HIS7,ARO4,LEU2,FRM2,HIS4,ELO2,THR4,CTR86,NDE2,LYS21,DLD1,GDH2,DTD1,SES1,EHD3,ARO1,HOM2,ARG82,SDH4,LYS4,YDR248C,GLO2,PRO1,ASP1,YDR341C,TRP4,ARO80,HSP31,UTR4,DLD3,FAA2,HOM3,ICL1,ARG5,6,SER3,ILV1,MET6,FRS2,AGX1,MET10,HXK1,OLE1,ARO2,ARO8,POX1,HXK2,ADH4,UGA1,ADE6,PDC6,VAS1,ADE3,SER2,LSC2,GND2,DED81,YHR020W,THR1,YHR033W,PUT2,YH…	6.81e-09	carboxylic acid metabolic process
GO:0006091	COX1,AI4,AI5_ALPHA,COB,COX2,COX3,ACS1,PET9,COR1,ETR1,AAC3,TKL2,ALG7,YCP4,NDE2,GRX3,SDH4,GRX2,QCR7,GLC3,RIP1,CYC7,DLD3,GIP2,ICL1,RGI1,COX15,DAK2,GSY1,IGD1,HXK1,OLE1,COX4,COX13,HXK2,ADH4,NQM1,QCR9,LSC2,SOL4,GND2,YHL012W,QCR10,COX6,SOL3,ENO2,PCL7,MAM33,SGA1,YJL045W,GSM1,GLG2,QCR8,ACO2,MDH1,MBR1,SDH3,SDH1,PET10,GLG1,PUF3,SDH2,PDC1,PDC5,SHH4,IDP2,GSY2,PIG1,GRX8,YLR446W,AIM33,NDI1,MIX17,RSF1,AAC1,ISF1,…	5.16e-08	generation of precursor metabolites and energy
GO:0071704	COX1,AI1,AI4,AI5_ALPHA,ATP6,COB,BI4,OLI1,SCEI,COX2,COX3,EFB1,CYS3,PSK1,PMT2,FUN19,CYC3,OAF1,ACS1,BDH1,GDH3,NUP60,SWD1,SEN34,ADE1,KIN3,HTA2,FMT1,ACH1,FUS3,PIM1,RPL19B,POL12,COR1,SEF1,UBP13,RPS8A,AAR2,SSA3,ILS1,ALG3,RPL23A,RPL32,ATP1,NTH2,UGA2,GAL7,ETR1,RPL4A,EDS1,HMT1,RPS11B,YBR053C,NRG2,ALG14,RDH54,UBC4,RPL19A,MIS1,POL30,PHO3,VID24,RAD16,LYS2,TKL2,CBP6,GRS1,MAK5,TBS1,SPP381,SLI15,IFA38,CDC28,YSY6…	5.58e-08	organic substance metabolic process
GO:0009987	COX1,AI1,AI4,AI5_ALPHA,ATP6,COB,BI4,OLI1,SCEI,COX2,COX3,EFB1,ERP2,CYS3,PSK1,PMT2,LTE1,FUN19,CYC3,OAF1,ACS1,GDH3,PAU8,ERP1,NUP60,SWD1,SEN34,ADE1,KIN3,PHO11,HTB2,HTA2,FMT1,ACH1,FUS3,PIM1,RPL19B,PET9,SHE1,POL12,ECM13,COR1,CMC2,PRX1,SEF1,UBP13,RPS8A,AAR2,SSA3,ILS1,ATG8,ALG3,RPL23A,RPL32,BRN1,ATP1,ECM21,SRO77,NTH2,RCR1,UGA2,IPP1,KAP104,ETR1,RPL4A,EDS1,HMT1,SCO1,GIP1,ZTA1,RPS11B,YBR053C,NRG2,TIP1,ALG14…	1.87e-07	cellular process
GO:0015980	COX1,AI4,AI5_ALPHA,COB,COX2,COX3,ACS1,PET9,COR1,ETR1,AAC3,ALG7,NDE2,SDH4,QCR7,GLC3,RIP1,CYC7,DLD3,GIP2,ICL1,RGI1,DAK2,GSY1,IGD1,COX4,COX13,ADH4,QCR9,LSC2,YHL012W,QCR10,COX6,PCL7,MAM33,SGA1,YJL045W,GLG2,QCR8,ACO2,MDH1,MBR1,SDH3,SDH1,PET10,GLG1,PUF3,SDH2,PDC1,PDC5,SHH4,IDP2,GSY2,PIG1,NDI1,MIX17,RSF1,AAC1,ISF1,PGM2,SHH3,NDE1,PAH1,COX7,IDP3,COX5A,MLS1,CIT1,AIF1,SDH5,MDH2,CYT1,GAC1,CIR2,PET20,ATG11,TA…	9.91e-07	energy derivation by oxidation of organic compounds
GO:0017144	COX1,AI4,AI5_ALPHA,ATP6,COB,OLI1,COX2,COX3,CYS3,ACS1,ACH1,COR1,ATP1,UGA2,MIS1,PHO3,DUR1,2,NDE2,THI13,SDH4,CTA1,PRO1,TIM11,ARO80,QCR7,RIP1,UTR4,CYC7,UTR2,ICL1,AGX1,THI5,MET10,HXK1,PMA1,COX4,COX13,ARO8,HXK2,PDC6,CTT1,THI4,QCR9,CRH1,YHB1,LSC2,QCR10,COX6,YHR112C,CHS7,ENO2,BAT1,DAL1,DAL4,DAL2,DAL3,YJL045W,BNA3,GSM1,QCR8,ACO2,MET3,MET5,THI11,MET14,MDH1,SDH3,SDH1,YKL162C,SDH2,PDC1,SHM2,PDC5,ACS2,SHH4,ID…	6.06e-06	drug metabolic process
GO:0072521	COX1,AI4,AI5_ALPHA,ATP6,COB,OLI1,COX2,COX3,ACS1,ADE1,ACH1,COR1,ATP1,MIS1,DUT1,NDE2,GUD1,SDH4,ADK1,TIM11,URH1,QCR7,RIP1,CYC7,HXK1,PMA1,COX4,COX13,ADE5,7,HXK2,ADE6,QCR9,ADE3,LSC2,QCR10,COX6,ENO2,DAL1,DAL4,DAL2,DAL3,YJL045W,GSM1,QCR8,XPT1,YNK1,SDH3,SDH1,YKL162C,SIS2,PDC1,PDC5,ACS2,SHH4,ATP14,ADE13,IMD3,YLR446W,APT1,AMD1,IMD4,HMG1,NDI1,SHH3,ADE17,NDE1,PFK2,COX7,ERR3,COX5A,ADE12,CIT1,ACC1,MVD1,SDH5,CY…	6.06e-06	purine-containing compound metabolic process
GO:0055086	COX1,AI4,AI5_ALPHA,ATP6,COB,OLI1,COX2,COX3,ACS1,ADE1,ACH1,COR1,ATP1,MIS1,TKL2,DUT1,APA1,PSA1,NDE2,QRI1,GUD1,SDH4,ADK1,TIM11,URH1,QCR7,RIP1,CYC7,PMI40,RNR1,GNA1,SEC53,HXK1,PMA1,COX4,COX13,ADE5,7,HXK2,NQM1,ADE6,QCR9,ADE3,TDA10,TRX2,LSC2,SOL4,GND2,YHL012W,QCR10,COX6,DCD1,SOL3,ENO2,YHR202W,RNR3,GUT2,DAL1,DAL4,DAL2,DAL3,YJL045W,GSM1,QCR8,URA8,XPT1,YNK1,SDH3,SDH1,NNR2,YKL162C,GPT2,SIS2,PDC1,PDC5,ACS2,S…	8.4e-06	nucleobase-containing small molecule metabolic process
GO:0044238	COX1,AI1,AI4,AI5_ALPHA,ATP6,COB,BI4,OLI1,SCEI,COX2,COX3,EFB1,CYS3,PSK1,PMT2,FUN19,CYC3,OAF1,ACS1,GDH3,NUP60,SWD1,SEN34,ADE1,KIN3,HTA2,FMT1,ACH1,FUS3,PIM1,RPL19B,POL12,COR1,SEF1,UBP13,RPS8A,AAR2,SSA3,ILS1,ALG3,RPL23A,RPL32,ATP1,NTH2,UGA2,GAL7,ETR1,RPL4A,EDS1,HMT1,RPS11B,YBR053C,NRG2,ALG14,RDH54,UBC4,RPL19A,MIS1,POL30,VID24,RAD16,LYS2,TKL2,CBP6,GRS1,MAK5,TBS1,SPP381,SLI15,IFA38,CDC28,YSY6,RPS6B,SMP…	1e-05	primary metabolic process
GO:0044283	CYS3,BDH1,GDH3,ETR1,YBR053C,MIS1,LYS2,IFA38,PYC2,HIS7,ARO4,DUT1,LEU2,HIS4,ELO2,THR4,CTR86,LYS21,THI13,ARO1,HOM2,ARG82,COQ4,LYS4,PRO1,TRP4,ARH1,HSP31,UTR4,DLD3,ERG28,HOM3,GPP2,ARG5,6,SER3,ILV1,MET6,AGX1,THI5,MET10,HXK1,ERG26,OLE1,ARO2,ARO8,HXK2,ADH4,PDC6,THI4,ERG1,ADE3,TDA10,SER2,THR1,YHR033W,PUT2,INM1,YHR112C,ENO2,YHR202W,BAT1,GPP1,SER33,LYS12,HIS5,BNA3,PHS1,INO1,ELO1,ACO2,MET3,ILV3,URA8,MET5,HOM…	1.32e-05	small molecule biosynthetic process
GO:0006163	COX1,AI4,AI5_ALPHA,ATP6,COB,OLI1,COX2,COX3,ACS1,ADE1,ACH1,COR1,ATP1,MIS1,DUT1,NDE2,SDH4,ADK1,TIM11,QCR7,RIP1,CYC7,HXK1,PMA1,COX4,COX13,ADE5,7,HXK2,ADE6,QCR9,ADE3,LSC2,QCR10,COX6,ENO2,YJL045W,GSM1,QCR8,XPT1,YNK1,SDH3,SDH1,YKL162C,SIS2,PDC1,PDC5,ACS2,SHH4,ATP14,ADE13,IMD3,YLR446W,APT1,AMD1,IMD4,HMG1,NDI1,SHH3,ADE17,NDE1,PFK2,COX7,ERR3,COX5A,ADE12,CIT1,ACC1,MVD1,SDH5,CYT1,FAA1,ERR1,PMA2,ATP4,ERR2,TA…	1.41e-05	purine nucleotide metabolic process
GO:0019693	COX1,AI4,AI5_ALPHA,ATP6,COB,OLI1,COX2,COX3,ACS1,ADE1,ACH1,COR1,ATP1,TKL2,NDE2,SDH4,ADK1,TIM11,QCR7,RIP1,CYC7,HXK1,PMA1,COX4,COX13,ADE5,7,HXK2,NQM1,ADE6,QCR9,TDA10,LSC2,SOL4,GND2,QCR10,COX6,SOL3,ENO2,YJL045W,GSM1,QCR8,URA8,XPT1,YNK1,SDH3,SDH1,YKL162C,SHB17,SIS2,PDC1,PDC5,ACS2,SHH4,ATP14,ADE13,IMD3,YLR446W,APT1,AMD1,IMD4,HMG1,URA5,NDI1,SHH3,ADE17,NDE1,PFK2,COX7,URA10,ERR3,COX5A,ADE12,ZWF1,CIT1,ACC1…	1.91e-05	ribose phosphate metabolic process
GO:0009150	COX1,AI4,AI5_ALPHA,ATP6,COB,OLI1,COX2,COX3,ACS1,ADE1,ACH1,COR1,ATP1,NDE2,SDH4,ADK1,TIM11,QCR7,RIP1,CYC7,HXK1,PMA1,COX4,COX13,ADE5,7,HXK2,ADE6,QCR9,LSC2,QCR10,COX6,ENO2,YJL045W,GSM1,QCR8,XPT1,YNK1,SDH3,SDH1,YKL162C,SIS2,PDC1,PDC5,ACS2,SHH4,ATP14,ADE13,IMD3,YLR446W,APT1,AMD1,IMD4,HMG1,NDI1,SHH3,ADE17,NDE1,PFK2,COX7,ERR3,COX5A,ADE12,CIT1,ACC1,MVD1,SDH5,CYT1,FAA1,ERR1,PMA2,ATP4,ERR2,TAZ1,QCR2	3.41e-05	purine ribonucleotide metabolic process
GO:0009167	COX1,AI4,AI5_ALPHA,ATP6,COB,OLI1,COX2,COX3,ADE1,COR1,ATP1,NDE2,SDH4,ADK1,TIM11,QCR7,RIP1,CYC7,HXK1,PMA1,COX4,COX13,ADE5,7,HXK2,ADE6,QCR9,QCR10,COX6,ENO2,YJL045W,GSM1,QCR8,XPT1,SDH3,SDH1,YKL162C,PDC1,PDC5,SHH4,ATP14,ADE13,IMD3,YLR446W,APT1,AMD1,IMD4,NDI1,SHH3,ADE17,NDE1,PFK2,COX7,ERR3,COX5A,ADE12,SDH5,CYT1,ERR1,PMA2,ATP4,ERR2,TAZ1,QCR2	5.43e-05	purine ribonucleoside monophosphate metabolic process
GO:0034220	COX1,AI4,AI5_ALPHA,ATP6,COB,OLI1,COX2,COX3,PET9,COR1,ATP1,BAP2,TAT1,AAC3,AGP2,GDT1,VHC1,CTP1,PHO89,MAL31,AGP1,ADY2,HSP30,ERS1,GIT1,HEM25,RGT2,SNF3,YDL199C,UGA4,ENA5,ENA2,ENA1,BAP3,YDR090C,CCC2,TIM11,HXT7,HXT6,QCR7,STL1,RIP1,VMA3,CAN1,SIT1,PIC2,COX15,FTR1,PUG1,FET5,PMA1,MPC1,PMR1,COX4,COX13,MUP1,TPC1,MEP1,YGR125W,TPO2,QCR9,MPC3,DUR3,ARN1,QCR10,COX6,HXT4,HXT5,DAL4,QCR8,YJL193W,HXT8,KCH1,SFC1,DAL5,O…	5.43e-05	ion transmembrane transport
GO:0009259	COX1,AI4,AI5_ALPHA,ATP6,COB,OLI1,COX2,COX3,ACS1,ADE1,ACH1,COR1,ATP1,NDE2,SDH4,ADK1,TIM11,QCR7,RIP1,CYC7,HXK1,PMA1,COX4,COX13,ADE5,7,HXK2,ADE6,QCR9,TDA10,LSC2,QCR10,COX6,ENO2,YJL045W,GSM1,QCR8,URA8,XPT1,YNK1,SDH3,SDH1,YKL162C,SIS2,PDC1,PDC5,ACS2,SHH4,ATP14,ADE13,IMD3,YLR446W,APT1,AMD1,IMD4,HMG1,URA5,NDI1,SHH3,ADE17,NDE1,PFK2,COX7,URA10,ERR3,COX5A,ADE12,CIT1,ACC1,MVD1,SDH5,CYT1,FAA1,ERR1,PMA2,ATP4,…	5.7e-05	ribonucleotide metabolic process
GO:0045333	COX1,AI4,AI5_ALPHA,COB,COX2,COX3,PET9,COR1,ETR1,AAC3,ALG7,SDH4,QCR7,RIP1,CYC7,DLD3,ICL1,COX4,COX13,QCR9,LSC2,QCR10,COX6,MAM33,YJL045W,QCR8,ACO2,MDH1,MBR1,SDH3,SDH1,PET10,PUF3,SDH2,SHH4,IDP2,NDI1,MIX17,RSF1,AAC1,ISF1,SHH3,PAH1,COX7,IDP3,COX5A,MLS1,CIT1,AIF1,SDH5,MDH2,CYT1,CIR2,PET20,TAZ1,NCA2,QCR2	7.04e-05	cellular respiration
GO:0009117	COX1,AI4,AI5_ALPHA,ATP6,COB,OLI1,COX2,COX3,ACS1,ADE1,ACH1,COR1,ATP1,MIS1,TKL2,DUT1,APA1,NDE2,SDH4,ADK1,TIM11,URH1,QCR7,RIP1,CYC7,RNR1,HXK1,PMA1,COX4,COX13,ADE5,7,HXK2,NQM1,ADE6,QCR9,ADE3,TDA10,TRX2,LSC2,SOL4,GND2,QCR10,COX6,DCD1,SOL3,ENO2,YHR202W,RNR3,GUT2,YJL045W,GSM1,QCR8,URA8,XPT1,YNK1,SDH3,SDH1,NNR2,YKL162C,GPT2,SIS2,PDC1,PDC5,ACS2,SHH4,ATP14,ADE13,IMD3,YLR446W,APT1,AMD1,IMD4,HMG1,URA5,NDI1,S…	7.46e-05	nucleotide metabolic process
GO:0009060	COX1,AI4,AI5_ALPHA,COB,COX2,COX3,PET9,COR1,ETR1,ALG7,SDH4,QCR7,RIP1,CYC7,ICL1,COX4,COX13,QCR9,LSC2,QCR10,COX6,MAM33,YJL045W,QCR8,ACO2,MDH1,MBR1,SDH3,SDH1,PET10,PUF3,SDH2,SHH4,IDP2,MIX17,RSF1,AAC1,ISF1,SHH3,PAH1,COX7,IDP3,COX5A,MLS1,CIT1,AIF1,SDH5,MDH2,PET20,NCA2,QCR2	0.00011	aerobic respiration
GO:0009144	COX1,AI4,AI5_ALPHA,ATP6,COB,OLI1,COX2,COX3,COR1,ATP1,DUT1,NDE2,SDH4,TIM11,QCR7,RIP1,CYC7,HXK1,PMA1,COX4,COX13,HXK2,QCR9,QCR10,COX6,ENO2,YJL045W,GSM1,QCR8,YNK1,SDH3,SDH1,YKL162C,PDC1,PDC5,SHH4,ATP14,IMD3,YLR446W,IMD4,NDI1,SHH3,NDE1,PFK2,COX7,ERR3,COX5A,SDH5,CYT1,ERR1,PMA2,ATP4,ERR2,TAZ1,QCR2	0.00011	purine nucleoside triphosphate metabolic process
GO:0044271	AI1,ATP6,OLI1,EFB1,OAF1,ACS1,ADE1,FMT1,RPL19B,POL12,SEF1,RPS8A,ILS1,RPL23A,RPL32,ATP1,RPL4A,EDS1,RPS11B,NRG2,RPL19A,MIS1,POL30,GRS1,TBS1,RPS6B,SMP1,YPC1,RPS9B,RPL21A,SWC5,DUT1,MAL33,YCL001W-B,APA1,SRD1,RPS14A,MATALPHA2,HCM1,MED2,PSA1,RAD59,RPS29B,BDF2,RPL31A,RPP1A,RPL13A,RPS16B,SUB2,QRI1,HEM25,RPP1B,RPL41B,RPL35B,CDC9,RPL41A,RPL35A,HEM3,CDC13,SSB1,MFG1,THI13,RPL4B,SES1,RPS11A,NRG1,RPC11,RPS13,SHU…	0.00011	cellular nitrogen compound biosynthetic process
GO:1901135	COX1,AI4,AI5_ALPHA,ATP6,COB,OLI1,COX2,COX3,PMT2,ACS1,ADE1,ACH1,COR1,ALG3,ATP1,ALG14,TKL2,YSY6,ALG7,DUT1,APA1,PSA1,NDE2,PMT1,QRI1,OST4,IPT1,SDH4,ADK1,TIM11,URH1,QCR7,WBP1,RIP1,CYC7,UTR2,MNN1,PMI40,RNR1,GNA1,SEC53,HXK1,PMA1,STT3,CWH41,AMS1,COX4,COX13,ADE5,7,HXK2,NQM1,ADE6,QCR9,CRH1,PMT6,TDA10,TRX2,LSC2,SOL4,GND2,YHL012W,GUT1,QCR10,COX6,CHS7,DCD1,SOL3,ENO2,MNL1,RNR3,GUT2,OST1,YJL045W,LAS21,GWT1,GSM1…	0.00011	carbohydrate derivative metabolic process
GO:0009123	COX1,AI4,AI5_ALPHA,ATP6,COB,OLI1,COX2,COX3,ADE1,COR1,ATP1,DUT1,NDE2,SDH4,ADK1,TIM11,QCR7,RIP1,CYC7,HXK1,PMA1,COX4,COX13,ADE5,7,HXK2,ADE6,QCR9,TDA10,QCR10,COX6,DCD1,ENO2,YJL045W,GSM1,QCR8,XPT1,SDH3,SDH1,YKL162C,PDC1,PDC5,SHH4,ATP14,ADE13,IMD3,YLR446W,APT1,AMD1,IMD4,URA5,NDI1,SHH3,ADE17,NDE1,PFK2,COX7,URA10,ERR3,COX5A,ADE12,RAD50,SDH5,CYT1,CDC21,ERR1,PMA2,ATP4,ERR2,TAZ1,QCR2	0.00012	nucleoside monophosphate metabolic process
GO:0009205	COX1,AI4,AI5_ALPHA,ATP6,COB,OLI1,COX2,COX3,COR1,ATP1,NDE2,SDH4,TIM11,QCR7,RIP1,CYC7,HXK1,PMA1,COX4,COX13,HXK2,QCR9,QCR10,COX6,ENO2,YJL045W,GSM1,QCR8,YNK1,SDH3,SDH1,YKL162C,PDC1,PDC5,SHH4,ATP14,IMD3,YLR446W,IMD4,NDI1,SHH3,NDE1,PFK2,COX7,ERR3,COX5A,SDH5,CYT1,ERR1,PMA2,ATP4,ERR2,TAZ1,QCR2	0.00012	purine ribonucleoside triphosphate metabolic process
GO:0046394	CYS3,GDH3,ETR1,YBR053C,MIS1,LYS2,IFA38,HIS7,ARO4,LEU2,HIS4,ELO2,THR4,CTR86,LYS21,ARO1,HOM2,LYS4,PRO1,TRP4,HSP31,UTR4,DLD3,HOM3,ARG5,6,SER3,ILV1,MET6,AGX1,MET10,HXK1,OLE1,ARO2,ARO8,HXK2,ADE3,SER2,THR1,YHR033W,PUT2,YHR112C,ENO2,BAT1,SER33,LYS12,HIS5,BNA3,PHS1,ELO1,ACO2,MET3,ILV3,MET5,HOM6,MET14,RMA1,FAS1,SHM2,PUT1,MET17,ILV5,ELO3,CAR2,YLR446W,ADI1,ILV2,ALD3,ALD2,PFK2,ERR3,LEU4,CIT1,ACC1,ABZ1,LYS9,B…	0.00012	carboxylic acid biosynthetic process
GO:0009199	COX1,AI4,AI5_ALPHA,ATP6,COB,OLI1,COX2,COX3,COR1,ATP1,NDE2,SDH4,TIM11,QCR7,RIP1,CYC7,HXK1,PMA1,COX4,COX13,HXK2,QCR9,QCR10,COX6,ENO2,YJL045W,GSM1,QCR8,URA8,YNK1,SDH3,SDH1,YKL162C,PDC1,PDC5,SHH4,ATP14,IMD3,YLR446W,IMD4,NDI1,SHH3,NDE1,PFK2,COX7,ERR3,COX5A,SDH5,CYT1,ERR1,PMA2,ATP4,ERR2,TAZ1,QCR2	0.00015	ribonucleoside triphosphate metabolic process
GO:0006520	CYS3,GDH3,ILS1,UGA2,MIS1,LYS2,GRS1,DUR1,2,HIS7,ARO4,LEU2,HIS4,THR4,CTR86,LYS21,GDH2,DTD1,SES1,EHD3,ARO1,HOM2,ARG82,LYS4,PRO1,ASP1,YDR341C,TRP4,ARO80,UTR4,HOM3,ARG5,6,SER3,ILV1,MET6,FRS2,AGX1,MET10,ARO2,ARO8,ADH4,UGA1,ADE6,PDC6,VAS1,ADE3,SER2,DED81,YHR020W,THR1,YHR033W,PUT2,YHR112C,BAT1,SER33,LYS12,HIS5,BNA3,ACO2,MET3,ILV3,URA8,MET5,HOM6,MET14,MAE1,SRY1,PDC1,SHM2,FRS1,PDC5,PUT1,ASP3-1,ASP3-2,ASP3-…	0.00016	cellular amino acid metabolic process
GO:0006811	COX1,AI4,AI5_ALPHA,ATP6,COB,OLI1,COX2,COX3,PET9,COR1,ATP1,SCO1,BAP2,TAT1,AAC3,AGP2,GDT1,VHC1,CTP1,PHO89,MAL31,AGP1,ADY2,HSP30,ERS1,KIN82,GIT1,HEM25,RGT2,YDL183C,SNF3,YDL199C,UGA4,ENA5,ENA2,ENA1,BAP3,YDR090C,TMN2,CCC2,TIM11,HXT7,HXT6,GMC1,QCR7,FIT1,STL1,RIP1,VMA3,CAN1,SIT1,PIC2,COX15,FTR1,PUG1,FET5,PMA1,MPC1,PMR1,COX4,COX13,MUP1,TPC1,MEP1,YGR125W,TPO2,BTN2,QCR9,MPC3,YOR1,DUR3,ARN1,QCR10,YHK8,COX6,…	0.00016	ion transport
GO:0022904	COX1,AI4,AI5_ALPHA,COB,COX2,COX3,COR1,SDH4,QCR7,RIP1,CYC7,DLD3,COX4,COX13,QCR9,QCR10,COX6,YJL045W,QCR8,SDH3,SDH1,SDH2,SHH4,NDI1,SHH3,COX7,COX5A,AIF1,SDH5,CYT1,CIR2,TAZ1,QCR2	0.00016	respiratory electron transport chain
GO:0006812	COX1,AI4,AI5_ALPHA,ATP6,COB,OLI1,COX2,COX3,PET9,COR1,ATP1,SCO1,BAP2,TAT1,AAC3,GDT1,VHC1,PHO89,MAL31,AGP1,ADY2,HEM25,RGT2,YDL183C,SNF3,YDL199C,UGA4,ENA5,ENA2,ENA1,CCC2,TIM11,HXT7,HXT6,QCR7,FIT1,STL1,RIP1,VMA3,CAN1,SIT1,PIC2,COX15,FTR1,PUG1,FET5,PMA1,PMR1,COX4,COX13,MUP1,TPC1,MEP1,TPO2,QCR9,DUR3,ARN1,QCR10,COX6,HXT4,HXT5,DAL4,QCR8,HXT8,KCH1,JEN1,FRE2,GAP1,MRS4,YCT1,GAL2,ZRT2,FRE1,ATP14,CTR3,PHO84,H…	0.00017	cation transport
GO:0006793	COX1,AI4,AI5_ALPHA,ATP6,COB,OLI1,COX2,COX3,PSK1,ACS1,ADE1,KIN3,PHO11,ACH1,FUS3,COR1,ATP1,IPP1,MIS1,PHO3,PHO5,TKL2,SLI15,CDC28,ALG7,DUT1,APA1,THR4,ATG15,KIN82,DIA3,MRK1,NDE2,QRI1,PRR2,YPD1,PHO13,THI13,GAL3,YDR018C,IPT1,INO2,ARO1,EKI1,ARG82,SDH4,REF2,ADK1,VHS1,YDR248C,PRO1,TIM11,URH1,PPZ2,GIN4,QCR7,RIP1,UTR4,CYC7,CHO1,HOM3,GIP2,GPP2,ARG5,6,RNR1,VTC1,PTP3,VTC2,GNA1,DAK2,THI5,CMK1,CDC14,HXK1,PMA1,ALK…	0.0002	phosphorus metabolic process
GO:0006119	COX1,AI4,AI5_ALPHA,COB,COX2,COX3,COR1,SDH4,QCR7,RIP1,CYC7,COX4,COX13,QCR9,QCR10,COX6,YJL045W,GSM1,QCR8,SDH3,SDH1,SHH4,NDI1,SHH3,COX7,COX5A,SDH5,CYT1,TAZ1,QCR2	0.00022	oxidative phosphorylation
GO:0009141	COX1,AI4,AI5_ALPHA,ATP6,COB,OLI1,COX2,COX3,COR1,ATP1,DUT1,NDE2,SDH4,TIM11,QCR7,RIP1,CYC7,HXK1,PMA1,COX4,COX13,HXK2,QCR9,QCR10,COX6,ENO2,YJL045W,GSM1,QCR8,URA8,YNK1,SDH3,SDH1,YKL162C,PDC1,PDC5,SHH4,ATP14,IMD3,YLR446W,IMD4,NDI1,SHH3,NDE1,PFK2,COX7,ERR3,COX5A,SDH5,CYT1,CDC21,ERR1,PMA2,ATP4,ERR2,TAZ1,QCR2	0.00022	nucleoside triphosphate metabolic process
GO:0009161	COX1,AI4,AI5_ALPHA,ATP6,COB,OLI1,COX2,COX3,ADE1,COR1,ATP1,NDE2,SDH4,ADK1,TIM11,QCR7,RIP1,CYC7,HXK1,PMA1,COX4,COX13,ADE5,7,HXK2,ADE6,QCR9,TDA10,QCR10,COX6,ENO2,YJL045W,GSM1,QCR8,XPT1,SDH3,SDH1,YKL162C,PDC1,PDC5,SHH4,ATP14,ADE13,IMD3,YLR446W,APT1,AMD1,IMD4,URA5,NDI1,SHH3,ADE17,NDE1,PFK2,COX7,URA10,ERR3,COX5A,ADE12,SDH5,CYT1,ERR1,PMA2,ATP4,ERR2,TAZ1,QCR2	0.00022	ribonucleoside monophosphate metabolic process
GO:0042775	COX1,AI4,AI5_ALPHA,COB,COX2,COX3,COR1,SDH4,QCR7,RIP1,CYC7,COX4,COX13,QCR9,QCR10,COX6,YJL045W,QCR8,SDH3,SDH1,SHH4,NDI1,SHH3,COX7,COX5A,SDH5,CYT1,TAZ1,QCR2	0.00023	mitochondrial ATP synthesis coupled electron transport
GO:0055085	COX1,AI4,AI5_ALPHA,ATP6,COB,OLI1,COX2,COX3,SEO1,PET9,FUI1,COR1,SSA3,ATP1,BAP2,TAT1,AAC3,YMC2,AGP2,SEC66,GDT1,MCX1,VHC1,CTP1,PHO89,MAL31,AGP1,ADY2,HSP30,YCR023C,ERS1,GIT1,HEM25,RGT2,SNF3,YDL199C,UGA4,ENA5,ENA2,ENA1,BAP3,SSS1,YDR090C,PEX5,CCC2,TIM11,HXT7,HXT6,BCS1,PDR15,QCR7,STL1,RIP1,VMA3,CAN1,SIT1,AFG3,PIC2,SBH1,COX15,FTR1,PUG1,FET5,AQY3,HXK1,PMA1,MPC1,PEX14,PMR1,COX4,COX13,VRG4,HXK2,MUP1,TPC1,ME…	0.00023	transmembrane transport
GO:0032787	ACS1,ACH1,UGA2,ETR1,IFA38,PYC2,LEU2,FRM2,ELO2,NDE2,DLD1,YDR248C,GLO2,ASP1,HSP31,DLD3,FAA2,ICL1,HXK1,OLE1,POX1,HXK2,UGA1,PDC6,GND2,ENO2,POT1,BNA3,PHS1,ELO1,MAE1,FAS1,FOX2,PDC1,PDC5,ACS2,ASP3-1,ASP3-2,ASP3-3,ASP3-4,IDP2,ELO3,YLR446W,GLO1,CAT2,CYB2,NDE1,PAH1,ALD3,ALD2,PFK2,ERR3,IDP3,MLS1,SPS19,GOR1,ACC1,ABZ1,BIO5,GLO4,CRC1,FAA1,ALD4,FDH1,ERR1,ERG10,ALD6,EEB1,FAS2,ERR2,PDH1,ICL2,SPE3	0.00024	monocarboxylic acid metabolic process
GO:0046034	COX1,AI4,AI5_ALPHA,ATP6,COB,OLI1,COX2,COX3,COR1,ATP1,NDE2,SDH4,TIM11,QCR7,RIP1,CYC7,HXK1,PMA1,COX4,COX13,HXK2,QCR9,QCR10,COX6,ENO2,YJL045W,GSM1,QCR8,SDH3,SDH1,YKL162C,PDC1,PDC5,SHH4,ATP14,YLR446W,NDI1,SHH3,NDE1,PFK2,COX7,ERR3,COX5A,SDH5,CYT1,ERR1,PMA2,ATP4,ERR2,TAZ1,QCR2	0.00024	ATP metabolic process
GO:0019637	COX1,AI4,AI5_ALPHA,ATP6,COB,OLI1,COX2,COX3,ACS1,ADE1,ACH1,COR1,ATP1,MIS1,TKL2,ALG7,DUT1,APA1,ATG15,NDE2,THI13,YDR018C,IPT1,INO2,EKI1,ARG82,SDH4,ADK1,TIM11,URH1,QCR7,RIP1,CYC7,CHO1,RNR1,THI5,HXK1,PMA1,SCS3,COX4,COX13,ADE5,7,HXK2,NQM1,ADE6,CLD1,QCR9,ADE3,TDA10,TRX2,LSC2,SOL4,GND2,GUT1,QCR10,INM1,COX6,EPT1,DCD1,SOL3,ENO2,YHR202W,RNR3,GUT2,YJL045W,LAS21,GWT1,GSM1,INO1,FBP26,QCR8,URA8,XPT1,THI11,YNK1,…	0.00028	organophosphate metabolic process
GO:0022900	COX1,AI4,AI5_ALPHA,COB,COX2,COX3,COR1,YCP4,GRX3,SDH4,GRX2,QCR7,RIP1,CYC7,DLD3,COX15,OLE1,COX4,COX13,QCR9,QCR10,COX6,YJL045W,QCR8,SDH3,SDH1,SDH2,SHH4,GRX8,AIM33,NDI1,SHH3,COX7,COX5A,CYB5,AIF1,SDH5,CYT1,CIR2,IRC15,PRM4,TAZ1,QCR2	0.00036	electron transport chain
GO:0008652	CYS3,GDH3,MIS1,LYS2,HIS7,ARO4,LEU2,HIS4,THR4,CTR86,LYS21,ARO1,HOM2,LYS4,PRO1,TRP4,UTR4,HOM3,ARG5,6,SER3,ILV1,MET6,AGX1,MET10,ARO2,ARO8,ADE3,SER2,THR1,YHR033W,PUT2,YHR112C,BAT1,SER33,LYS12,HIS5,ACO2,MET3,ILV3,MET5,HOM6,MET14,SHM2,PUT1,MET17,ILV5,CAR2,ADI1,ILV2,ALD3,ALD2,LEU4,CIT1,ABZ1,LYS9,MET22,ARG8,LEU9,SER1,CPA1,SAM4,ARO7,MET16	0.00039	cellular amino acid biosynthetic process
GO:0006796	COX1,AI4,AI5_ALPHA,ATP6,COB,OLI1,COX2,COX3,PSK1,ACS1,ADE1,KIN3,PHO11,ACH1,FUS3,COR1,ATP1,IPP1,MIS1,PHO3,PHO5,TKL2,SLI15,CDC28,ALG7,DUT1,APA1,THR4,ATG15,KIN82,DIA3,MRK1,NDE2,PRR2,YPD1,PHO13,THI13,GAL3,YDR018C,IPT1,INO2,ARO1,EKI1,ARG82,SDH4,REF2,ADK1,VHS1,YDR248C,PRO1,TIM11,URH1,PPZ2,GIN4,QCR7,RIP1,UTR4,CYC7,CHO1,HOM3,GIP2,GPP2,ARG5,6,RNR1,PTP3,DAK2,THI5,CMK1,CDC14,HXK1,PMA1,ALK1,SCS3,RCK1,ATG1,COX…	0.00047	phosphate-containing compound metabolic process
GO:0098655	COX1,AI4,AI5_ALPHA,ATP6,COB,OLI1,COX2,COX3,COR1,ATP1,TAT1,GDT1,VHC1,PHO89,MAL31,AGP1,ADY2,HEM25,RGT2,SNF3,YDL199C,UGA4,ENA5,ENA2,ENA1,CCC2,TIM11,HXT7,HXT6,QCR7,STL1,RIP1,VMA3,CAN1,SIT1,PIC2,COX15,FTR1,PUG1,FET5,PMA1,PMR1,COX4,COX13,MUP1,TPC1,MEP1,TPO2,QCR9,DUR3,ARN1,QCR10,COX6,HXT4,HXT5,DAL4,QCR8,HXT8,KCH1,JEN1,GAP1,MRS4,YCT1,GAL2,ZRT2,ATP14,CTR3,PHO84,HXT2,MME1,PFK2,COX7,COX5A,MEP2,MID1,ATO2,ALR…	0.00047	cation transmembrane transport
GO:0006807	COX1,AI1,AI4,AI5_ALPHA,ATP6,COB,BI4,OLI1,SCEI,COX2,COX3,EFB1,CYS3,PSK1,PMT2,FUN19,CYC3,OAF1,ACS1,GDH3,NUP60,SWD1,SEN34,ADE1,KIN3,HTA2,FMT1,ACH1,FUS3,PIM1,RPL19B,POL12,COR1,SEF1,UBP13,RPS8A,AAR2,SSA3,ILS1,ALG3,RPL23A,RPL32,ATP1,UGA2,RPL4A,EDS1,HMT1,RPS11B,NRG2,ALG14,RDH54,UBC4,RPL19A,MIS1,POL30,PHO3,VID24,RAD16,LYS2,TKL2,CBP6,GRS1,MAK5,TBS1,SPP381,SLI15,IFA38,CDC28,YSY6,RPS6B,SMP1,YPC1,RPS9B,RPL21…	0.00056	nitrogen compound metabolic process
GO:1901605	CYS3,GDH3,UGA2,MIS1,LYS2,DUR1,2,HIS7,LEU2,HIS4,THR4,CTR86,LYS21,GDH2,DTD1,HOM2,ARG82,LYS4,PRO1,ASP1,TRP4,ARO80,UTR4,HOM3,ARG5,6,SER3,ILV1,MET6,AGX1,MET10,ARO8,ADE6,PDC6,ADE3,SER2,THR1,YHR033W,PUT2,YHR112C,BAT1,SER33,LYS12,HIS5,BNA3,ACO2,MET3,ILV3,URA8,MET5,HOM6,MET14,PDC1,SHM2,PDC5,PUT1,ASP3-1,ASP3-2,ASP3-3,ASP3-4,MET17,ILV5,CAR2,ADI1,YMR084W,ILV2,HFD1,GAD1,LEU4,CIT1,ABZ1,LYS9,MET22,ARG8,LEU9,SER…	0.00098	alpha-amino acid metabolic process
GO:0005975	NTH2,GAL7,YBR053C,PYC2,MAL33,MAL31,MAL32,LEU2,KNH1,NDE2,PHO13,SOR2,GAL3,YDR248C,EXG2,GLC3,UTR2,DSF1,PMI40,GIP2,GPP2,ICL1,SEC53,DAK2,GSY1,IGD1,HXK1,CWH41,AMS1,HXK2,NQM1,CRH1,SOL4,GND2,IMA1,MAL13,MAL12,YHL012W,GUT1,INM1,CHS7,SOL3,ENO2,PCL7,GPP1,SGA1,SIM1,GUT2,IMA3,KAR2,GLG2,INO1,FBP26,IMA4,YJR096W,RGT1,MDH1,SHB17,GLG1,PDC1,XYL2,GAL2,PDC5,IDP2,CRR1,GSY2,PIG1,EXG1,FKS1,YLR446W,YMR084W,YMR085W,PGM2,ND…	0.0012	carbohydrate metabolic process
GO:0034645	AI1,EFB1,PMT2,OAF1,FMT1,RPL19B,POL12,SEF1,RPS8A,ILS1,ALG3,RPL23A,RPL32,RPL4A,EDS1,RPS11B,NRG2,ALG14,RPL19A,POL30,GRS1,TBS1,YSY6,RPS6B,SMP1,RPS9B,RPL21A,SLX1,SWC5,ALG7,MAL33,YCL001W-B,MRC1,SRD1,RPS14A,MATALPHA2,HCM1,MED2,KNH1,PSA1,RAD59,RPS29B,BDF2,RPL31A,RPP1A,RPL13A,RPS16B,SUB2,PMT1,RPP1B,RPL41B,RPL35B,CDC9,RPL41A,RPL35A,CDC13,SSB1,OST4,MFG1,RPL4B,PSF1,SES1,RPS11A,NRG1,RPC11,RPS13,SHU2,RLI1,GIS1…	0.0013	cellular macromolecule biosynthetic process
GO:1901607	CYS3,GDH3,MIS1,LYS2,HIS7,LEU2,HIS4,THR4,CTR86,LYS21,HOM2,LYS4,PRO1,TRP4,UTR4,HOM3,ARG5,6,SER3,ILV1,MET6,AGX1,MET10,ARO8,ADE3,SER2,THR1,YHR033W,PUT2,YHR112C,BAT1,SER33,LYS12,HIS5,ACO2,MET3,ILV3,MET5,HOM6,MET14,SHM2,PUT1,MET17,ILV5,CAR2,ADI1,ILV2,LEU4,CIT1,LYS9,MET22,ARG8,LEU9,SER1,CPA1,SAM4,ARO7,MET16	0.0021	alpha-amino acid biosynthetic process
GO:0042255	RPS11B,RPS14A,RSA4,RPS11A,RPL12B,RPS17B,RPL12A,RPS26B,RPL24A,RPS26A,RPL11B,RPL24B,RPS0A,RPS27B,RIX1,RPL40A,RPS14B,RSM7,RPS5,RPS27A,RPL40B,DRS1,RPS0B,RPL10,RPS31,RPS28B,RPP0,RPL6B,RPS17A,RPL6A,RPS10B,RPS19B,RPS15,RPS19A,RPL25,RPL3,RPS28A,RPS10A,RPL5,RSA1,RPL11A	0.0029	ribosome assembly
GO:0098662	COX1,AI4,AI5_ALPHA,ATP6,COB,OLI1,COX2,COX3,COR1,ATP1,GDT1,VHC1,PHO89,MAL31,RGT2,SNF3,YDL199C,UGA4,ENA5,ENA2,ENA1,CCC2,TIM11,HXT7,HXT6,QCR7,STL1,RIP1,VMA3,SIT1,PIC2,COX15,FTR1,PUG1,FET5,PMA1,PMR1,COX4,COX13,QCR9,ARN1,QCR10,COX6,HXT4,HXT5,DAL4,QCR8,HXT8,KCH1,JEN1,MRS4,GAL2,ZRT2,ATP14,CTR3,PHO84,HXT2,MME1,PFK2,COX7,COX5A,MID1,ALR1,CYT1,PMA2,ATP4,CTR1,QCR2	0.0038	inorganic cation transmembrane transport
GO:0098660	COX1,AI4,AI5_ALPHA,ATP6,COB,OLI1,COX2,COX3,COR1,ATP1,GDT1,VHC1,PHO89,MAL31,RGT2,SNF3,YDL199C,UGA4,ENA5,ENA2,ENA1,CCC2,TIM11,HXT7,HXT6,QCR7,STL1,RIP1,VMA3,SIT1,PIC2,COX15,FTR1,PUG1,FET5,PMA1,PMR1,COX4,COX13,YGR125W,QCR9,ARN1,QCR10,COX6,HXT4,HXT5,DAL4,QCR8,HXT8,KCH1,OAC1,JEN1,MRS4,GAL2,SUL2,ZRT2,ATP14,DIC1,CTR3,PHO84,HXT2,MME1,PFK2,COX7,COX5A,MID1,ALR1,CYT1,PMA2,ATP4,CTR1,QCR2	0.0052	inorganic ion transmembrane transport
GO:0044282	UGA2,GAL7,DUR1,2,APA1,DLD1,GDH2,DTD1,EHD3,YDR248C,GLO2,ASP1,URH1,ARO80,HSP31,ILV1,DAK2,POX1,ADH4,UGA1,PDC6,DUR3,GUT1,PUT2,INM1,BAT1,GUT2,POT1,BNA3,YJR096W,FOX2,PDC1,XYL2,PDC5,PUT1,ASP3-1,ASP3-2,ASP3-3,ASP3-4,CAR2,GLO1,PGM2,PAH1,GAD1,IDP3,SPS19,GOR1,THI20,GLO4,GCY1,FDH1,ERG10,ALD6,EEB1,CAR1,PDH1,ICL2,YPR127W	0.0063	small molecule catabolic process
GO:0006407	RPS18A,RPS26B,RPS2,RPS26A,RPS0A,RPS5,RPS0B,RPS28B,RPS18B,RPS10B,RPS3,RPS19B,RPS15,RPS19A,RPS28A,RPS10A	0.0094	rRNA export from nucleus
GO:0034641	COX1,AI1,AI4,AI5_ALPHA,ATP6,COB,BI4,OLI1,SCEI,COX2,COX3,EFB1,OAF1,ACS1,NUP60,SWD1,SEN34,ADE1,HTA2,FMT1,ACH1,RPL19B,POL12,COR1,SEF1,RPS8A,AAR2,ILS1,RPL23A,RPL32,ATP1,RPL4A,EDS1,RPS11B,NRG2,RDH54,RPL19A,MIS1,POL30,PHO3,RAD16,TKL2,CBP6,GRS1,MAK5,TBS1,SPP381,CDC28,RPS6B,SMP1,YPC1,RPS9B,RPL21A,DUR1,2,SLX1,SWC5,HIS7,DUT1,MAL33,YCL001W-B,HIS4,APA1,MRC1,SRD1,RPS14A,MATALPHA2,HCM1,MCD1,MED2,DBP10,PSA1,RAD…	0.0103	cellular nitrogen compound metabolic process
GO:0016999	ACS1,ACH1,NDE2,SDH4,CTA1,ICL1,PDC6,CTT1,LSC2,YJL045W,ACO2,MDH1,SDH3,SDH1,SDH2,PDC1,PDC5,ACS2,SHH4,IDP2,SHH3,NDE1,IDP3,MLS1,CIT1,SDH5,MDH2,ALD4,FDH1,ALD6,PDH1,ICL2	0.0107	antibiotic metabolic process
GO:0044262	NTH2,MAL33,MAL31,MAL32,LEU2,KNH1,PHO13,GAL3,YDR248C,EXG2,GLC3,UTR2,DSF1,GIP2,GPP2,ICL1,DAK2,GSY1,IGD1,HXK1,CWH41,AMS1,HXK2,CRH1,GND2,IMA1,MAL13,MAL12,YHL012W,GUT1,INM1,CHS7,PCL7,GPP1,SGA1,GUT2,IMA3,KAR2,GLG2,INO1,IMA4,GLG1,IDP2,GSY2,PIG1,EXG1,FKS1,YLR446W,YMR084W,YMR085W,PGM2,PFK2,GAS3,FKS3,GAS1,IDP3,MLS1,MAN2,IMA2,GCY1,GAC1,YIG1,ATH1,ATG11,GPH1,GDB1	0.0114	cellular carbohydrate metabolic process
GO:0015672	COX1,AI4,AI5_ALPHA,ATP6,COB,OLI1,COX2,COX3,COR1,ATP1,VHC1,PHO89,MAL31,RGT2,YDL183C,SNF3,YDL199C,UGA4,ENA5,ENA2,ENA1,TIM11,HXT7,HXT6,QCR7,STL1,RIP1,VMA3,COX15,PMA1,COX4,COX13,QCR9,QCR10,COX6,HXT4,HXT5,DAL4,QCR8,HXT8,KCH1,JEN1,GAL2,ATP14,PHO84,HXT2,PFK2,COX7,COX5A,CYT1,PMA2,ATP4,QCR2	0.016	monovalent inorganic cation transport
GO:0000028	RPS11B,RPS14A,RPS11A,RPS17B,RPS0A,RPS27B,RPS14B,RSM7,RPS5,RPS27A,RPS0B,RPS31,RPS28B,RPS17A,RPS10B,RPS19B,RPS15,RPS19A,RPS28A,RPS10A	0.0162	ribosomal small subunit assembly
GO:0006979	PRX1,UGA2,ZTA1,GPX2,FRM2,HSP30,HCM1,TRX3,YDL124W,GRX3,YDR222W,CTA1,TSA2,GRX2,HSP31,MXR1,HSP12,CMK1,RCK1,NQM1,CTT1,ASK10,TRX2,YHB1,SOD2,TRR2,SCH9,VHR1,XBP1,HYR1,YJR096W,SOD1,GPX1,TMA19,SRX1,MCR1,AHP1,HMX1,RCK2,DDR48,GAD1,TDA1,NCE103,ZWF1,AIF1,DDR2,GCY1,MEK1,OXR1,AFT2,YAR1	0.0255	response to oxidative stress
GO:0009066	CYS3,MIS1,LYS2,THR4,CTR86,LYS21,HOM2,LYS4,ASP1,UTR4,HOM3,ILV1,MET6,MET10,ARO8,ADE3,THR1,YHR112C,BAT1,LYS12,ACO2,MET3,MET5,HOM6,MET14,ASP3-1,ASP3-2,ASP3-3,ASP3-4,MET17,ADI1,LYS9,MET22,SAM4,MET16	0.0255	aspartate family amino acid metabolic process
GO:0009067	CYS3,MIS1,LYS2,THR4,CTR86,LYS21,HOM2,LYS4,UTR4,HOM3,MET6,MET10,ARO8,ADE3,THR1,YHR112C,BAT1,LYS12,ACO2,MET3,MET5,HOM6,MET14,MET17,ADI1,LYS9,MET22,SAM4,MET16	0.0263	aspartate family amino acid biosynthetic process
GO:0044267	EFB1,PSK1,PMT2,FUN19,CYC3,ACS1,SWD1,KIN3,FMT1,FUS3,PIM1,RPL19B,UBP13,RPS8A,SSA3,ILS1,ALG3,RPL23A,RPL32,RPL4A,HMT1,RPS11B,ALG14,UBC4,RPL19A,VID24,GRS1,SLI15,CDC28,YSY6,RPS6B,RPS9B,RPL21A,ALG7,RRT2,SAF1,YCL001W-B,RPS14A,ATG15,KIN82,PSA1,RPS29B,RPL31A,MRK1,RPP1A,RPL13A,RPS16B,PMT1,SNA4,RPP1B,RPL41B,RPL35B,RPL41A,RPL35A,HEM3,PRR2,SSB1,OST4,YPD1,PHO13,RPL4B,SES1,RPS11A,UBC5,RPS13,RLI1,GIS1,CSN9,REF2,V…	0.0263	cellular protein metabolic process
GO:0006081	TKL2,LEU2,AAD3,AAD4,GLO2,HSP31,ICL1,AAD6,NQM1,SOL4,GND2,SOL3,AAD10,IDP2,GLO1,HFD1,ALD2,ADH6,IDP3,MLS1,ZWF1,GOR1,AAD14,BUD17,GLO4,RKI1,TKL1	0.0299	cellular aldehyde metabolic process
GO:1902600	COX1,AI4,AI5_ALPHA,ATP6,COB,OLI1,COX2,COX3,COR1,ATP1,MAL31,RGT2,SNF3,YDL199C,UGA4,TIM11,HXT7,HXT6,QCR7,STL1,RIP1,VMA3,COX15,PMA1,COX4,COX13,QCR9,QCR10,COX6,HXT4,HXT5,DAL4,QCR8,HXT8,JEN1,GAL2,ATP14,PHO84,HXT2,PFK2,COX7,COX5A,CYT1,PMA2,ATP4,QCR2	0.0365	proton transmembrane transport
GO:0009065	UGA2,GDH2,ASP1,PUT2,PUT1,ASP3-1,ASP3-2,ASP3-3,ASP3-4,CAR2,GAD1,CAR1	0.0394	glutamine family amino acid catabolic process
GO:0016310	COX1,AI4,AI5_ALPHA,COB,COX2,COX3,PSK1,KIN3,FUS3,COR1,SLI15,CDC28,KIN82,MRK1,PRR2,YPD1,GAL3,ARO1,EKI1,ARG82,SDH4,ADK1,VHS1,YDR248C,PRO1,GIN4,QCR7,RIP1,CYC7,HOM3,ARG5,6,DAK2,CMK1,HXK1,ALK1,RCK1,ATG1,COX4,COX13,SIP2,HXK2,FMP48,QCR9,TDA10,GUT1,QCR10,THR1,YHR033W,INM1,COX6,TRA1,ENO2,SCH9,SDP1,SSL2,VTC4,YJL045W,GSM1,YAK1,QCR8,SWE1,HOM6,MET14,YNK1,HSL1,SDH3,SDH1,KKQ8,NNK1,KNS1,SHH4,RCK2,STE11,YLR446W,ND…	0.0394	phosphorylation
GO:0098656	PET9,BAP2,TAT1,AAC3,AGP2,VHC1,CTP1,PHO89,AGP1,ADY2,ERS1,GIT1,HEM25,UGA4,BAP3,YDR090C,CAN1,PIC2,FTR1,MPC1,MUP1,TPC1,YGR125W,MPC3,YJL193W,SFC1,DAL5,OAC1,PXA2,JEN1,GAP1,YCT1,MMP1,SUL2,DIC1,PHO84,AAC1,ALP1,ATO2,BIO5,ODC2,MCH5,PUT4,SSU1,ODC1,PXA1,DIP5,SAM3,ARR3	0.0437	anion transmembrane transport
GO:0046395	UGA2,DLD1,GDH2,DTD1,EHD3,YDR248C,ASP1,ARO80,ILV1,POX1,ADH4,UGA1,PDC6,PUT2,BAT1,POT1,BNA3,FOX2,PDC1,PDC5,PUT1,ASP3-1,ASP3-2,ASP3-3,ASP3-4,CAR2,PAH1,GAD1,IDP3,SPS19,GOR1,FDH1,ERG10,EEB1,CAR1,PDH1,ICL2	0.0475	carboxylic acid catabolic process
GO:1901615	BDH1,ADH7,NDE2,DLD1,PHO13,ARG82,GLO2,HSP31,DSF1,DLD3,ERG28,GPP2,DAK2,ERG26,ADH4,PDC6,ERG1,GUT1,INM1,GPP1,GUT2,INO1,MCR1,YEH2,PDC1,PDC5,IDP2,GLO1,ERG6,CYB2,HMG1,ERG13,ERG5,SRT1,NDE1,ADH6,IDP3,CYB5,NSG2,ERG24,ARE2,BUD17,MVD1,MAN2,GRE2,GLO4,RKI1,GCY1,ALD4,ERG10,ALD6,IDI1,YIG1	0.0495	organic hydroxy compound metabolic process
