## Supplementary Material A for "BioNetComp: a Python package for biological network development and comparison": enrichr_intersection_nodes_enrichment.txt

GO:0002181	RPL4A,RPS6B,RPS29B,RPS16B,RPP1B,RPL4B,RPS13,RPS17B,RPL12A,RPS24A,RPS26B,RPL2A,RPL30,RPL24A,RPL7A,RPL1B,RPL9A,RPS25A,RPL26B,RPL11B,RPS0A,RPS20,RPL27A,RPS27B,RPL42B,RPL2B,RPS24B,RPL40A,RPS22A,RPS4A,RPL14A,RPL8B,RPS0B,RPS31,RPL37A,RPS28B,RPP0,RPS29A,RPL31B,RPS17A,RPS18B,RPS1B,RPL13B,RPS16A,RPL16B,RPL42A,RPP2A,RPL18A,RPS19A,RPS7A,RPS12,RPL21B,RPS6A,RPL5,RPL7B,RPL36B,RPL11A	1.43e-30	cytoplasmic translation
GO:1901566	ACS1,ADE1,RPL4A,LYS2,RPS6B,RPS9B,ALG7,DUT1,HIS4,ELO2,PSA1,RPS29B,RPS16B,RPP1B,RPL4B,RPS13,YDR341C,NPL3,RPS17B,RPL12A,PMI40,HOM3,RPS24A,MET6,RPS26B,SEC53,MET10,RPL2A,PMA1,CWH41,RPL30,RPL24A,RPL7A,RPS2,RPL1B,RPL9A,ADE5,7,RPS25A,RPL26B,ADE6,RPL11B,THI4,YGR201C,RPS0A,RPS20,RPL27A,RPS27B,RPL42B,RPL2B,RPS24B,LYS12,RPL40A,PHS1,RPS22A,ACO2,MET3,MET5,PMT4,RPS4A,MET14,RPL14A,LAC1,RPL8B,RPS0B,SHM2,RPS31,RPL…	9.94e-22	organonitrogen compound biosynthetic process
GO:0006412	RPL4A,RPS6B,RPS9B,RPS29B,RPS16B,RPP1B,RPL4B,RPS13,YDR341C,NPL3,RPS17B,RPL12A,RPS24A,RPS26B,RPL2A,RPL30,RPL24A,RPL7A,RPS2,RPL1B,RPL9A,RPS25A,RPL26B,RPL11B,YGR201C,RPS0A,RPS20,RPL27A,RPS27B,RPL42B,RPL2B,RPS24B,RPL40A,RPS22A,RPS4A,RPL14A,RPL8B,RPS0B,RPS31,RPL37A,RPS28B,RPP0,RPS29A,RPL31B,RPS17A,RPS18B,RPS1B,RPL13B,RPS16A,RPL16B,RPL42A,RPP2A,RPL18A,RPS19A,RPS7A,RPS12,RPL21B,RPS6A,DBP1,RPL5,RPL7B,RPL3…	2.2e-20	translation
GO:0043604	ACS1,RPL4A,RPS6B,RPS9B,RPS29B,RPS16B,RPP1B,RPL4B,RPS13,YDR341C,NPL3,RPS17B,RPL12A,RPS24A,RPS26B,RPL2A,RPL30,RPL24A,RPL7A,RPS2,RPL1B,RPL9A,RPS25A,RPL26B,RPL11B,YGR201C,RPS0A,RPS20,RPL27A,RPS27B,RPL42B,RPL2B,RPS24B,RPL40A,RPS22A,RPS4A,RPL14A,LAC1,RPL8B,RPS0B,RPS31,RPL37A,RPS28B,RPP0,RPS29A,RPL31B,RPS17A,RPS18B,RPS1B,RPL13B,RPS16A,RPL16B,RPL42A,RPP2A,RPL18A,RPS19A,RPS7A,RPS12,RPL21B,RPS6A,DBP1,RPL5,…	4.61e-19	amide biosynthetic process
GO:0043603	ACS1,ACH1,RPL4A,RPS6B,RPS9B,RPS29B,RPS16B,RPP1B,RPL4B,RPS13,YDR341C,NPL3,RPS17B,RPL12A,RPS24A,RPS26B,RPL2A,RPL30,RPL24A,RPL7A,RPS2,RPL1B,RPL9A,RPS25A,RPL26B,RPL11B,YGR201C,RPS0A,RPS20,RPL27A,RPS27B,RPL42B,RPL2B,RPS24B,RPL40A,RPS22A,RPS4A,RPL14A,LAC1,RPL8B,RPS0B,SHM2,RPS31,RPL37A,RPS28B,RPP0,RPS29A,RPL31B,RPS17A,RPS18B,RPS1B,RPL13B,RPS16A,RPL16B,RPL42A,RPP2A,RPL18A,RPS19A,RPS7A,RPS12,RPL21B,RPS6A,…	2.62e-17	cellular amide metabolic process
GO:1901576	ACS1,ADE1,RPL4A,NRG2,LYS2,RPS6B,SMP1,RPS9B,PYC2,SWC5,ALG7,DUT1,HIS4,ELO2,KNH1,PSA1,RPS29B,RPS16B,RPP1B,RPL4B,RPS13,YAP6,YDR341C,NPL3,RPS17B,HSP31,RPL12A,PMI40,HOM3,RNR1,RPS24A,MET6,RPS26B,SEC53,MET10,RPL2A,PMA1,CWH41,RPL30,RPL24A,RPL7A,RPS2,RPL1B,RPL9A,ADE5,7,RPS25A,RPL26B,ADE6,RPL11B,THI4,YGR201C,RPS0A,RPS20,RPL27A,RPS27B,RPL42B,RPL2B,RNR3,RPS24B,LYS12,XBP1,POG1,FKH1,RPL40A,PHS1,INO1,RPS22A,ACO2…	9.45e-13	organic substance biosynthetic process
GO:0044249	ACS1,ADE1,RPL4A,NRG2,LYS2,RPS6B,SMP1,RPS9B,SWC5,ALG7,DUT1,HIS4,ELO2,KNH1,PSA1,RPS29B,RPS16B,RPP1B,RPL4B,RPS13,YAP6,YDR341C,NPL3,RPS17B,HSP31,RPL12A,PMI40,HOM3,RNR1,RPS24A,MET6,RPS26B,SEC53,MET10,RPL2A,PMA1,CWH41,RPL30,RPL24A,RPL7A,RPS2,RPL1B,RPL9A,ADE5,7,RPS25A,RPL26B,ADE6,RPL11B,THI4,YGR201C,RPS0A,RPS20,RPL27A,RPS27B,RPL42B,RPL2B,RNR3,RPS24B,LYS12,XBP1,POG1,FKH1,RPL40A,PHS1,INO1,RPS22A,ACO2,MET3…	5.37e-12	cellular biosynthetic process
GO:0044271	ACS1,ADE1,RPL4A,NRG2,RPS6B,SMP1,RPS9B,SWC5,DUT1,PSA1,RPS29B,RPS16B,RPP1B,RPL4B,RPS13,YAP6,YDR341C,NPL3,RPS17B,RPL12A,PMI40,RNR1,RPS24A,RPS26B,SEC53,RPL2A,PMA1,RPL30,RPL24A,RPL7A,RPS2,RPL1B,RPL9A,ADE5,7,RPS25A,RPL26B,ADE6,RPL11B,THI4,YGR201C,RPS0A,RPS20,RPL27A,RPS27B,RPL42B,RPL2B,RNR3,RPS24B,XBP1,POG1,FKH1,RPL40A,RPS22A,RPS4A,RPL14A,LAC1,RPL8B,RPS0B,RPS31,RPL37A,RPS28B,RPP0,RPS29A,RPL31B,RPS17A,RP…	4e-10	cellular nitrogen compound biosynthetic process
GO:0042254	RPS6B,RPS9B,REI1,RSA4,RPS16B,FAL1,RPS13,NPL3,RPS17B,RPL12A,RPS24A,RPS26B,CGR1,RPL30,RPL24A,RPL7A,RPS2,RPL1B,RPL26B,RPL11B,RPS0A,RPS20,RPS27B,RPS24B,RPL40A,RPL14A,DHR2,DBP7,RPL8B,RPS0B,RPS31,RPL37A,RPS28B,RPP0,RPS17A,RPS18B,RPS1B,RPS16A,RNT1,RPS19A,RPS7A,GSP2,RPS6A,RPL5,RPL7B,RPL11A	4.65e-09	ribosome biogenesis
GO:0034645	RPL4A,NRG2,RPS6B,SMP1,RPS9B,SWC5,ALG7,KNH1,PSA1,RPS29B,RPS16B,RPP1B,RPL4B,RPS13,YAP6,YDR341C,NPL3,RPS17B,RPL12A,PMI40,RNR1,RPS24A,RPS26B,SEC53,RPL2A,CWH41,RPL30,RPL24A,RPL7A,RPS2,RPL1B,RPL9A,RPS25A,RPL26B,RPL11B,YGR201C,RPS0A,RPS20,RPL27A,RPS27B,RPL42B,RPL2B,RNR3,RPS24B,XBP1,POG1,FKH1,RPL40A,RPS22A,PMT4,RPS4A,RPL14A,RPL8B,RPS0B,RPS31,RPL37A,RPS28B,RPP0,RPS29A,RPL31B,RPS17A,RPS18B,RPS1B,RPL13B,RPS…	9.15e-08	cellular macromolecule biosynthetic process
GO:1901564	ACS1,ADE1,ACH1,SSA3,RPL4A,HMT1,LYS2,RPS6B,RPS9B,ALG7,DUT1,HIS4,ELO2,PSA1,RPS29B,RPS16B,RPP1B,PRR2,RPL4B,RPS13,MKC7,YDR341C,NPL3,RPS17B,RPL12A,PRB1,PMI40,HOM3,RPS24A,MET6,RPS26B,SEC53,MET10,RPL2A,PMA1,CWH41,RPL30,RPL24A,RPL7A,RPS2,RPL1B,RPL9A,ADE5,7,RPS25A,RPL26B,ADE6,RPL11B,THI4,YGR201C,RPS0A,GND2,RPS20,RPL27A,RPS27B,RPL42B,RPL2B,RPS24B,LYS12,SDP1,RPL40A,PHS1,RPS22A,ACO2,MET3,MET5,PMT4,RPS4A,MET1…	1.05e-07	organonitrogen compound metabolic process
GO:0022613	RPS6B,RPS9B,REI1,RSA4,RPS16B,FAL1,RPS13,NPL3,RPS17B,RPL12A,RPS24A,RPS26B,CGR1,RPL30,RPL24A,RPL7A,RPS2,RPL1B,RPL26B,RPL11B,RPS0A,RPS20,RPS27B,RPS24B,RPL40A,RPL14A,DHR2,YJU2,DBP7,RPL8B,RPS0B,RPS31,RPL37A,RPS28B,RPP0,RPS17A,RPS18B,RPS1B,RPS16A,RNT1,RPS19A,RPS7A,GSP2,RPS6A,RPL5,RPL7B,RPL11A	3.23e-07	ribonucleoprotein complex biogenesis
GO:0042255	RSA4,RPS17B,RPL12A,RPS26B,RPL24A,RPL11B,RPS0A,RPS27B,RPL40A,RPS0B,RPS31,RPS28B,RPP0,RPS17A,RPS19A,RPL5,RPL11A	2.72e-06	ribosome assembly
GO:0042274	RPS6B,RPS9B,RPS16B,FAL1,RPS13,RPS17B,RPS24A,RPS0A,RPS20,RPS27B,RPS24B,DHR2,RPS0B,RPS31,RPS28B,RPS17A,RPS18B,RPS1B,RPS16A,RPS19A,RPS7A,RPS6A	5.66e-06	ribosomal small subunit biogenesis
GO:0044267	ACS1,SSA3,RPL4A,HMT1,RPS6B,RPS9B,ALG7,PSA1,RPS29B,RPS16B,RPP1B,PRR2,RPL4B,RPS13,YDR341C,NPL3,RPS17B,RPL12A,PRB1,PMI40,RPS24A,RPS26B,SEC53,RPL2A,CWH41,RPL30,RPL24A,RPL7A,RPS2,RPL1B,RPL9A,RPS25A,RPL26B,RPL11B,YGR201C,RPS0A,RPS20,RPL27A,RPS27B,RPL42B,RPL2B,RPS24B,SDP1,RPL40A,RPS22A,PMT4,RPS4A,RPL14A,RPL8B,RPS0B,RPS31,RPL37A,RPS28B,RPP0,RPS29A,RPL31B,RPS17A,RPS18B,RPS1B,RPL13B,RPS16A,PAI3,DSK2,RPL16B…	5.66e-06	cellular protein metabolic process
GO:0006364	RPS6B,RPS9B,RPS16B,FAL1,RPS13,NPL3,RPS24A,CGR1,RPL30,RPL7A,RPS2,RPL1B,RPS0A,RPS20,RPS27B,RPS24B,DHR2,DBP7,RPL8B,RPS0B,RPS31,RPL37A,RPS28B,RPS18B,RPS1B,RPS16A,RNT1,RPS7A,RPS6A,RPL7B	2.96e-05	rRNA processing
GO:0030490	RPS6B,RPS9B,RPS16B,FAL1,RPS13,RPS24A,RPS0A,RPS20,RPS27B,RPS24B,DHR2,RPS0B,RPS31,RPS28B,RPS18B,RPS1B,RPS16A,RPS6A	6.2e-05	maturation of SSU-rRNA
GO:0019538	ACS1,SSA3,RPL4A,HMT1,RPS6B,RPS9B,ALG7,PSA1,RPS29B,RPS16B,RPP1B,PRR2,RPL4B,RPS13,MKC7,YDR341C,NPL3,RPS17B,RPL12A,PRB1,PMI40,RPS24A,RPS26B,SEC53,RPL2A,CWH41,RPL30,RPL24A,RPL7A,RPS2,RPL1B,RPL9A,RPS25A,RPL26B,RPL11B,YGR201C,RPS0A,RPS20,RPL27A,RPS27B,RPL42B,RPL2B,RPS24B,SDP1,RPL40A,RPS22A,PMT4,RPS4A,RPL14A,RPL8B,RPS0B,RPS31,RPL37A,RPS28B,RPP0,RPS29A,RPL31B,RPS17A,RPS18B,RPS1B,RPL13B,RPS16A,PAI3,DSK2,R…	7.94e-05	protein metabolic process
GO:0044238	ACS1,ADE1,ACH1,SSA3,RPL4A,HMT1,NRG2,RAD16,LYS2,RPS6B,SMP1,RPS9B,PYC2,SWC5,ALG7,DUT1,HIS4,ELO2,MCD1,KNH1,PSA1,RPS29B,RPS16B,RPP1B,PRR2,RPL4B,FAL1,RPS13,MKC7,YDR248C,YAP6,YDR341C,NPL3,RPS17B,RPL12A,PRB1,PMI40,HOM3,RNR1,RPS24A,MET6,RPS26B,SEC53,MET10,RPL2A,PMA1,CWH41,CGR1,RPL30,RPL24A,RPL7A,RPS2,RPL1B,RPL9A,ADE5,7,RPS25A,RPL26B,ADE6,RPL11B,YGR201C,RPS0A,GND2,RPS20,RPL27A,RPS27B,RPL42B,RPL2B,RNR3,RPS…	0.00013	primary metabolic process
GO:0000462	RPS6B,RPS9B,RPS16B,FAL1,RPS13,RPS24A,RPS0A,RPS20,RPS27B,RPS24B,DHR2,RPS0B,RPS18B,RPS1B,RPS16A,RPS6A	0.00027	maturation of SSU-rRNA from tricistronic rRNA transcript (SSU-rRNA, 5.8S rRNA, LSU-rRNA)
GO:0008152	ACS1,BDH2,ADE1,ACH1,SSA3,RPL4A,HMT1,NRG2,RAD16,LYS2,RPS6B,SMP1,RPS9B,PYC2,SWC5,ALG7,DUT1,HIS4,ELO2,YCR102C,MCD1,KNH1,PSA1,RPS29B,RPS16B,RPP1B,PRR2,RPL4B,FAL1,RPS13,MKC7,YDR248C,YAP6,YDR341C,NPL3,RPS17B,TSA2,HSP31,RPL12A,PRB1,PMI40,HOM3,RNR1,RPS24A,MET6,RPS26B,SEC53,MET10,RPL2A,PMA1,CWH41,CGR1,RPL30,RPL24A,RPL7A,RPS2,RPL1B,RPL9A,ADE5,7,RPS25A,RPL26B,ADE6,RPL11B,CTT1,THI4,YGR201C,RPS0A,GND2,RPS20,R…	0.00028	metabolic process
GO:0042273	REI1,RSA4,RPL12A,RPL24A,RPL7A,RPL1B,RPL26B,RPL11B,RPL40A,RPL14A,DBP7,RPL8B,RPL37A,RPP0,RPL5,RPL7B,RPL11A	0.0004	ribosomal large subunit biogenesis
GO:0019752	ACS1,ACH1,LYS2,PYC2,HIS4,ELO2,YDR248C,YDR341C,HSP31,HOM3,MET6,MET10,ADE6,GND2,LYS12,POT1,PHS1,ACO2,MET3,MET5,MET14,FOX2,SHM2,MET17,ELO3,CAT2,ERR3,LYS9,MDH2,CRC1,LEU9,ALD4,ALD6,ERR2	0.00055	carboxylic acid metabolic process
GO:0071704	ACS1,ADE1,ACH1,SSA3,RPL4A,HMT1,NRG2,RAD16,LYS2,RPS6B,SMP1,RPS9B,PYC2,SWC5,ALG7,DUT1,HIS4,ELO2,MCD1,KNH1,PSA1,RPS29B,RPS16B,RPP1B,PRR2,RPL4B,FAL1,RPS13,MKC7,YDR248C,YAP6,YDR341C,NPL3,RPS17B,HSP31,RPL12A,PRB1,PMI40,HOM3,RNR1,RPS24A,MET6,RPS26B,SEC53,MET10,RPL2A,PMA1,CWH41,CGR1,RPL30,RPL24A,RPL7A,RPS2,RPL1B,RPL9A,ADE5,7,RPS25A,RPL26B,ADE6,RPL11B,THI4,YGR201C,RPS0A,GND2,RPS20,RPL27A,RPS27B,RPL42B,RPL…	0.00055	organic substance metabolic process
GO:0010467	RPL4A,HMT1,NRG2,RPS6B,SMP1,RPS9B,SWC5,RPS29B,RPS16B,RPP1B,RPL4B,FAL1,RPS13,YAP6,YDR341C,NPL3,RPS17B,RPL12A,RPS24A,RPS26B,RPL2A,CGR1,RPL30,RPL24A,RPL7A,RPS2,RPL1B,RPL9A,RPS25A,RPL26B,RPL11B,YGR201C,RPS0A,RPS20,RPL27A,RPS27B,RPL42B,RPL2B,RPS24B,XBP1,POG1,FKH1,RPL40A,RPS22A,RPS4A,RPL14A,DHR2,YJU2,DBP7,RPL8B,RPS0B,RPS31,RPL37A,RPS28B,RPP0,RPS29A,RPL31B,RPS17A,RPS18B,RPS1B,RPL13B,RPS16A,RGM1,RNT1,RPL1…	0.00075	gene expression
GO:0006407	RPS26B,RPS2,RPS0A,RPS0B,RPS28B,RPS18B,RPS19A	0.00088	rRNA export from nucleus
GO:0009067	LYS2,HOM3,MET6,MET10,LYS12,ACO2,MET3,MET5,MET14,MET17,LYS9	0.00088	aspartate family amino acid biosynthetic process
GO:0009987	ERP2,ACS1,ERP1,ADE1,HTB2,ACH1,SSA3,RCR1,RPL4A,HMT1,NRG2,HSP26,RAD16,LYS2,RPS6B,SMP1,GDT1,RPS9B,NGR1,PYC2,SWC5,ALG7,DUT1,REI1,HIS4,ADY2,ELO2,RSA4,MCD1,PRM7,KNH1,PSA1,RPS29B,RPS16B,RPP1B,PRR2,FMP45,RPL4B,FAL1,RPS13,SPO71,MKC7,YDR248C,YAP6,YDR341C,DIT1,NPL3,RPS17B,TSA2,HSP31,RPL12A,PRB1,PMI40,HOM3,RNR1,RPS24A,MET6,RPS26B,SPI1,HSP12,SEC53,MET10,RPL2A,PMA1,CWH41,CGR1,RPL30,RPL24A,RPL7A,RPS2,RPL1B,RPL9…	0.00092	cellular process
GO:0034641	ACS1,ADE1,ACH1,RPL4A,NRG2,RAD16,RPS6B,SMP1,RPS9B,SWC5,DUT1,HIS4,MCD1,PSA1,RPS29B,RPS16B,RPP1B,RPL4B,FAL1,RPS13,YAP6,YDR341C,NPL3,RPS17B,RPL12A,PMI40,RNR1,RPS24A,RPS26B,SEC53,RPL2A,PMA1,CGR1,RPL30,RPL24A,RPL7A,RPS2,RPL1B,RPL9A,ADE5,7,RPS25A,RPL26B,ADE6,RPL11B,THI4,YGR201C,RPS0A,GND2,RPS20,RPL27A,RPS27B,RPL42B,RPL2B,RNR3,RPS24B,XBP1,POG1,FKH1,RPL40A,RPS22A,RPS4A,RPL14A,LAC1,DHR2,YJU2,DBP7,RPL8B,RPS…	0.00092	cellular nitrogen compound metabolic process
GO:0044281	ACS1,ADE1,ACH1,LYS2,PYC2,DUT1,HIS4,ELO2,PSA1,YDR248C,YDR341C,HSP31,PMI40,HOM3,RNR1,MET6,SEC53,MET10,PMA1,ADE5,7,ADE6,THI4,GND2,RNR3,LYS12,POT1,PHS1,INO1,ACO2,MET3,YJR096W,MET5,MET14,FOX2,SHM2,XYL2,MET17,ELO3,CAT2,ADE17,ERR3,LYS9,MDH2,CDC21,CRC1,LEU9,GCY1,ALD4,ALD6,THI21,ERR2	0.001	small molecule metabolic process
GO:0046394	LYS2,HIS4,ELO2,HSP31,HOM3,MET6,MET10,LYS12,PHS1,ACO2,MET3,MET5,MET14,SHM2,MET17,ELO3,ERR3,LYS9,LEU9,ALD4,ALD6,ERR2	0.001	carboxylic acid biosynthetic process
GO:0000028	RPS17B,RPS0A,RPS27B,RPS0B,RPS31,RPS28B,RPS17A,RPS19A	0.0014	ribosomal small subunit assembly
GO:0006807	ACS1,ADE1,ACH1,SSA3,RPL4A,HMT1,NRG2,RAD16,LYS2,RPS6B,SMP1,RPS9B,SWC5,ALG7,DUT1,HIS4,ELO2,MCD1,PSA1,RPS29B,RPS16B,RPP1B,PRR2,RPL4B,FAL1,RPS13,MKC7,YAP6,YDR341C,NPL3,RPS17B,RPL12A,PRB1,PMI40,HOM3,RNR1,RPS24A,MET6,RPS26B,SEC53,MET10,RPL2A,PMA1,CWH41,CGR1,RPL30,RPL24A,RPL7A,RPS2,RPL1B,RPL9A,ADE5,7,RPS25A,RPL26B,ADE6,RPL11B,THI4,YGR201C,RPS0A,GND2,RPS20,RPL27A,RPS27B,RPL42B,RPL2B,RNR3,RPS24B,LYS12,XBP…	0.0017	nitrogen compound metabolic process
GO:0044237	ACS1,ADE1,ACH1,SSA3,RPL4A,HMT1,NRG2,RAD16,LYS2,RPS6B,SMP1,RPS9B,PYC2,SWC5,ALG7,DUT1,HIS4,ELO2,MCD1,KNH1,PSA1,RPS29B,RPS16B,RPP1B,PRR2,RPL4B,FAL1,RPS13,YDR248C,YAP6,YDR341C,NPL3,RPS17B,HSP31,RPL12A,PRB1,PMI40,HOM3,RNR1,RPS24A,MET6,RPS26B,SEC53,MET10,RPL2A,PMA1,CWH41,CGR1,RPL30,RPL24A,RPL7A,RPS2,RPL1B,RPL9A,ADE5,7,RPS25A,RPL26B,ADE6,RPL11B,CTT1,THI4,YGR201C,RPS0A,GND2,RPS20,RPL27A,RPS27B,RPL42B,RPL…	0.0018	cellular metabolic process
GO:0044283	LYS2,PYC2,DUT1,HIS4,ELO2,HSP31,HOM3,MET6,MET10,THI4,LYS12,PHS1,INO1,ACO2,MET3,MET5,MET14,SHM2,XYL2,MET17,ELO3,ERR3,LYS9,MDH2,LEU9,ALD4,ALD6,THI21,ERR2	0.002	small molecule biosynthetic process
GO:0034470	RPS6B,RPS9B,RPS16B,FAL1,RPS13,NPL3,RPS24A,CGR1,RPL30,RPL7A,RPS2,RPL1B,RPS0A,RPS20,RPS27B,RPS24B,DHR2,DBP7,RPL8B,RPS0B,RPS31,RPL37A,RPS28B,RPS18B,RPS1B,RPS16A,RNT1,RPS7A,MOD5,RPS6A,RPL7B	0.0027	ncRNA processing
GO:0009070	HOM3,MET10,MET3,MET5,MET14,SHM2,MET17	0.0051	serine family amino acid biosynthetic process
GO:0032787	ACS1,ACH1,PYC2,ELO2,YDR248C,HSP31,GND2,POT1,PHS1,FOX2,ELO3,CAT2,ERR3,CRC1,ALD4,ALD6,ERR2	0.0051	monocarboxylic acid metabolic process
GO:0022618	RSA4,RPS17B,RPL12A,RPS26B,RPL24A,RPL11B,RPS0A,RPS27B,RPL40A,YJU2,RPS0B,RPS31,RPS28B,RPP0,RPS17A,RPS19A,RPL5,RPL11A	0.0052	ribonucleoprotein complex assembly
GO:0009403	MET10,MET3,MET5,MET14	0.0081	toxin biosynthetic process
GO:0055114	ACS1,BDH2,LYS2,ALG7,HIS4,YCR102C,TSA2,RNR1,MET10,CTT1,GND2,RNR3,LYS12,SGA1,POT1,ACO2,MET3,YJR096W,MET5,MET14,SRX1,YKL107W,FOX2,XYL2,AHP1,GRX8,YLR460C,LYS9,MDH2,GCY1,ALD4,SVL3,ALD6	0.0081	oxidation-reduction process
GO:0070814	MET10,MET3,MET5,MET14	0.0081	hydrogen sulfide biosynthetic process
GO:0009085	LYS2,HOM3,LYS12,ACO2,LYS9	0.0089	lysine biosynthetic process
GO:0000027	RSA4,RPL12A,RPL24A,RPL11B,RPL40A,RPP0,RPL5,RPL11A	0.0092	ribosomal large subunit assembly
GO:1901607	LYS2,HIS4,HOM3,MET6,MET10,LYS12,ACO2,MET3,MET5,MET14,SHM2,MET17,LYS9,LEU9	0.0094	alpha-amino acid biosynthetic process
GO:0019344	MET10,MET3,MET5,MET14,MET17	0.0109	cysteine biosynthetic process
GO:0031505	KNH1,FMP45,SPO71,MKC7,DIT1,PMI40,SPI1,MSB2,SPS100,SIM1,PMT4,CCW12,NCW2,GAS3,FKS3,CSR2	0.0109	fungal-type cell wall organization
GO:0044085	RPS6B,RPS9B,REI1,RSA4,KNH1,PSA1,RPS16B,FAL1,RPS13,SPO71,DIT1,NPL3,RPS17B,RPL12A,PMI40,RPS24A,RPS26B,PMA1,CWH41,CGR1,RPL30,RPL24A,RPL7A,RPS2,RPL1B,RPL26B,RPL11B,RPS0A,RPS20,RPS27B,SPS100,RPS24B,RPL40A,MPS3,RPL14A,DHR2,YJU2,DBP7,RPL8B,RPS0B,RPS31,RPL37A,TUB4,RPS28B,RPP0,RPS17A,RPS18B,RPS1B,SPC24,RPS16A,GAS3,RNT1,DSK2,FKS3,RPS19A,RPS7A,GSP2,RPS6A,RPL5,RPL7B,RPL11A	0.0109	cellular component biogenesis
GO:0044260	ACS1,SSA3,RPL4A,HMT1,NRG2,RAD16,RPS6B,SMP1,RPS9B,SWC5,ALG7,MCD1,KNH1,PSA1,RPS29B,RPS16B,RPP1B,PRR2,RPL4B,RPS13,YAP6,YDR341C,NPL3,RPS17B,RPL12A,PRB1,PMI40,RNR1,RPS24A,RPS26B,SEC53,RPL2A,CWH41,RPL30,RPL24A,RPL7A,RPS2,RPL1B,RPL9A,RPS25A,RPL26B,RPL11B,YGR201C,RPS0A,RPS20,RPL27A,RPS27B,RPL42B,RPL2B,RNR3,RPS24B,SGA1,XBP1,SDP1,POG1,FKH1,RPL40A,RPS22A,PMT4,RPS4A,RPL14A,RPL8B,RPS0B,RPS31,RPL37A,RPS28B,RPP…	0.0109	cellular macromolecule metabolic process
GO:0006083	ACS1,ACH1,ALD4,ALD6	0.0142	acetate metabolic process
GO:0009298	PSA1,PMI40,SEC53	0.0182	GDP-mannose biosynthetic process
GO:0000103	MET10,MET3,MET5,MET14	0.0188	sulfate assimilation
GO:0006189	ADE1,ADE5,7,ADE6,ADE17	0.0188	'de novo' IMP biosynthetic process
GO:0071428	RPS26B,RPS2,RPS0A,RPL40A,RPS0B,RPS28B,RPS18B,RPS19A,GSP2	0.0188	rRNA-containing ribonucleoprotein complex export from nucleus
GO:0009086	HOM3,MET6,MET10,MET3,MET5,MET14,MET17	0.0219	methionine biosynthetic process
GO:0044272	ACS1,HOM3,MET6,MET10,THI4,MET3,MET5,MET14,MET17,THI21	0.0219	sulfur compound biosynthetic process
GO:0071852	KNH1,FMP45,SPO71,MKC7,DIT1,PMI40,SPI1,CWH41,MSB2,SPS100,SIM1,PMT4,CCW12,NCW2,GAS3,FKS3,CSR2	0.0219	fungal-type cell wall organization or biogenesis
GO:0009262	DUT1,RNR1,RNR3,CDC21	0.0226	deoxyribonucleotide metabolic process
GO:0009263	DUT1,RNR1,RNR3,CDC21	0.0226	deoxyribonucleotide biosynthetic process
GO:0019878	LYS2,LYS12,ACO2,LYS9	0.0226	lysine biosynthetic process via aminoadipic acid
GO:0019419	MET3,MET5,MET14	0.0258	sulfate reduction
GO:0006631	ACH1,ELO2,POT1,PHS1,FOX2,ELO3,CAT2,CRC1	0.0326	fatty acid metabolic process
GO:0034660	RPS6B,RPS9B,RPS16B,FAL1,RPS13,YDR341C,NPL3,RPS24A,CGR1,RPL30,RPL7A,RPS2,RPL1B,RPS0A,RPS20,RPS27B,RPS24B,DHR2,DBP7,RPL8B,RPS0B,RPS31,RPL37A,RPS28B,RPS18B,RPS1B,RPS16A,RNT1,RPS7A,MOD5,RPS6A,RPL7B	0.0335	ncRNA metabolic process
GO:0019568	YJR096W,XYL2,GCY1	0.037	arabinose catabolic process
GO:0030497	ELO2,PHS1,ELO3	0.037	fatty acid elongation
GO:1901137	ACS1,ADE1,ALG7,DUT1,PSA1,PMI40,RNR1,SEC53,PMA1,CWH41,ADE5,7,ADE6,RNR3,PMT4,XYL2,ADE17,ERR3,CDC21,ERR2,DPM1	0.0396	carbohydrate derivative biosynthetic process
GO:0071554	RCR1,KNH1,PSA1,FMP45,SPO71,MKC7,DIT1,PMI40,SPI1,CWH41,MSB2,SPS100,SDP1,SIM1,PMT4,CCW12,NCW2,GAS3,FKS3,CSR2	0.0438	cell wall organization or biogenesis
GO:0071555	RCR1,KNH1,FMP45,SPO71,MKC7,DIT1,PMI40,SPI1,MSB2,SPS100,SIM1,PMT4,CCW12,NCW2,GAS3,FKS3,CSR2	0.047	cell wall organization
GO:0042732	YJR096W,XYL2,GCY1	0.0491	D-xylose metabolic process
GO:0042761	ELO2,PHS1,ELO3	0.0491	very long-chain fatty acid biosynthetic process
