## Supplementary Material A for "BioNetComp: a Python package for biological network development and comparison": enrichr_network2_exclusive_nodes_enrichment.txt

GO:0055114	COX1,AI4,AI5_ALPHA,COB,COX2,COX3,BDH1,GDH3,PET9,COR1,PRX1,UGA2,ETR1,SCO1,ZTA1,MIS1,AAC3,TKL2,IFA38,GPX2,LEU2,FRM2,YCP4,TRX3,ADH7,AAD3,NDE2,YDL114W,YDL124W,DLD1,GDH2,AAD4,SOR2,PST2,GIS1,GRX3,ARO1,HOM2,SDH4,CTA1,SUR2,ARH1,GMC1,GRX2,EUG1,QCR7,GLC3,RIP1,CYC7,DSF1,DLD3,MXR1,GIP2,ICL1,RGI1,ARG5,6,SER3,COX15,RPH1,FET5,DAK2,AAD6,GSY1,IGD1,ERG26,OLE1,ARO2,ARI1,COX4,COX13,POX1,ADH4,NQM1,ERG1,QCR9,ADE3,TRX2…	4.08e-16	oxidation-reduction process
GO:0044281	COX1,AI4,AI5_ALPHA,ATP6,COB,OLI1,COX2,COX3,CYS3,BDH1,GDH3,COR1,ILS1,ATP1,UGA2,GAL7,ETR1,YBR053C,MIS1,PHO3,TKL2,GRS1,IFA38,DUR1,2,HIS7,ARO4,LEU2,FRM2,APA1,THR4,CTR86,TRX3,ADH7,NDE2,QRI1,YDL124W,LYS21,DLD1,GDH2,DTD1,GUD1,THI13,SOR2,GAL3,SES1,EHD3,ARO1,HOM2,ARG82,SDH4,COQ4,ADK1,LYS4,GLO2,PRO1,ASP1,TIM11,TRP4,ARH1,URH1,ARO80,QCR7,RIP1,UTR4,CYC7,DSF1,DLD3,FAA2,ERG28,GPP2,ICL1,ARG5,6,VTC1,SER3,ILV1,VTC…	7.89e-14	small molecule metabolic process
GO:0008152	COX1,AI1,AI4,AI5_ALPHA,ATP6,COB,BI4,OLI1,SCEI,COX2,COX3,EFB1,CYS3,PSK1,PMT2,FUN19,CYC3,OAF1,BDH1,GDH3,NUP60,SWD1,SEN34,KIN3,PHO11,HTA2,FMT1,FUS3,PIM1,RPL19B,PET9,POL12,COR1,PRX1,SEF1,UBP13,RPS8A,AAR2,ILS1,ATG8,ALG3,RPL23A,RPL32,ATP1,NTH2,UGA2,IPP1,GAL7,ETR1,EDS1,SCO1,ZTA1,RPS11B,YBR053C,ALG14,RDH54,UBC4,RPL19A,MIS1,AAC3,POL30,PHO3,PHO5,VID24,TKL2,CBP6,GRS1,ATG14,MAK5,TBS1,SPP381,SLI15,IFA38,CDC28…	4.6e-13	metabolic process
GO:0044237	COX1,AI1,AI4,AI5_ALPHA,ATP6,COB,BI4,OLI1,SCEI,COX2,COX3,EFB1,CYS3,PSK1,PMT2,FUN19,CYC3,OAF1,GDH3,NUP60,SWD1,SEN34,KIN3,PHO11,HTA2,FMT1,FUS3,PIM1,RPL19B,PET9,POL12,COR1,SEF1,UBP13,RPS8A,AAR2,ILS1,ATG8,ALG3,RPL23A,RPL32,ATP1,NTH2,UGA2,IPP1,ETR1,EDS1,RPS11B,YBR053C,ALG14,RDH54,UBC4,RPL19A,MIS1,AAC3,POL30,PHO3,PHO5,VID24,TKL2,CBP6,GRS1,ATG14,MAK5,TBS1,SPP381,SLI15,IFA38,CDC28,YSY6,ARL1,YPC1,RPL21A,DU…	1.38e-09	cellular metabolic process
GO:0006091	COX1,AI4,AI5_ALPHA,COB,COX2,COX3,PET9,COR1,ETR1,AAC3,TKL2,YCP4,NDE2,GRX3,SDH4,GRX2,QCR7,GLC3,RIP1,CYC7,DLD3,GIP2,ICL1,RGI1,COX15,DAK2,GSY1,IGD1,HXK1,OLE1,COX4,COX13,HXK2,ADH4,NQM1,QCR9,LSC2,SOL4,YHL012W,QCR10,COX6,SOL3,ENO2,PCL7,MAM33,YJL045W,GSM1,GLG2,QCR8,MDH1,MBR1,SDH3,SDH1,PET10,GLG1,PUF3,SDH2,PDC1,PDC5,SHH4,IDP2,GSY2,PIG1,YLR446W,AIM33,NDI1,MIX17,RSF1,AAC1,ISF1,PGM2,SHH3,NDE1,PAH1,PFK2,COX7,…	1.44e-08	generation of precursor metabolites and energy
GO:0009987	COX1,AI1,AI4,AI5_ALPHA,ATP6,COB,BI4,OLI1,SCEI,COX2,COX3,EFB1,CYS3,PSK1,PMT2,LTE1,FUN19,CYC3,OAF1,GDH3,PAU8,NUP60,SWD1,SEN34,KIN3,PHO11,HTA2,FMT1,FUS3,PIM1,RPL19B,PET9,SHE1,POL12,ECM13,COR1,CMC2,PRX1,SEF1,UBP13,RPS8A,AAR2,ILS1,ATG8,ALG3,RPL23A,RPL32,BRN1,ATP1,ECM21,SRO77,NTH2,UGA2,IPP1,KAP104,ETR1,EDS1,SCO1,GIP1,ZTA1,RPS11B,YBR053C,TIP1,ALG14,RDH54,ECM33,UBC4,RPL19A,MIS1,AAC3,POL30,PHO3,PHO5,VID24…	1.44e-08	cellular process
GO:0002181	RPL19B,RPS8A,RPL23A,RPL32,RPS11B,RPL19A,RPL21A,RPS14A,RPL31A,RPP1A,RPL13A,RPL41B,RPL35B,RPL41A,RPL35A,SSB1,RPS11A,RPP2B,RPL12B,RPS18A,RPL27B,RPL37B,TMA20,AFG3,RPL34A,RPS8B,RPL23B,BUD27,RPL22B,RPL29,RPL28,RPS26A,RPL24B,RPL14B,RPL8A,RPS4B,RPL34B,RPL16A,RPS21B,RPL17B,RPL39,RPS14B,RPL43B,RPS5,TMA19,RPS27A,RPL17A,RPS21A,RPL40B,RPL15A,RPL22A,RPL10,RPS30A,RPL38,RPL26A,RPS22B,RPS1A,RPL6B,RPL6A,RPM2,RPL15…	2.72e-08	cytoplasmic translation
GO:0015980	COX1,AI4,AI5_ALPHA,COB,COX2,COX3,PET9,COR1,ETR1,AAC3,NDE2,SDH4,QCR7,GLC3,RIP1,CYC7,DLD3,GIP2,ICL1,RGI1,DAK2,GSY1,IGD1,COX4,COX13,ADH4,QCR9,LSC2,YHL012W,QCR10,COX6,PCL7,MAM33,YJL045W,GLG2,QCR8,MDH1,MBR1,SDH3,SDH1,PET10,GLG1,PUF3,SDH2,PDC1,PDC5,SHH4,IDP2,GSY2,PIG1,NDI1,MIX17,RSF1,AAC1,ISF1,PGM2,SHH3,NDE1,PAH1,COX7,IDP3,COX5A,MLS1,CIT1,AIF1,SDH5,CYT1,GAC1,CIR2,PET20,ATG11,TAZ1,NCA2,GPH1,GDB1,QCR2	2.72e-08	energy derivation by oxidation of organic compounds
GO:0071704	COX1,AI1,AI4,AI5_ALPHA,ATP6,COB,BI4,OLI1,SCEI,COX2,COX3,EFB1,CYS3,PSK1,PMT2,FUN19,CYC3,OAF1,BDH1,GDH3,NUP60,SWD1,SEN34,KIN3,HTA2,FMT1,FUS3,PIM1,RPL19B,POL12,COR1,SEF1,UBP13,RPS8A,AAR2,ILS1,ALG3,RPL23A,RPL32,ATP1,NTH2,UGA2,GAL7,ETR1,EDS1,RPS11B,YBR053C,ALG14,RDH54,UBC4,RPL19A,MIS1,POL30,PHO3,VID24,TKL2,CBP6,GRS1,MAK5,TBS1,SPP381,SLI15,IFA38,CDC28,YSY6,YPC1,RPL21A,DUR1,2,MCX1,SLX1,RRT2,HIS7,ARO4,SA…	5.25e-08	organic substance metabolic process
GO:1901566	ATP6,OLI1,EFB1,CYS3,PMT2,GDH3,FMT1,RPL19B,RPS8A,ILS1,ALG3,RPL23A,RPL32,ATP1,RPS11B,ALG14,RPL19A,MIS1,GRS1,IFA38,YSY6,YPC1,RPL21A,HIS7,ARO4,YCL001W-B,LEU2,RPS14A,THR4,CTR86,RPL31A,RPP1A,RPL13A,PMT1,HEM25,LYS21,RPL41B,RPL35B,RPL41A,RPL35A,HEM3,SSB1,OST4,THI13,SES1,RPS11A,IPT1,RLI1,ARO1,EKI1,HOM2,ADK1,LYS4,SUR2,PRO1,TIM11,TRP4,RPP2B,EFT2,URH1,MRP20,RPL12B,RPS18A,RPL27B,RPL37B,WBP1,HYP2,UTR4,MNN1,TMA…	8.82e-08	organonitrogen compound biosynthetic process
GO:0043436	CYS3,GDH3,ILS1,UGA2,ETR1,YBR053C,MIS1,GRS1,IFA38,DUR1,2,HIS7,ARO4,LEU2,FRM2,THR4,CTR86,NDE2,LYS21,DLD1,GDH2,DTD1,SES1,EHD3,ARO1,HOM2,ARG82,SDH4,LYS4,GLO2,PRO1,ASP1,TRP4,ARO80,UTR4,DLD3,FAA2,ICL1,ARG5,6,VTC1,SER3,ILV1,VTC2,FRS2,AGX1,HXK1,OLE1,ARO2,ARO8,POX1,HXK2,ADH4,UGA1,PDC6,VAS1,ADE3,SER2,LSC2,DED81,YHR020W,THR1,YHR033W,PUT2,YHR112C,ENO2,BAT1,SER33,HIS5,VTC4,YJL045W,BNA3,ELO1,PHO90,ILV3,URA8,HO…	2.28e-07	oxoacid metabolic process
GO:1901564	COX1,AI4,AI5_ALPHA,ATP6,COB,OLI1,COX2,COX3,EFB1,CYS3,PSK1,PMT2,FUN19,CYC3,GDH3,SWD1,KIN3,FMT1,FUS3,PIM1,RPL19B,COR1,UBP13,RPS8A,ILS1,ALG3,RPL23A,RPL32,ATP1,UGA2,RPS11B,ALG14,UBC4,RPL19A,MIS1,PHO3,VID24,TKL2,GRS1,SLI15,IFA38,CDC28,YSY6,YPC1,RPL21A,DUR1,2,MCX1,RRT2,HIS7,ARO4,SAF1,YCL001W-B,LEU2,APA1,RPS14A,RRT12,THR4,CTR86,ATG15,KIN82,RPL31A,MRK1,RPP1A,RPL13A,NDE2,PMT1,HEM25,SNA4,LYS21,RPL41B,RPL35…	3.58e-07	organonitrogen compound metabolic process
GO:0019752	CYS3,GDH3,ILS1,UGA2,ETR1,YBR053C,MIS1,GRS1,IFA38,DUR1,2,HIS7,ARO4,LEU2,FRM2,THR4,CTR86,NDE2,LYS21,DLD1,GDH2,DTD1,SES1,EHD3,ARO1,HOM2,ARG82,SDH4,LYS4,GLO2,PRO1,ASP1,TRP4,ARO80,UTR4,DLD3,FAA2,ICL1,ARG5,6,SER3,ILV1,FRS2,AGX1,HXK1,OLE1,ARO2,ARO8,POX1,HXK2,ADH4,UGA1,PDC6,VAS1,ADE3,SER2,LSC2,DED81,YHR020W,THR1,YHR033W,PUT2,YHR112C,ENO2,BAT1,SER33,HIS5,YJL045W,BNA3,ELO1,ILV3,URA8,HOM6,MAE1,MDH1,RMA1,SDH…	6.93e-07	carboxylic acid metabolic process
GO:0043603	EFB1,FMT1,RPL19B,RPS8A,ILS1,RPL23A,RPL32,RPS11B,RPL19A,MIS1,GRS1,YPC1,RPL21A,DUR1,2,YCL001W-B,RPS14A,RPL31A,RPP1A,RPL13A,YDL124W,RPL41B,RPL35B,RPL41A,RPL35A,SSB1,SES1,RPS11A,RLI1,ASP1,RPP2B,EFT2,MRP20,RPL12B,RPS18A,RPL27B,RPL37B,GRX2,HYP2,TMA20,AFG3,RPL34A,RPS8B,RPL23B,FRS2,BUD27,RPL22B,RPL29,RPL28,RPS26A,VAS1,RPS23A,RPL24B,ADE3,TRX2,LSC2,PXR1,RPL14B,DUR3,RPL8A,DED81,YHR020W,PTH1,RPS4B,RPL34B,RPL…	2.31e-06	cellular amide metabolic process
GO:0072521	COX1,AI4,AI5_ALPHA,ATP6,COB,OLI1,COX2,COX3,COR1,ATP1,MIS1,NDE2,GUD1,SDH4,ADK1,TIM11,URH1,QCR7,RIP1,CYC7,HXK1,COX4,COX13,HXK2,QCR9,ADE3,LSC2,QCR10,COX6,ENO2,DAL1,DAL4,DAL2,DAL3,YJL045W,GSM1,QCR8,XPT1,YNK1,SDH3,SDH1,YKL162C,SIS2,PDC1,PDC5,ACS2,SHH4,ATP14,ADE13,IMD3,YLR446W,APT1,AMD1,IMD4,HMG1,NDI1,SHH3,NDE1,PFK2,COX7,COX5A,ADE12,CIT1,ACC1,MVD1,SDH5,CYT1,SER1,FAA1,ERR1,PMA2,ATP4,SAM4,TAZ1,QCR2	2.31e-06	purine-containing compound metabolic process
GO:0045333	COX1,AI4,AI5_ALPHA,COB,COX2,COX3,PET9,COR1,ETR1,AAC3,SDH4,QCR7,RIP1,CYC7,DLD3,ICL1,COX4,COX13,QCR9,LSC2,QCR10,COX6,MAM33,YJL045W,QCR8,MDH1,MBR1,SDH3,SDH1,PET10,PUF3,SDH2,SHH4,IDP2,NDI1,MIX17,RSF1,AAC1,ISF1,SHH3,PAH1,COX7,IDP3,COX5A,MLS1,CIT1,AIF1,SDH5,CYT1,CIR2,PET20,TAZ1,NCA2,QCR2	3.67e-06	cellular respiration
GO:0009058	AI1,ATP6,OLI1,EFB1,CYS3,PMT2,OAF1,BDH1,GDH3,FMT1,RPL19B,POL12,SEF1,RPS8A,ILS1,ALG3,RPL23A,RPL32,ATP1,ETR1,EDS1,RPS11B,YBR053C,ALG14,RPL19A,MIS1,POL30,GRS1,TBS1,IFA38,YSY6,YPC1,RPL21A,SLX1,RRT2,HIS7,ARO4,MAL33,YCL001W-B,LEU2,APA1,MRC1,SRD1,RPS14A,MATALPHA2,THR4,CTR86,HCM1,MED2,RAD59,BDF2,RPL31A,RPP1A,RPL13A,SUB2,PMT1,QRI1,HEM25,LYS21,RPL41B,RPL35B,CDC9,RPL41A,RPL35A,HEM3,CDC13,SSB1,OST4,MFG1,THI13…	5.14e-06	biosynthetic process
GO:0006793	COX1,AI4,AI5_ALPHA,ATP6,COB,OLI1,COX2,COX3,PSK1,KIN3,PHO11,FUS3,COR1,ATP1,IPP1,MIS1,PHO3,PHO5,TKL2,SLI15,CDC28,APA1,THR4,ATG15,KIN82,DIA3,MRK1,NDE2,QRI1,YPD1,PHO13,THI13,GAL3,YDR018C,IPT1,INO2,ARO1,EKI1,ARG82,SDH4,REF2,ADK1,VHS1,PRO1,TIM11,URH1,PPZ2,GIN4,QCR7,RIP1,UTR4,CYC7,CHO1,GIP2,GPP2,ARG5,6,VTC1,PTP3,VTC2,GNA1,DAK2,THI5,CMK1,CDC14,HXK1,ALK1,SCS3,RCK1,ATG1,COX4,COX13,SIP2,SAP4,HXK2,NQM1,FMP48…	5.81e-06	phosphorus metabolic process
GO:0019693	COX1,AI4,AI5_ALPHA,ATP6,COB,OLI1,COX2,COX3,COR1,ATP1,TKL2,NDE2,SDH4,ADK1,TIM11,QCR7,RIP1,CYC7,HXK1,COX4,COX13,HXK2,NQM1,QCR9,TDA10,LSC2,SOL4,QCR10,COX6,SOL3,ENO2,YJL045W,GSM1,QCR8,URA8,XPT1,YNK1,SDH3,SDH1,YKL162C,SHB17,SIS2,PDC1,PDC5,ACS2,SHH4,ATP14,ADE13,IMD3,YLR446W,APT1,AMD1,IMD4,HMG1,URA5,NDI1,SHH3,NDE1,PFK2,COX7,URA10,COX5A,ADE12,ZWF1,CIT1,ACC1,MVD1,SDH5,CYT1,RKI1,FAA1,ERR1,PMA2,ATP4,TKL1,TA…	5.81e-06	ribose phosphate metabolic process
GO:1901576	AI1,ATP6,OLI1,EFB1,CYS3,PMT2,OAF1,BDH1,GDH3,FMT1,RPL19B,POL12,SEF1,RPS8A,ILS1,ALG3,RPL23A,RPL32,ATP1,ETR1,EDS1,RPS11B,YBR053C,ALG14,RPL19A,MIS1,POL30,GRS1,TBS1,IFA38,YSY6,YPC1,RPL21A,SLX1,HIS7,ARO4,MAL33,YCL001W-B,LEU2,APA1,MRC1,SRD1,RPS14A,MATALPHA2,THR4,CTR86,HCM1,MED2,RAD59,BDF2,RPL31A,RPP1A,RPL13A,SUB2,PMT1,QRI1,HEM25,LYS21,RPL41B,RPL35B,CDC9,RPL41A,RPL35A,HEM3,CDC13,SSB1,OST4,MFG1,THI13,PSF1…	5.81e-06	organic substance biosynthetic process
GO:0017144	COX1,AI4,AI5_ALPHA,ATP6,COB,OLI1,COX2,COX3,CYS3,COR1,ATP1,UGA2,MIS1,PHO3,DUR1,2,NDE2,THI13,SDH4,CTA1,PRO1,TIM11,ARO80,QCR7,RIP1,UTR4,CYC7,UTR2,ICL1,AGX1,THI5,HXK1,COX4,COX13,ARO8,HXK2,PDC6,QCR9,CRH1,YHB1,LSC2,QCR10,COX6,YHR112C,CHS7,ENO2,BAT1,DAL1,DAL4,DAL2,DAL3,YJL045W,BNA3,GSM1,QCR8,THI11,MDH1,SDH3,SDH1,YKL162C,SDH2,PDC1,PDC5,ACS2,SHH4,IDP2,ATP14,ADE13,CAR2,YLR446W,APT1,NDI1,ADI1,YMR084W,YMR085…	6.28e-06	drug metabolic process
GO:0022904	COX1,AI4,AI5_ALPHA,COB,COX2,COX3,COR1,SDH4,QCR7,RIP1,CYC7,DLD3,COX4,COX13,QCR9,QCR10,COX6,YJL045W,QCR8,SDH3,SDH1,SDH2,SHH4,NDI1,SHH3,COX7,COX5A,AIF1,SDH5,CYT1,CIR2,TAZ1,QCR2	6.28e-06	respiratory electron transport chain
GO:0034220	COX1,AI4,AI5_ALPHA,ATP6,COB,OLI1,COX2,COX3,PET9,COR1,ATP1,TAT1,AAC3,AGP2,VHC1,CTP1,PHO89,MAL31,AGP1,HSP30,GIT1,HEM25,RGT2,SNF3,YDL199C,UGA4,ENA5,ENA2,ENA1,YDR090C,CCC2,TIM11,HXT7,HXT6,QCR7,STL1,RIP1,VMA3,CAN1,SIT1,PIC2,COX15,FTR1,PUG1,FET5,MPC1,PMR1,COX4,COX13,TPC1,MEP1,YGR125W,TPO2,QCR9,MPC3,DUR3,ARN1,QCR10,COX6,HXT5,DAL4,QCR8,YJL193W,HXT8,KCH1,SFC1,DAL5,OAC1,JEN1,MCH2,GAP1,MRS4,AQY2,YCT1,MMP1,G…	6.99e-06	ion transmembrane transport
GO:0009205	COX1,AI4,AI5_ALPHA,ATP6,COB,OLI1,COX2,COX3,COR1,ATP1,NDE2,SDH4,TIM11,QCR7,RIP1,CYC7,HXK1,COX4,COX13,HXK2,QCR9,QCR10,COX6,ENO2,YJL045W,GSM1,QCR8,YNK1,SDH3,SDH1,YKL162C,PDC1,PDC5,SHH4,ATP14,IMD3,YLR446W,IMD4,NDI1,SHH3,NDE1,PFK2,COX7,COX5A,SDH5,CYT1,ERR1,PMA2,ATP4,TAZ1,QCR2	7.38e-06	purine ribonucleoside triphosphate metabolic process
GO:0009060	COX1,AI4,AI5_ALPHA,COB,COX2,COX3,PET9,COR1,ETR1,SDH4,QCR7,RIP1,CYC7,ICL1,COX4,COX13,QCR9,LSC2,QCR10,COX6,MAM33,YJL045W,QCR8,MDH1,MBR1,SDH3,SDH1,PET10,PUF3,SDH2,SHH4,IDP2,MIX17,RSF1,AAC1,ISF1,SHH3,PAH1,COX7,IDP3,COX5A,MLS1,CIT1,AIF1,SDH5,PET20,NCA2,QCR2	7.63e-06	aerobic respiration
GO:0006163	COX1,AI4,AI5_ALPHA,ATP6,COB,OLI1,COX2,COX3,COR1,ATP1,MIS1,NDE2,SDH4,ADK1,TIM11,QCR7,RIP1,CYC7,HXK1,COX4,COX13,HXK2,QCR9,ADE3,LSC2,QCR10,COX6,ENO2,YJL045W,GSM1,QCR8,XPT1,YNK1,SDH3,SDH1,YKL162C,SIS2,PDC1,PDC5,ACS2,SHH4,ATP14,ADE13,IMD3,YLR446W,APT1,AMD1,IMD4,HMG1,NDI1,SHH3,NDE1,PFK2,COX7,COX5A,ADE12,CIT1,ACC1,MVD1,SDH5,CYT1,FAA1,ERR1,PMA2,ATP4,TAZ1,QCR2	7.91e-06	purine nucleotide metabolic process
GO:0009199	COX1,AI4,AI5_ALPHA,ATP6,COB,OLI1,COX2,COX3,COR1,ATP1,NDE2,SDH4,TIM11,QCR7,RIP1,CYC7,HXK1,COX4,COX13,HXK2,QCR9,QCR10,COX6,ENO2,YJL045W,GSM1,QCR8,URA8,YNK1,SDH3,SDH1,YKL162C,PDC1,PDC5,SHH4,ATP14,IMD3,YLR446W,IMD4,NDI1,SHH3,NDE1,PFK2,COX7,COX5A,SDH5,CYT1,ERR1,PMA2,ATP4,TAZ1,QCR2	8.13e-06	ribonucleoside triphosphate metabolic process
GO:0006119	COX1,AI4,AI5_ALPHA,COB,COX2,COX3,COR1,SDH4,QCR7,RIP1,CYC7,COX4,COX13,QCR9,QCR10,COX6,YJL045W,GSM1,QCR8,SDH3,SDH1,SHH4,NDI1,SHH3,COX7,COX5A,SDH5,CYT1,TAZ1,QCR2	9.29e-06	oxidative phosphorylation
GO:0006811	COX1,AI4,AI5_ALPHA,ATP6,COB,OLI1,COX2,COX3,PET9,COR1,ATP1,SCO1,TAT1,AAC3,AGP2,VHC1,CTP1,PHO89,MAL31,AGP1,HSP30,KIN82,GIT1,HEM25,RGT2,YDL183C,SNF3,YDL199C,UGA4,ENA5,ENA2,ENA1,YDR090C,TMN2,CCC2,TIM11,HXT7,HXT6,GMC1,QCR7,FIT1,STL1,RIP1,VMA3,CAN1,SIT1,PIC2,COX15,FTR1,PUG1,FET5,MPC1,PMR1,COX4,COX13,TPC1,MEP1,YGR125W,TPO2,QCR9,MPC3,YOR1,DUR3,ARN1,QCR10,YHK8,COX6,HXT5,DAL4,QCR8,YJL193W,PHO90,HXT8,KCH1,S…	9.29e-06	ion transport
GO:0006812	COX1,AI4,AI5_ALPHA,ATP6,COB,OLI1,COX2,COX3,PET9,COR1,ATP1,SCO1,TAT1,AAC3,VHC1,PHO89,MAL31,AGP1,HEM25,RGT2,YDL183C,SNF3,YDL199C,UGA4,ENA5,ENA2,ENA1,CCC2,TIM11,HXT7,HXT6,QCR7,FIT1,STL1,RIP1,VMA3,CAN1,SIT1,PIC2,COX15,FTR1,PUG1,FET5,PMR1,COX4,COX13,TPC1,MEP1,TPO2,QCR9,DUR3,ARN1,QCR10,COX6,HXT5,DAL4,QCR8,HXT8,KCH1,JEN1,FRE2,GAP1,MRS4,YCT1,GAL2,ZRT2,FRE1,ATP14,CTR3,PHO84,HXT2,AAC1,PFK2,COX7,COX5A,MEP2,…	9.29e-06	cation transport
GO:0055086	COX1,AI4,AI5_ALPHA,ATP6,COB,OLI1,COX2,COX3,COR1,ATP1,MIS1,TKL2,APA1,NDE2,QRI1,GUD1,SDH4,ADK1,TIM11,URH1,QCR7,RIP1,CYC7,GNA1,HXK1,COX4,COX13,HXK2,NQM1,QCR9,ADE3,TDA10,TRX2,LSC2,SOL4,YHL012W,QCR10,COX6,DCD1,SOL3,ENO2,YHR202W,GUT2,DAL1,DAL4,DAL2,DAL3,YJL045W,GSM1,QCR8,URA8,XPT1,YNK1,SDH3,SDH1,NNR2,YKL162C,GPT2,SIS2,PDC1,PDC5,ACS2,SHH4,ATP14,ADE13,IMD3,YLR446W,APT1,AMD1,IMD4,HMG1,URA5,NDI1,YMR084W,YM…	9.29e-06	nucleobase-containing small molecule metabolic process
GO:0042775	COX1,AI4,AI5_ALPHA,COB,COX2,COX3,COR1,SDH4,QCR7,RIP1,CYC7,COX4,COX13,QCR9,QCR10,COX6,YJL045W,QCR8,SDH3,SDH1,SHH4,NDI1,SHH3,COX7,COX5A,SDH5,CYT1,TAZ1,QCR2	9.82e-06	mitochondrial ATP synthesis coupled electron transport
GO:0009150	COX1,AI4,AI5_ALPHA,ATP6,COB,OLI1,COX2,COX3,COR1,ATP1,NDE2,SDH4,ADK1,TIM11,QCR7,RIP1,CYC7,HXK1,COX4,COX13,HXK2,QCR9,LSC2,QCR10,COX6,ENO2,YJL045W,GSM1,QCR8,XPT1,YNK1,SDH3,SDH1,YKL162C,SIS2,PDC1,PDC5,ACS2,SHH4,ATP14,ADE13,IMD3,YLR446W,APT1,AMD1,IMD4,HMG1,NDI1,SHH3,NDE1,PFK2,COX7,COX5A,ADE12,CIT1,ACC1,MVD1,SDH5,CYT1,FAA1,ERR1,PMA2,ATP4,TAZ1,QCR2	1.03e-05	purine ribonucleotide metabolic process
GO:0009167	COX1,AI4,AI5_ALPHA,ATP6,COB,OLI1,COX2,COX3,COR1,ATP1,NDE2,SDH4,ADK1,TIM11,QCR7,RIP1,CYC7,HXK1,COX4,COX13,HXK2,QCR9,QCR10,COX6,ENO2,YJL045W,GSM1,QCR8,XPT1,SDH3,SDH1,YKL162C,PDC1,PDC5,SHH4,ATP14,ADE13,IMD3,YLR446W,APT1,AMD1,IMD4,NDI1,SHH3,NDE1,PFK2,COX7,COX5A,ADE12,SDH5,CYT1,ERR1,PMA2,ATP4,TAZ1,QCR2	1.25e-05	purine ribonucleoside monophosphate metabolic process
GO:0009259	COX1,AI4,AI5_ALPHA,ATP6,COB,OLI1,COX2,COX3,COR1,ATP1,NDE2,SDH4,ADK1,TIM11,QCR7,RIP1,CYC7,HXK1,COX4,COX13,HXK2,QCR9,TDA10,LSC2,QCR10,COX6,ENO2,YJL045W,GSM1,QCR8,URA8,XPT1,YNK1,SDH3,SDH1,YKL162C,SIS2,PDC1,PDC5,ACS2,SHH4,ATP14,ADE13,IMD3,YLR446W,APT1,AMD1,IMD4,HMG1,URA5,NDI1,SHH3,NDE1,PFK2,COX7,URA10,COX5A,ADE12,CIT1,ACC1,MVD1,SDH5,CYT1,FAA1,ERR1,PMA2,ATP4,TAZ1,QCR2	1.25e-05	ribonucleotide metabolic process
GO:0022900	COX1,AI4,AI5_ALPHA,COB,COX2,COX3,COR1,YCP4,GRX3,SDH4,GRX2,QCR7,RIP1,CYC7,DLD3,COX15,OLE1,COX4,COX13,QCR9,QCR10,COX6,YJL045W,QCR8,SDH3,SDH1,SDH2,SHH4,AIM33,NDI1,SHH3,COX7,COX5A,CYB5,AIF1,SDH5,CYT1,CIR2,IRC15,PRM4,TAZ1,QCR2	1.25e-05	electron transport chain
GO:0044249	AI1,ATP6,OLI1,EFB1,CYS3,PMT2,OAF1,GDH3,FMT1,RPL19B,POL12,SEF1,RPS8A,ILS1,ALG3,RPL23A,RPL32,ATP1,ETR1,EDS1,RPS11B,YBR053C,ALG14,RPL19A,MIS1,POL30,GRS1,TBS1,IFA38,YSY6,YPC1,RPL21A,SLX1,RRT2,HIS7,ARO4,MAL33,YCL001W-B,LEU2,APA1,MRC1,SRD1,RPS14A,MATALPHA2,THR4,CTR86,HCM1,MED2,RAD59,BDF2,RPL31A,RPP1A,RPL13A,SUB2,PMT1,QRI1,HEM25,LYS21,RPL41B,RPL35B,CDC9,RPL41A,RPL35A,HEM3,CDC13,SSB1,OST4,MFG1,THI13,PSF1…	1.25e-05	cellular biosynthetic process
GO:0006796	COX1,AI4,AI5_ALPHA,ATP6,COB,OLI1,COX2,COX3,PSK1,KIN3,PHO11,FUS3,COR1,ATP1,IPP1,MIS1,PHO3,PHO5,TKL2,SLI15,CDC28,APA1,THR4,ATG15,KIN82,DIA3,MRK1,NDE2,YPD1,PHO13,THI13,GAL3,YDR018C,IPT1,INO2,ARO1,EKI1,ARG82,SDH4,REF2,ADK1,VHS1,PRO1,TIM11,URH1,PPZ2,GIN4,QCR7,RIP1,UTR4,CYC7,CHO1,GIP2,GPP2,ARG5,6,PTP3,DAK2,THI5,CMK1,CDC14,HXK1,ALK1,SCS3,RCK1,ATG1,COX4,COX13,SIP2,SAP4,HXK2,NQM1,FMP48,CLD1,QCR9,ADE3,TDA1…	1.46e-05	phosphate-containing compound metabolic process
GO:0044238	COX1,AI1,AI4,AI5_ALPHA,ATP6,COB,BI4,OLI1,SCEI,COX2,COX3,EFB1,CYS3,PSK1,PMT2,FUN19,CYC3,OAF1,GDH3,NUP60,SWD1,SEN34,KIN3,HTA2,FMT1,FUS3,PIM1,RPL19B,POL12,COR1,SEF1,UBP13,RPS8A,AAR2,ILS1,ALG3,RPL23A,RPL32,ATP1,NTH2,UGA2,GAL7,ETR1,EDS1,RPS11B,YBR053C,ALG14,RDH54,UBC4,RPL19A,MIS1,POL30,VID24,TKL2,CBP6,GRS1,MAK5,TBS1,SPP381,SLI15,IFA38,CDC28,YSY6,YPC1,RPL21A,DUR1,2,MCX1,SLX1,RRT2,HIS7,ARO4,SAF1,MAL33,M…	1.62e-05	primary metabolic process
GO:0046034	COX1,AI4,AI5_ALPHA,ATP6,COB,OLI1,COX2,COX3,COR1,ATP1,NDE2,SDH4,TIM11,QCR7,RIP1,CYC7,HXK1,COX4,COX13,HXK2,QCR9,QCR10,COX6,ENO2,YJL045W,GSM1,QCR8,SDH3,SDH1,YKL162C,PDC1,PDC5,SHH4,ATP14,YLR446W,NDI1,SHH3,NDE1,PFK2,COX7,COX5A,SDH5,CYT1,ERR1,PMA2,ATP4,TAZ1,QCR2	1.62e-05	ATP metabolic process
GO:0055085	COX1,AI4,AI5_ALPHA,ATP6,COB,OLI1,COX2,COX3,SEO1,PET9,COR1,ATP1,TAT1,AAC3,YMC2,AGP2,SEC66,MCX1,VHC1,CTP1,PHO89,MAL31,AGP1,HSP30,YCR023C,GIT1,HEM25,RGT2,SNF3,YDL199C,UGA4,ENA5,ENA2,ENA1,SSS1,YDR090C,PEX5,CCC2,TIM11,HXT7,HXT6,BCS1,PDR15,QCR7,STL1,RIP1,VMA3,CAN1,SIT1,AFG3,PIC2,SBH1,COX15,FTR1,PUG1,FET5,AQY3,HXK1,MPC1,PEX14,PMR1,COX4,COX13,HXK2,TPC1,MEP1,YGR125W,TPO2,QCR9,MPC3,YOR1,DUR3,ARN1,QCR10,YHK…	2.98e-05	transmembrane transport
GO:0006518	EFB1,FMT1,RPL19B,RPS8A,ILS1,RPL23A,RPL32,RPS11B,RPL19A,GRS1,RPL21A,YCL001W-B,RPS14A,RPL31A,RPP1A,RPL13A,RPL41B,RPL35B,RPL41A,RPL35A,SSB1,SES1,RPS11A,RLI1,RPP2B,EFT2,MRP20,RPL12B,RPS18A,RPL27B,RPL37B,GRX2,HYP2,TMA20,AFG3,RPL34A,RPS8B,RPL23B,FRS2,BUD27,RPL22B,RPL29,RPL28,RPS26A,VAS1,RPS23A,RPL24B,TRX2,PXR1,RPL14B,RPL8A,DED81,YHR020W,PTH1,RPS4B,RPL34B,RPL16A,SEC11,GTT1,RPS21B,RPL17B,RPL39,RPS14B,RPL…	3.58e-05	peptide metabolic process
GO:0098655	COX1,AI4,AI5_ALPHA,ATP6,COB,OLI1,COX2,COX3,COR1,ATP1,TAT1,VHC1,PHO89,MAL31,AGP1,HEM25,RGT2,SNF3,YDL199C,UGA4,ENA5,ENA2,ENA1,CCC2,TIM11,HXT7,HXT6,QCR7,STL1,RIP1,VMA3,CAN1,SIT1,PIC2,COX15,FTR1,PUG1,FET5,PMR1,COX4,COX13,TPC1,MEP1,TPO2,QCR9,DUR3,ARN1,QCR10,COX6,HXT5,DAL4,QCR8,HXT8,KCH1,JEN1,GAP1,MRS4,YCT1,GAL2,ZRT2,ATP14,CTR3,PHO84,HXT2,PFK2,COX7,COX5A,MEP2,MID1,ATO2,ALR1,CYT1,TPO4,PUT4,AMF1,PMA2,ATP…	3.9e-05	cation transmembrane transport
GO:0009161	COX1,AI4,AI5_ALPHA,ATP6,COB,OLI1,COX2,COX3,COR1,ATP1,NDE2,SDH4,ADK1,TIM11,QCR7,RIP1,CYC7,HXK1,COX4,COX13,HXK2,QCR9,TDA10,QCR10,COX6,ENO2,YJL045W,GSM1,QCR8,XPT1,SDH3,SDH1,YKL162C,PDC1,PDC5,SHH4,ATP14,ADE13,IMD3,YLR446W,APT1,AMD1,IMD4,URA5,NDI1,SHH3,NDE1,PFK2,COX7,URA10,COX5A,ADE12,SDH5,CYT1,ERR1,PMA2,ATP4,TAZ1,QCR2	4.75e-05	ribonucleoside monophosphate metabolic process
GO:0009117	COX1,AI4,AI5_ALPHA,ATP6,COB,OLI1,COX2,COX3,COR1,ATP1,MIS1,TKL2,APA1,NDE2,SDH4,ADK1,TIM11,URH1,QCR7,RIP1,CYC7,HXK1,COX4,COX13,HXK2,NQM1,QCR9,ADE3,TDA10,TRX2,LSC2,SOL4,QCR10,COX6,DCD1,SOL3,ENO2,YHR202W,GUT2,YJL045W,GSM1,QCR8,URA8,XPT1,YNK1,SDH3,SDH1,NNR2,YKL162C,GPT2,SIS2,PDC1,PDC5,ACS2,SHH4,ATP14,ADE13,IMD3,YLR446W,APT1,AMD1,IMD4,HMG1,URA5,NDI1,SHH3,NDE1,TPP1,PFK2,COX7,URA10,IDP3,COX5A,NNR1,ADE12,…	5.68e-05	nucleotide metabolic process
GO:0009123	COX1,AI4,AI5_ALPHA,ATP6,COB,OLI1,COX2,COX3,COR1,ATP1,NDE2,SDH4,ADK1,TIM11,QCR7,RIP1,CYC7,HXK1,COX4,COX13,HXK2,QCR9,TDA10,QCR10,COX6,DCD1,ENO2,YJL045W,GSM1,QCR8,XPT1,SDH3,SDH1,YKL162C,PDC1,PDC5,SHH4,ATP14,ADE13,IMD3,YLR446W,APT1,AMD1,IMD4,URA5,NDI1,SHH3,NDE1,PFK2,COX7,URA10,COX5A,ADE12,RAD50,SDH5,CYT1,ERR1,PMA2,ATP4,TAZ1,QCR2	5.68e-05	nucleoside monophosphate metabolic process
GO:1901135	COX1,AI4,AI5_ALPHA,ATP6,COB,OLI1,COX2,COX3,PMT2,COR1,ALG3,ATP1,ALG14,TKL2,YSY6,APA1,NDE2,PMT1,QRI1,OST4,IPT1,SDH4,ADK1,TIM11,URH1,QCR7,WBP1,RIP1,CYC7,UTR2,MNN1,GNA1,HXK1,STT3,AMS1,COX4,COX13,HXK2,NQM1,QCR9,CRH1,PMT6,TDA10,TRX2,LSC2,SOL4,YHL012W,GUT1,QCR10,COX6,CHS7,DCD1,SOL3,ENO2,MNL1,GUT2,OST1,YJL045W,LAS21,GWT1,GSM1,FBP26,QCR8,URA8,XPT1,YNK1,SDH3,SDH1,YKL162C,MCD4,SHB17,SIS2,YEH2,PDC1,PDC5,ACS2…	7.31e-05	carbohydrate derivative metabolic process
GO:0043604	EFB1,FMT1,RPL19B,RPS8A,ILS1,RPL23A,RPL32,RPS11B,RPL19A,MIS1,GRS1,YPC1,RPL21A,YCL001W-B,RPS14A,RPL31A,RPP1A,RPL13A,RPL41B,RPL35B,RPL41A,RPL35A,SSB1,SES1,RPS11A,RLI1,RPP2B,EFT2,MRP20,RPL12B,RPS18A,RPL27B,RPL37B,HYP2,TMA20,AFG3,RPL34A,RPS8B,RPL23B,FRS2,BUD27,RPL22B,RPL29,RPL28,RPS26A,VAS1,RPS23A,RPL24B,ADE3,PXR1,RPL14B,RPL8A,DED81,YHR020W,PTH1,RPS4B,RPL34B,RPL16A,RPS21B,RPL17B,RPL39,RPS14B,RPL43B,RS…	8.13e-05	amide biosynthetic process
GO:0006412	EFB1,FMT1,RPL19B,RPS8A,ILS1,RPL23A,RPL32,RPS11B,RPL19A,GRS1,RPL21A,YCL001W-B,RPS14A,RPL31A,RPP1A,RPL13A,RPL41B,RPL35B,RPL41A,RPL35A,SSB1,SES1,RPS11A,RLI1,RPP2B,EFT2,MRP20,RPL12B,RPS18A,RPL27B,RPL37B,HYP2,TMA20,AFG3,RPL34A,RPS8B,RPL23B,FRS2,BUD27,RPL22B,RPL29,RPL28,RPS26A,VAS1,RPS23A,RPL24B,PXR1,RPL14B,RPL8A,DED81,YHR020W,PTH1,RPS4B,RPL34B,RPL16A,RPS21B,RPL17B,RPL39,RPS14B,RPL43B,RSM7,RPS5,TMA19,T…	8.81e-05	translation
GO:0019637	COX1,AI4,AI5_ALPHA,ATP6,COB,OLI1,COX2,COX3,COR1,ATP1,MIS1,TKL2,APA1,ATG15,NDE2,THI13,YDR018C,IPT1,INO2,EKI1,ARG82,SDH4,ADK1,TIM11,URH1,QCR7,RIP1,CYC7,CHO1,THI5,HXK1,SCS3,COX4,COX13,HXK2,NQM1,CLD1,QCR9,ADE3,TDA10,TRX2,LSC2,SOL4,GUT1,QCR10,INM1,COX6,EPT1,DCD1,SOL3,ENO2,YHR202W,GUT2,YJL045W,LAS21,GWT1,GSM1,FBP26,QCR8,URA8,XPT1,THI11,YNK1,SDH3,SDH1,NNR2,YKL162C,MCD4,SHB17,GPT2,SIS2,PDC1,PDC5,ACS2,SHH…	8.81e-05	organophosphate metabolic process
GO:0043043	EFB1,FMT1,RPL19B,RPS8A,ILS1,RPL23A,RPL32,RPS11B,RPL19A,GRS1,RPL21A,YCL001W-B,RPS14A,RPL31A,RPP1A,RPL13A,RPL41B,RPL35B,RPL41A,RPL35A,SSB1,SES1,RPS11A,RLI1,RPP2B,EFT2,MRP20,RPL12B,RPS18A,RPL27B,RPL37B,HYP2,TMA20,AFG3,RPL34A,RPS8B,RPL23B,FRS2,BUD27,RPL22B,RPL29,RPL28,RPS26A,VAS1,RPS23A,RPL24B,PXR1,RPL14B,RPL8A,DED81,YHR020W,PTH1,RPS4B,RPL34B,RPL16A,RPS21B,RPL17B,RPL39,RPS14B,RPL43B,RSM7,RPS5,TMA19,T…	8.81e-05	peptide biosynthetic process
GO:0098662	COX1,AI4,AI5_ALPHA,ATP6,COB,OLI1,COX2,COX3,COR1,ATP1,VHC1,PHO89,MAL31,RGT2,SNF3,YDL199C,UGA4,ENA5,ENA2,ENA1,CCC2,TIM11,HXT7,HXT6,QCR7,STL1,RIP1,VMA3,SIT1,PIC2,COX15,FTR1,PUG1,FET5,PMR1,COX4,COX13,QCR9,ARN1,QCR10,COX6,HXT5,DAL4,QCR8,HXT8,KCH1,JEN1,MRS4,GAL2,ZRT2,ATP14,CTR3,PHO84,HXT2,PFK2,COX7,COX5A,MID1,ALR1,CYT1,PMA2,ATP4,CTR1,QCR2	0.00015	inorganic cation transmembrane transport
GO:0098660	COX1,AI4,AI5_ALPHA,ATP6,COB,OLI1,COX2,COX3,COR1,ATP1,VHC1,PHO89,MAL31,RGT2,SNF3,YDL199C,UGA4,ENA5,ENA2,ENA1,CCC2,TIM11,HXT7,HXT6,QCR7,STL1,RIP1,VMA3,SIT1,PIC2,COX15,FTR1,PUG1,FET5,PMR1,COX4,COX13,YGR125W,QCR9,ARN1,QCR10,COX6,HXT5,DAL4,QCR8,HXT8,KCH1,OAC1,JEN1,MRS4,GAL2,SUL2,ZRT2,ATP14,DIC1,CTR3,PHO84,HXT2,PFK2,COX7,COX5A,MID1,ALR1,CYT1,PMA2,ATP4,CTR1,QCR2	0.00016	inorganic ion transmembrane transport
GO:0006520	CYS3,GDH3,ILS1,UGA2,MIS1,GRS1,DUR1,2,HIS7,ARO4,LEU2,THR4,CTR86,LYS21,GDH2,DTD1,SES1,EHD3,ARO1,HOM2,ARG82,LYS4,PRO1,ASP1,TRP4,ARO80,UTR4,ARG5,6,SER3,ILV1,FRS2,AGX1,ARO2,ARO8,ADH4,UGA1,PDC6,VAS1,ADE3,SER2,DED81,YHR020W,THR1,YHR033W,PUT2,YHR112C,BAT1,SER33,HIS5,BNA3,ILV3,URA8,HOM6,MAE1,SRY1,PDC1,FRS1,PDC5,PUT1,ASP3-1,ASP3-2,ASP3-3,ASP3-4,ILV5,CAR2,ADI1,YMR084W,ILV2,HFD1,ALD3,ALD2,GAD1,MSK1,LEU4,YNL2…	0.00017	cellular amino acid metabolic process
GO:0044283	CYS3,BDH1,GDH3,ETR1,YBR053C,MIS1,IFA38,HIS7,ARO4,LEU2,THR4,CTR86,LYS21,THI13,ARO1,HOM2,ARG82,COQ4,LYS4,PRO1,TRP4,ARH1,UTR4,DLD3,ERG28,GPP2,ARG5,6,SER3,ILV1,AGX1,THI5,HXK1,ERG26,OLE1,ARO2,ARO8,HXK2,ADH4,PDC6,ERG1,ADE3,TDA10,SER2,THR1,YHR033W,PUT2,INM1,YHR112C,ENO2,YHR202W,BAT1,GPP1,SER33,HIS5,BNA3,ELO1,ILV3,URA8,HOM6,THI11,YNK1,RMA1,MCR1,FAS1,PDC1,PDC5,PUT1,ILV5,IMD3,CAR2,YLR446W,ERG6,APT1,IMD4,HM…	0.00022	small molecule biosynthetic process
GO:0015672	COX1,AI4,AI5_ALPHA,ATP6,COB,OLI1,COX2,COX3,COR1,ATP1,VHC1,PHO89,MAL31,RGT2,YDL183C,SNF3,YDL199C,UGA4,ENA5,ENA2,ENA1,TIM11,HXT7,HXT6,QCR7,STL1,RIP1,VMA3,COX15,COX4,COX13,QCR9,QCR10,COX6,HXT5,DAL4,QCR8,HXT8,KCH1,JEN1,GAL2,ATP14,PHO84,HXT2,PFK2,COX7,COX5A,CYT1,PMA2,ATP4,QCR2	0.00068	monovalent inorganic cation transport
GO:0006807	COX1,AI1,AI4,AI5_ALPHA,ATP6,COB,BI4,OLI1,SCEI,COX2,COX3,EFB1,CYS3,PSK1,PMT2,FUN19,CYC3,OAF1,GDH3,NUP60,SWD1,SEN34,KIN3,HTA2,FMT1,FUS3,PIM1,RPL19B,POL12,COR1,SEF1,UBP13,RPS8A,AAR2,ILS1,ALG3,RPL23A,RPL32,ATP1,UGA2,EDS1,RPS11B,ALG14,RDH54,UBC4,RPL19A,MIS1,POL30,PHO3,VID24,TKL2,CBP6,GRS1,MAK5,TBS1,SPP381,SLI15,IFA38,CDC28,YSY6,YPC1,RPL21A,DUR1,2,MCX1,SLX1,RRT2,HIS7,ARO4,SAF1,MAL33,YCL001W-B,LEU2,APA1…	0.00087	nitrogen compound metabolic process
GO:0016310	COX1,AI4,AI5_ALPHA,COB,COX2,COX3,PSK1,KIN3,FUS3,COR1,SLI15,CDC28,KIN82,MRK1,YPD1,GAL3,ARO1,EKI1,ARG82,SDH4,ADK1,VHS1,PRO1,GIN4,QCR7,RIP1,CYC7,ARG5,6,DAK2,CMK1,HXK1,ALK1,RCK1,ATG1,COX4,COX13,SIP2,HXK2,FMP48,QCR9,TDA10,GUT1,QCR10,THR1,YHR033W,INM1,COX6,TRA1,ENO2,SCH9,SSL2,VTC4,YJL045W,GSM1,YAK1,QCR8,SWE1,HOM6,YNK1,HSL1,SDH3,SDH1,KKQ8,NNK1,KNS1,SHH4,RCK2,STE11,YLR446W,NDI1,SEC59,YPK2,SHH3,TPP1,PFK2,…	0.0019	phosphorylation
GO:1902600	COX1,AI4,AI5_ALPHA,ATP6,COB,OLI1,COX2,COX3,COR1,ATP1,MAL31,RGT2,SNF3,YDL199C,UGA4,TIM11,HXT7,HXT6,QCR7,STL1,RIP1,VMA3,COX15,COX4,COX13,QCR9,QCR10,COX6,HXT5,DAL4,QCR8,HXT8,JEN1,GAL2,ATP14,PHO84,HXT2,PFK2,COX7,COX5A,CYT1,PMA2,ATP4,QCR2	0.0029	proton transmembrane transport
GO:0005975	NTH2,GAL7,YBR053C,MAL33,MAL31,MAL32,LEU2,NDE2,PHO13,SOR2,GAL3,EXG2,GLC3,UTR2,DSF1,GIP2,GPP2,ICL1,DAK2,GSY1,IGD1,HXK1,AMS1,HXK2,NQM1,CRH1,SOL4,IMA1,MAL13,MAL12,YHL012W,GUT1,INM1,CHS7,SOL3,ENO2,PCL7,GPP1,GUT2,IMA3,KAR2,GLG2,FBP26,IMA4,RGT1,MDH1,SHB17,GLG1,PDC1,GAL2,PDC5,IDP2,CRR1,GSY2,PIG1,EXG1,FKS1,YLR446W,YMR084W,YMR085W,PGM2,NDE1,YMR196W,PFK2,CAT8,SCW10,GAS1,IDP3,MLS1,ZWF1,MAN2,IMA2,STD1,RKI1,GA…	0.0042	carbohydrate metabolic process
GO:1901605	CYS3,GDH3,UGA2,MIS1,DUR1,2,HIS7,LEU2,THR4,CTR86,LYS21,GDH2,DTD1,HOM2,ARG82,LYS4,PRO1,ASP1,TRP4,ARO80,UTR4,ARG5,6,SER3,ILV1,AGX1,ARO8,PDC6,ADE3,SER2,THR1,YHR033W,PUT2,YHR112C,BAT1,SER33,HIS5,BNA3,ILV3,URA8,HOM6,PDC1,PDC5,PUT1,ASP3-1,ASP3-2,ASP3-3,ASP3-4,ILV5,CAR2,ADI1,YMR084W,ILV2,HFD1,GAD1,LEU4,CIT1,ABZ1,MET22,ARG8,SER1,CPA1,CAR1,SAM4,ARO7,MET16	0.0047	alpha-amino acid metabolic process
GO:0046394	CYS3,GDH3,ETR1,YBR053C,MIS1,IFA38,HIS7,ARO4,LEU2,THR4,CTR86,LYS21,ARO1,HOM2,LYS4,PRO1,TRP4,UTR4,DLD3,ARG5,6,SER3,ILV1,AGX1,HXK1,OLE1,ARO2,ARO8,HXK2,ADE3,SER2,THR1,YHR033W,PUT2,YHR112C,ENO2,BAT1,SER33,HIS5,BNA3,ELO1,ILV3,HOM6,RMA1,FAS1,PUT1,ILV5,CAR2,YLR446W,ADI1,ILV2,ALD3,ALD2,PFK2,LEU4,CIT1,ACC1,ABZ1,BIO5,MET22,ARG8,SER1,HEM4,CPA1,ERR1,EEB1,FAS2,SAM4,ARO7,SPE3,MET16	0.005	carboxylic acid biosynthetic process
GO:0044282	UGA2,GAL7,DUR1,2,APA1,DLD1,GDH2,DTD1,EHD3,GLO2,ASP1,URH1,ARO80,ILV1,DAK2,POX1,ADH4,UGA1,PDC6,DUR3,GUT1,PUT2,INM1,BAT1,GUT2,BNA3,PDC1,PDC5,PUT1,ASP3-1,ASP3-2,ASP3-3,ASP3-4,CAR2,GLO1,PGM2,PAH1,GAD1,IDP3,SPS19,GOR1,THI20,GLO4,FDH1,ERG10,EEB1,CAR1,PDH1,ICL2,YPR127W	0.0051	small molecule catabolic process
GO:0008652	CYS3,GDH3,MIS1,HIS7,ARO4,LEU2,THR4,CTR86,LYS21,ARO1,HOM2,LYS4,PRO1,TRP4,UTR4,ARG5,6,SER3,ILV1,AGX1,ARO2,ARO8,ADE3,SER2,THR1,YHR033W,PUT2,YHR112C,BAT1,SER33,HIS5,ILV3,HOM6,PUT1,ILV5,CAR2,ADI1,ILV2,ALD3,ALD2,LEU4,CIT1,ABZ1,MET22,ARG8,SER1,CPA1,SAM4,ARO7,MET16	0.0058	cellular amino acid biosynthetic process
GO:0032787	UGA2,ETR1,IFA38,LEU2,FRM2,NDE2,DLD1,GLO2,ASP1,DLD3,FAA2,ICL1,HXK1,OLE1,POX1,HXK2,UGA1,PDC6,ENO2,BNA3,ELO1,MAE1,FAS1,PDC1,PDC5,ACS2,ASP3-1,ASP3-2,ASP3-3,ASP3-4,IDP2,YLR446W,GLO1,CYB2,NDE1,PAH1,ALD3,ALD2,PFK2,IDP3,MLS1,SPS19,GOR1,ACC1,ABZ1,BIO5,GLO4,FAA1,FDH1,ERR1,ERG10,EEB1,FAS2,PDH1,ICL2,SPE3	0.0063	monocarboxylic acid metabolic process
GO:0044262	NTH2,MAL33,MAL31,MAL32,LEU2,PHO13,GAL3,EXG2,GLC3,UTR2,DSF1,GIP2,GPP2,ICL1,DAK2,GSY1,IGD1,HXK1,AMS1,HXK2,CRH1,IMA1,MAL13,MAL12,YHL012W,GUT1,INM1,CHS7,PCL7,GPP1,GUT2,IMA3,KAR2,GLG2,IMA4,GLG1,IDP2,GSY2,PIG1,EXG1,FKS1,YLR446W,YMR084W,YMR085W,PGM2,PFK2,GAS1,IDP3,MLS1,MAN2,IMA2,GAC1,YIG1,ATH1,ATG11,GPH1,GDB1	0.0073	cellular carbohydrate metabolic process
GO:0006081	TKL2,LEU2,AAD3,AAD4,GLO2,ICL1,AAD6,NQM1,SOL4,SOL3,AAD10,IDP2,GLO1,HFD1,ALD2,ADH6,IDP3,MLS1,ZWF1,GOR1,AAD14,BUD17,GLO4,RKI1,TKL1	0.0093	cellular aldehyde metabolic process
GO:0009065	UGA2,GDH2,ASP1,PUT2,PUT1,ASP3-1,ASP3-2,ASP3-3,ASP3-4,CAR2,GAD1,CAR1	0.0093	glutamine family amino acid catabolic process
GO:1901615	BDH1,ADH7,NDE2,DLD1,PHO13,ARG82,GLO2,DSF1,DLD3,ERG28,GPP2,DAK2,ERG26,ADH4,PDC6,ERG1,GUT1,INM1,GPP1,GUT2,MCR1,YEH2,PDC1,PDC5,IDP2,GLO1,ERG6,CYB2,HMG1,ERG13,ERG5,SRT1,NDE1,ADH6,IDP3,CYB5,NSG2,ERG24,ARE2,BUD17,MVD1,MAN2,GRE2,GLO4,RKI1,ERG10,IDI1,YIG1	0.0124	organic hydroxy compound metabolic process
GO:0046395	UGA2,DLD1,GDH2,DTD1,EHD3,ASP1,ARO80,ILV1,POX1,ADH4,UGA1,PDC6,PUT2,BAT1,BNA3,PDC1,PDC5,PUT1,ASP3-1,ASP3-2,ASP3-3,ASP3-4,CAR2,PAH1,GAD1,IDP3,SPS19,GOR1,FDH1,ERG10,EEB1,CAR1,PDH1,ICL2	0.0127	carboxylic acid catabolic process
GO:0031667	OAF1,ATG8,EDS1,PHO5,MAL33,SSB1,GAL3,ENA1,NRG1,GIS1,UME6,MIG3,TOG1,ZNF1,PDR1,SDS23,SUT1,SIP2,MAL13,CST6,VHR1,YIL154C,TAX4,SIP4,GSM1,YJL206C,RGT1,HAP4,DAL80,ASP3-1,ASP3-2,ASP3-3,ASP3-4,HAP1,SIP5,CAT8,SNO4,SSB2,AIF1,DCS2,PIP2,HSP33,ATG5,AFT2,USV1,HSP32	0.0195	response to nutrient levels
GO:0009991	OAF1,ATG8,EDS1,PHO5,MAL33,SSB1,GAL3,ENA1,NRG1,GIS1,UME6,MIG3,TOG1,ZNF1,PDR1,SDS23,SUT1,SIP2,STF2,MAL13,CST6,VHR1,YIL154C,TAX4,SIP4,GSM1,YJL206C,RGT1,HAP4,DAL80,ASP3-1,ASP3-2,ASP3-3,ASP3-4,HAP1,SIP5,CAT8,SNO4,SSB2,AIF1,DCS2,PIP2,HSP33,ATG5,AFT2,USV1,HSP32,ATH1	0.0202	response to extracellular stimulus
GO:0031669	OAF1,ATG8,EDS1,PHO5,MAL33,SSB1,GAL3,ENA1,NRG1,UME6,MIG3,TOG1,ZNF1,PDR1,SDS23,SUT1,SIP2,MAL13,CST6,VHR1,YIL154C,TAX4,SIP4,GSM1,YJL206C,RGT1,HAP4,DAL80,ASP3-1,ASP3-2,ASP3-3,ASP3-4,HAP1,SIP5,CAT8,SNO4,SSB2,DCS2,PIP2,HSP33,ATG5,AFT2,USV1,HSP32	0.0206	cellular response to nutrient levels
GO:0031668	OAF1,ATG8,EDS1,PHO5,MAL33,SSB1,GAL3,ENA1,NRG1,UME6,MIG3,TOG1,ZNF1,PDR1,SDS23,SUT1,SIP2,STF2,MAL13,CST6,VHR1,YIL154C,TAX4,SIP4,GSM1,YJL206C,RGT1,HAP4,DAL80,ASP3-1,ASP3-2,ASP3-3,ASP3-4,HAP1,SIP5,CAT8,SNO4,SSB2,DCS2,PIP2,HSP33,ATG5,AFT2,USV1,HSP32,ATH1	0.0215	cellular response to extracellular stimulus
GO:0009605	OAF1,ATG8,EDS1,PHO5,MAL33,SSB1,GAL3,ENA1,NRG1,GIS1,UME6,MIG3,TOG1,ZNF1,PDR1,SDS23,SUT1,SIP2,STF2,MAL13,CST6,VHR1,YIL154C,SCP160,TAX4,SIP4,GSM1,YJL206C,RGT1,HAP4,DAL80,ASP3-1,ASP3-2,ASP3-3,ASP3-4,HAP1,SIP5,CAT8,SNO4,SSB2,AIF1,DCS2,PIP2,HSP33,ATG5,AFT2,USV1,HSP32,ATH1	0.0254	response to external stimulus
GO:0009081	LEU2,DTD1,EHD3,HOM2,ARO80,ILV1,PDC6,THR1,BAT1,ILV3,HOM6,PDC1,PDC5,ILV5,ILV2,LEU4	0.0371	branched-chain amino acid metabolic process
GO:1901607	CYS3,GDH3,MIS1,HIS7,LEU2,THR4,CTR86,LYS21,HOM2,LYS4,PRO1,TRP4,UTR4,ARG5,6,SER3,ILV1,AGX1,ARO8,ADE3,SER2,THR1,YHR033W,PUT2,YHR112C,BAT1,SER33,HIS5,ILV3,HOM6,PUT1,ILV5,CAR2,ADI1,ILV2,LEU4,CIT1,MET22,ARG8,SER1,CPA1,SAM4,ARO7,MET16	0.0372	alpha-amino acid biosynthetic process
