## Supplementary Material A for "BioNetComp: a Python package for biological network development and comparison": node_report.txt

gene	network1	network2	both	color
RPL18A	1	1	1	blue
RPL9A	1	1	1	blue
RPS27B	1	1	1	blue
RPS28B	1	1	1	blue
ERR3	1	1	1	blue
RPL36B	1	1	1	blue
CAT2	1	1	1	blue
MCD1	1	1	1	blue
RPL5	1	1	1	blue
CIN5	1	1	1	blue
YBR085C-A	1	1	1	blue
SEC53	1	1	1	blue
ALG7	1	1	1	blue
YOR389W	1	1	1	blue
YBL039W-B	1	1	1	blue
RPS2	1	1	1	blue
POL1	1	1	1	blue
LYS2	1	1	1	blue
YDR248C	1	1	1	blue
LYS9	1	1	1	blue
RPL21B	1	1	1	blue
MET10	1	1	1	blue
BTN2	1	1	1	blue
FUI1	1	1	1	blue
YDL129W	1	1	1	blue
RSA4	1	1	1	blue
PRB1	1	1	1	blue
PAU5	1	1	1	blue
ASC1	1	1	1	blue
RPS25A	1	1	1	blue
MKC7	1	1	1	blue
MSB2	1	1	1	blue
RPS24B	1	1	1	blue
DPM1	1	1	1	blue
SSA3	1	1	1	blue
POL2	1	1	1	blue
RPS16A	1	1	1	blue
BSC1	1	1	1	blue
ODC2	1	1	1	blue
PAI3	1	1	1	blue
SPO71	1	1	1	blue
RPL11A	1	1	1	blue
DSK2	1	1	1	blue
PHS1	1	1	1	blue
MET5	1	1	1	blue
DBP7	1	1	1	blue
SRX1	1	1	1	blue
PDR10	1	1	1	blue
DHR2	1	1	1	blue
YDR341C	1	1	1	blue
RPS17B	1	1	1	blue
RPL13B	1	1	1	blue
LSO1	1	1	1	blue
POG1	1	1	1	blue
YML083C	1	1	1	blue
TSA2	1	1	1	blue
FOX2	1	1	1	blue
GAS3	1	1	1	blue
PBI1	1	1	1	blue
SVS1	1	1	1	blue
EMP24	1	1	1	blue
SPC24	1	1	1	blue
PYC2	1	1	1	blue
SMP1	1	1	1	blue
YPL278C	1	1	1	blue
SIP18	1	1	1	blue
MDM20	1	1	1	blue
RPL7B	1	1	1	blue
CCW12	1	1	1	blue
FMP45	1	1	1	blue
TUB4	1	1	1	blue
PMA1	1	1	1	blue
KAP114	1	1	1	blue
RAS1	1	1	1	blue
ACS1	1	1	1	blue
HSP26	1	1	1	blue
RPP0	1	1	1	blue
MET6	1	1	1	blue
REI1	1	1	1	blue
PDS5	1	1	1	blue
FKS3	1	1	1	blue
ELO3	1	1	1	blue
RPS22A	1	1	1	blue
ADE1	1	1	1	blue
YIL055C	1	1	1	blue
CWH41	1	1	1	blue
PXA1	1	1	1	blue
PMI40	1	1	1	blue
NRG2	1	1	1	blue
EMP70	1	1	1	blue
YLR460C	1	1	1	blue
XYL2	1	1	1	blue
RPS6B	1	1	1	blue
GDT1	1	1	1	blue
GFD2	1	1	1	blue
MYO2	1	1	1	blue
RPL30	1	1	1	blue
LYS12	1	1	1	blue
RPS26B	1	1	1	blue
RPL16B	1	1	1	blue
DUT1	1	1	1	blue
SPI1	1	1	1	blue
SVL3	1	1	1	blue
PXA2	1	1	1	blue
ERP1	1	1	1	blue
AHP1	1	1	1	blue
FDO1	1	1	1	blue
RPS31	1	1	1	blue
HSP12	1	1	1	blue
YOR062C	1	1	1	blue
YOR338W	1	1	1	blue
KNH1	1	1	1	blue
YPL277C	1	1	1	blue
SGA1	1	1	1	blue
BAP2	1	1	1	blue
YBR016W	1	1	1	blue
ADE17	1	1	1	blue
PSA1	1	1	1	blue
GRE1	1	1	1	blue
RPS18B	1	1	1	blue
RPS0B	1	1	1	blue
HOM3	1	1	1	blue
ELO2	1	1	1	blue
CSR2	1	1	1	blue
SDP1	1	1	1	blue
MET3	1	1	1	blue
RPL2B	1	1	1	blue
RAD16	1	1	1	blue
SIM1	1	1	1	blue
SWC5	1	1	1	blue
RPL8B	1	1	1	blue
RPP1B	1	1	1	blue
RTG1	1	1	1	blue
RPL1B	1	1	1	blue
VRG4	1	1	1	blue
CDC21	1	1	1	blue
RPS7A	1	1	1	blue
MOD5	1	1	1	blue
RPL24A	1	1	1	blue
BDH2	1	1	1	blue
YJU2	1	1	1	blue
ACO2	1	1	1	blue
YOR385W	1	1	1	blue
HIS4	1	1	1	blue
PRM7	1	1	1	blue
RPL37A	1	1	1	blue
YNL195C	1	1	1	blue
YDR034W-B	1	1	1	blue
RPS1B	1	1	1	blue
ERS1	1	1	1	blue
ZPS1	1	1	1	blue
SPS100	1	1	1	blue
ACH1	1	1	1	blue
RPS29A	1	1	1	blue
YDR222W	1	1	1	blue
RPL12A	1	1	1	blue
RPS0A	1	1	1	blue
DBP1	1	1	1	blue
UIP4	1	1	1	blue
RPL42A	1	1	1	blue
RPS24A	1	1	1	blue
ERR2	1	1	1	blue
YGR201C	1	1	1	blue
RNR1	1	1	1	blue
RPS13	1	1	1	blue
HMT1	1	1	1	blue
CIS1	1	1	1	blue
RPS4A	1	1	1	blue
PRR2	1	1	1	blue
RGM1	1	1	1	blue
RPL27A	1	1	1	blue
NGR1	1	1	1	blue
NPL3	1	1	1	blue
PTR2	1	1	1	blue
RNT1	1	1	1	blue
RPL14A	1	1	1	blue
ESC8	1	1	1	blue
RPL40A	1	1	1	blue
YBR284W	1	1	1	blue
RPL31B	1	1	1	blue
THI4	1	1	1	blue
PMT4	1	1	1	blue
HTB2	1	1	1	blue
RPL26B	1	1	1	blue
CGR1	1	1	1	blue
ADE6	1	1	1	blue
SHM2	1	1	1	blue
MUP1	1	1	1	blue
YCR102C	1	1	1	blue
THI21	1	1	1	blue
ALD4	1	1	1	blue
RPL7A	1	1	1	blue
DDR2	1	1	1	blue
PRY2	1	1	1	blue
RPP2A	1	1	1	blue
CLN2	1	1	1	blue
INO1	1	1	1	blue
SPG1	1	1	1	blue
MET17	1	1	1	blue
ADY2	1	1	1	blue
TOS6	1	1	1	blue
RPL11B	1	1	1	blue
LEU9	1	1	1	blue
CRC1	1	1	1	blue
RPL4B	1	1	1	blue
RPS17A	1	1	1	blue
YAP6	1	1	1	blue
RPS16B	1	1	1	blue
GSP2	1	1	1	blue
FAL1	1	1	1	blue
RCR1	1	1	1	blue
ERP2	1	1	1	blue
CSI2	1	1	1	blue
RPL4A	1	1	1	blue
NCW2	1	1	1	blue
MDH2	1	1	1	blue
RPS9B	1	1	1	blue
RPL42B	1	1	1	blue
ALD6	1	1	1	blue
MET14	1	1	1	blue
YKL107W	1	1	1	blue
FKH1	1	1	1	blue
GRX8	1	1	1	blue
HXT4	1	1	1	blue
BAP3	1	1	1	blue
SAM3	1	1	1	blue
RPS6A	1	1	1	blue
YJR096W	1	1	1	blue
NFI1	1	1	1	blue
POT1	1	1	1	blue
YHR213W	1	1	1	blue
GCY1	1	1	1	blue
GND2	1	1	1	blue
HSP31	1	1	1	blue
IRR1	1	1	1	blue
MPS3	1	1	1	blue
RNR3	1	1	1	blue
RPS19A	1	1	1	blue
ADE5,7	1	1	1	blue
RPS20	1	1	1	blue
LAC1	1	1	1	blue
DIT1	1	1	1	blue
XBP1	1	1	1	blue
HOR7	1	1	1	blue
RPS12	1	1	1	blue
RPL2A	1	1	1	blue
CTT1	1	1	1	blue
RPS29B	1	1	1	blue
YLR042C	1	0	0	red
CTF18	1	0	0	red
SGO1	1	0	0	red
BNA4	1	0	0	red
YNL234W	1	0	0	red
RIF1	1	0	0	red
TRF5	1	0	0	red
YHL018W	1	0	0	red
NAT4	1	0	0	red
GDH1	1	0	0	red
YAR068W	1	0	0	red
BNA6	1	0	0	red
GNP1	1	0	0	red
HPF1	1	0	0	red
NSR1	1	0	0	red
SUN4	1	0	0	red
SCW11	1	0	0	red
PEX25	1	0	0	red
RPE1	1	0	0	red
ERG4	1	0	0	red
CIT2	1	0	0	red
TIR2	1	0	0	red
RCL1	1	0	0	red
DSE4	1	0	0	red
YHC3	1	0	0	red
CSM2	1	0	0	red
DSE1	1	0	0	red
PHO4	1	0	0	red
ATS1	1	0	0	red
SNG1	1	0	0	red
CSS1	1	0	0	red
HNT3	0	1	0	yellow
SCEI	0	1	0	yellow
AIM19	0	1	0	yellow
MCD4	0	1	0	yellow
GIS3	0	1	0	yellow
TPH3	0	1	0	yellow
SPR6	0	1	0	yellow
HUL4	0	1	0	yellow
RPL43B	0	1	0	yellow
STD1	0	1	0	yellow
ACC1	0	1	0	yellow
FRE2	0	1	0	yellow
PIN3	0	1	0	yellow
ARG82	0	1	0	yellow
YGR066C	0	1	0	yellow
MFG1	0	1	0	yellow
PXR1	0	1	0	yellow
EXG2	0	1	0	yellow
PFK2	0	1	0	yellow
PHR1	0	1	0	yellow
GIN4	0	1	0	yellow
ERR1	0	1	0	yellow
ADE13	0	1	0	yellow
YDL211C	0	1	0	yellow
SPS18	0	1	0	yellow
SDC1	0	1	0	yellow
YPT53	0	1	0	yellow
YMR206W	0	1	0	yellow
YDL121C	0	1	0	yellow
UGA4	0	1	0	yellow
EUG1	0	1	0	yellow
AFT2	0	1	0	yellow
PUG1	0	1	0	yellow
TMT1	0	1	0	yellow
RIP1	0	1	0	yellow
TMC1	0	1	0	yellow
ARO7	0	1	0	yellow
MAM33	0	1	0	yellow
PAU23	0	1	0	yellow
BOP3	0	1	0	yellow
ARE2	0	1	0	yellow
COX2	0	1	0	yellow
COX6	0	1	0	yellow
ARL1	0	1	0	yellow
EIS1	0	1	0	yellow
FAS2	0	1	0	yellow
SHU2	0	1	0	yellow
YDL114W	0	1	0	yellow
YCL001W-B	0	1	0	yellow
JEM1	0	1	0	yellow
ROX1	0	1	0	yellow
YGR127W	0	1	0	yellow
MSK1	0	1	0	yellow
YBR137W	0	1	0	yellow
YNL134C	0	1	0	yellow
MUM3	0	1	0	yellow
GTT2	0	1	0	yellow
COX4	0	1	0	yellow
PEX5	0	1	0	yellow
YGL081W	0	1	0	yellow
MET22	0	1	0	yellow
CYS3	0	1	0	yellow
YMR175W-A	0	1	0	yellow
VAC17	0	1	0	yellow
ZWF1	0	1	0	yellow
OSH2	0	1	0	yellow
STF2	0	1	0	yellow
AI1	0	1	0	yellow
BOP2	0	1	0	yellow
YML131W	0	1	0	yellow
ECM13	0	1	0	yellow
GIP3	0	1	0	yellow
YHR112C	0	1	0	yellow
RIX1	0	1	0	yellow
ABM1	0	1	0	yellow
ATG9	0	1	0	yellow
TOG1	0	1	0	yellow
LEE1	0	1	0	yellow
YIL014C-A	0	1	0	yellow
YDL218W	0	1	0	yellow
SER33	0	1	0	yellow
RPL12B	0	1	0	yellow
EKI1	0	1	0	yellow
TRS23	0	1	0	yellow
KIN3	0	1	0	yellow
MON1	0	1	0	yellow
RPL10	0	1	0	yellow
RRT2	0	1	0	yellow
ADE12	0	1	0	yellow
ALK1	0	1	0	yellow
YJL045W	0	1	0	yellow
YHR097C	0	1	0	yellow
SDH3	0	1	0	yellow
FZO1	0	1	0	yellow
GAT2	0	1	0	yellow
SAP1	0	1	0	yellow
YOR1	0	1	0	yellow
VTC3	0	1	0	yellow
CST9	0	1	0	yellow
THI12	0	1	0	yellow
YTA12	0	1	0	yellow
TRM11	0	1	0	yellow
IRC15	0	1	0	yellow
BSC4	0	1	0	yellow
EFT2	0	1	0	yellow
RMD5	0	1	0	yellow
YBR053C	0	1	0	yellow
CDC28	0	1	0	yellow
TMA17	0	1	0	yellow
SRD1	0	1	0	yellow
GOR1	0	1	0	yellow
BNI5	0	1	0	yellow
STU2	0	1	0	yellow
ACM1	0	1	0	yellow
ARO8	0	1	0	yellow
COS111	0	1	0	yellow
ADI1	0	1	0	yellow
ADH4	0	1	0	yellow
FRM2	0	1	0	yellow
IRC10	0	1	0	yellow
FRE1	0	1	0	yellow
YJR115W	0	1	0	yellow
TKL1	0	1	0	yellow
ASP3-4	0	1	0	yellow
ATP6	0	1	0	yellow
SPS19	0	1	0	yellow
YNL058C	0	1	0	yellow
SEO1	0	1	0	yellow
RPS18A	0	1	0	yellow
RPL15B	0	1	0	yellow
RAD51	0	1	0	yellow
URA5	0	1	0	yellow
CMP2	0	1	0	yellow
GAL3	0	1	0	yellow
COP1	0	1	0	yellow
PAU7	0	1	0	yellow
CTR3	0	1	0	yellow
SPO24	0	1	0	yellow
GSY1	0	1	0	yellow
HOF1	0	1	0	yellow
GIS4	0	1	0	yellow
MET16	0	1	0	yellow
OM14	0	1	0	yellow
APE1	0	1	0	yellow
YMR090W	0	1	0	yellow
PAU21	0	1	0	yellow
AXL2	0	1	0	yellow
HBT1	0	1	0	yellow
IPP1	0	1	0	yellow
MIG3	0	1	0	yellow
YCP4	0	1	0	yellow
RPL29	0	1	0	yellow
GAD1	0	1	0	yellow
RPS30A	0	1	0	yellow
ERG13	0	1	0	yellow
UBX5	0	1	0	yellow
SHB17	0	1	0	yellow
HRI1	0	1	0	yellow
PLB1	0	1	0	yellow
STM1	0	1	0	yellow
ECM4	0	1	0	yellow
PIR3	0	1	0	yellow
MNL1	0	1	0	yellow
PDR12	0	1	0	yellow
ADK1	0	1	0	yellow
PAU8	0	1	0	yellow
RRT13	0	1	0	yellow
MIX17	0	1	0	yellow
YPL216W	0	1	0	yellow
CWP2	0	1	0	yellow
DUR3	0	1	0	yellow
ERJ5	0	1	0	yellow
FRE4	0	1	0	yellow
YPR015C	0	1	0	yellow
VAS1	0	1	0	yellow
YMR196W	0	1	0	yellow
VTC2	0	1	0	yellow
CAN1	0	1	0	yellow
UTP7	0	1	0	yellow
NRM1	0	1	0	yellow
ADH7	0	1	0	yellow
MOB2	0	1	0	yellow
OMS1	0	1	0	yellow
FET5	0	1	0	yellow
PHO5	0	1	0	yellow
TOS1	0	1	0	yellow
ATG29	0	1	0	yellow
YIL089W	0	1	0	yellow
YOR387C	0	1	0	yellow
PHO84	0	1	0	yellow
YNR014W	0	1	0	yellow
SLP1	0	1	0	yellow
YMC2	0	1	0	yellow
YIP1	0	1	0	yellow
SHE1	0	1	0	yellow
IRC24	0	1	0	yellow
RPL23A	0	1	0	yellow
UGA2	0	1	0	yellow
PAU4	0	1	0	yellow
DAL2	0	1	0	yellow
CBF2	0	1	0	yellow
UBC5	0	1	0	yellow
YDR090C	0	1	0	yellow
CYT1	0	1	0	yellow
ART10	0	1	0	yellow
PUT2	0	1	0	yellow
URH1	0	1	0	yellow
RPL19B	0	1	0	yellow
RPL27B	0	1	0	yellow
PTH1	0	1	0	yellow
YNL010W	0	1	0	yellow
PAU17	0	1	0	yellow
RPP1A	0	1	0	yellow
SUE1	0	1	0	yellow
ARF1	0	1	0	yellow
SEI1	0	1	0	yellow
GDH3	0	1	0	yellow
NTH2	0	1	0	yellow
RPL39	0	1	0	yellow
THI80	0	1	0	yellow
SSL2	0	1	0	yellow
ERG5	0	1	0	yellow
CEF1	0	1	0	yellow
UTR4	0	1	0	yellow
COX3	0	1	0	yellow
SOD2	0	1	0	yellow
BAG7	0	1	0	yellow
MPC1	0	1	0	yellow
MRK1	0	1	0	yellow
RPA12	0	1	0	yellow
YGR161W-C	0	1	0	yellow
YLR179C	0	1	0	yellow
SNF3	0	1	0	yellow
NRG1	0	1	0	yellow
NQM1	0	1	0	yellow
SWE1	0	1	0	yellow
NOP6	0	1	0	yellow
YME2	0	1	0	yellow
YDL012C	0	1	0	yellow
DUR1,2	0	1	0	yellow
MCH5	0	1	0	yellow
RTS3	0	1	0	yellow
SSU1	0	1	0	yellow
CLB2	0	1	0	yellow
YHI9	0	1	0	yellow
PHO11	0	1	0	yellow
NNR1	0	1	0	yellow
SLZ1	0	1	0	yellow
PMT2	0	1	0	yellow
QCR2	0	1	0	yellow
JLP2	0	1	0	yellow
YML003W	0	1	0	yellow
BUD9	0	1	0	yellow
GYP7	0	1	0	yellow
CHL4	0	1	0	yellow
YDL085C-A	0	1	0	yellow
RPL8A	0	1	0	yellow
SUB2	0	1	0	yellow
RPL33A	0	1	0	yellow
POB3	0	1	0	yellow
RTC3	0	1	0	yellow
GTT1	0	1	0	yellow
RTC6	0	1	0	yellow
PDR1	0	1	0	yellow
LYS4	0	1	0	yellow
MID1	0	1	0	yellow
MMR1	0	1	0	yellow
RPL38	0	1	0	yellow
LYS21	0	1	0	yellow
SMA1	0	1	0	yellow
MAL13	0	1	0	yellow
MPC3	0	1	0	yellow
ALP1	0	1	0	yellow
SDH1	0	1	0	yellow
OTU1	0	1	0	yellow
GAB1	0	1	0	yellow
TMA20	0	1	0	yellow
ADY3	0	1	0	yellow
YJR039W	0	1	0	yellow
MAL33	0	1	0	yellow
MLS1	0	1	0	yellow
ATG20	0	1	0	yellow
PMA2	0	1	0	yellow
HOP1	0	1	0	yellow
POC4	0	1	0	yellow
CYC7	0	1	0	yellow
PGM2	0	1	0	yellow
GDB1	0	1	0	yellow
YLR001C	0	1	0	yellow
SPE3	0	1	0	yellow
MTC7	0	1	0	yellow
ICL1	0	1	0	yellow
ZTA1	0	1	0	yellow
UBC4	0	1	0	yellow
SEC61	0	1	0	yellow
TSC11	0	1	0	yellow
SHO1	0	1	0	yellow
SIP2	0	1	0	yellow
ACS2	0	1	0	yellow
SUR2	0	1	0	yellow
KKQ8	0	1	0	yellow
BIM1	0	1	0	yellow
YAL065C	0	1	0	yellow
DLD3	0	1	0	yellow
TRM2	0	1	0	yellow
PST2	0	1	0	yellow
YHR202W	0	1	0	yellow
HMX1	0	1	0	yellow
SEC12	0	1	0	yellow
COX15	0	1	0	yellow
GGA1	0	1	0	yellow
MCP1	0	1	0	yellow
PPM2	0	1	0	yellow
SDH8	0	1	0	yellow
YPL113C	0	1	0	yellow
YHR138C	0	1	0	yellow
ESC1	0	1	0	yellow
AIF1	0	1	0	yellow
PDC6	0	1	0	yellow
RPS9A	0	1	0	yellow
RPP2B	0	1	0	yellow
YBR242W	0	1	0	yellow
SIS2	0	1	0	yellow
NUP60	0	1	0	yellow
ECM38	0	1	0	yellow
PMT3	0	1	0	yellow
ARO1	0	1	0	yellow
HYR1	0	1	0	yellow
SHH4	0	1	0	yellow
IMA1	0	1	0	yellow
GLG1	0	1	0	yellow
GPP2	0	1	0	yellow
PHD1	0	1	0	yellow
YJU3	0	1	0	yellow
PCL7	0	1	0	yellow
YML018C	0	1	0	yellow
ERG26	0	1	0	yellow
FHN1	0	1	0	yellow
PDC1	0	1	0	yellow
PET123	0	1	0	yellow
MIS1	0	1	0	yellow
TEF4	0	1	0	yellow
ABZ1	0	1	0	yellow
PIP2	0	1	0	yellow
YNK1	0	1	0	yellow
SEC14	0	1	0	yellow
SOL4	0	1	0	yellow
SPH1	0	1	0	yellow
MEK1	0	1	0	yellow
SPP381	0	1	0	yellow
RPL22A	0	1	0	yellow
CYB5	0	1	0	yellow
RKM1	0	1	0	yellow
SCW10	0	1	0	yellow
YDR261W-B	0	1	0	yellow
HSP33	0	1	0	yellow
HEM25	0	1	0	yellow
PMP2	0	1	0	yellow
PEX18	0	1	0	yellow
QCR9	0	1	0	yellow
VHS1	0	1	0	yellow
YPR010C-A	0	1	0	yellow
SPO20	0	1	0	yellow
SER2	0	1	0	yellow
IZH1	0	1	0	yellow
MIC27	0	1	0	yellow
SFC1	0	1	0	yellow
YLR162W	0	1	0	yellow
TRA1	0	1	0	yellow
YAK1	0	1	0	yellow
RPS7B	0	1	0	yellow
MRC1	0	1	0	yellow
YPL119C-A	0	1	0	yellow
WRS1	0	1	0	yellow
CSM3	0	1	0	yellow
AIM33	0	1	0	yellow
RDL2	0	1	0	yellow
YGR122W	0	1	0	yellow
ASP3-3	0	1	0	yellow
REV3	0	1	0	yellow
PAU2	0	1	0	yellow
INH1	0	1	0	yellow
SDS23	0	1	0	yellow
SET4	0	1	0	yellow
FRS2	0	1	0	yellow
YLR125W	0	1	0	yellow
VPS72	0	1	0	yellow
CTR1	0	1	0	yellow
VHR2	0	1	0	yellow
CYT2	0	1	0	yellow
MIH1	0	1	0	yellow
LEU4	0	1	0	yellow
YDR018C	0	1	0	yellow
MAE1	0	1	0	yellow
DAL3	0	1	0	yellow
GLO1	0	1	0	yellow
PSP1	0	1	0	yellow
RRG1	0	1	0	yellow
SPL2	0	1	0	yellow
GUT1	0	1	0	yellow
BIO5	0	1	0	yellow
PIC2	0	1	0	yellow
FMP46	0	1	0	yellow
RIM4	0	1	0	yellow
PHM7	0	1	0	yellow
SUR1	0	1	0	yellow
PAU3	0	1	0	yellow
SEF1	0	1	0	yellow
NCE103	0	1	0	yellow
SFG1	0	1	0	yellow
RSF1	0	1	0	yellow
ATG34	0	1	0	yellow
RGT2	0	1	0	yellow
ERO1	0	1	0	yellow
KCH1	0	1	0	yellow
ARO80	0	1	0	yellow
ALR1	0	1	0	yellow
ATG32	0	1	0	yellow
SPC2	0	1	0	yellow
CTF19	0	1	0	yellow
FIT3	0	1	0	yellow
APT1	0	1	0	yellow
AAR2	0	1	0	yellow
CTP1	0	1	0	yellow
RPL37B	0	1	0	yellow
YIL024C	0	1	0	yellow
RNH201	0	1	0	yellow
YIR014W	0	1	0	yellow
FUN19	0	1	0	yellow
GIT1	0	1	0	yellow
PET10	0	1	0	yellow
GIP1	0	1	0	yellow
FMP10	0	1	0	yellow
ATP10	0	1	0	yellow
COX5A	0	1	0	yellow
FAA2	0	1	0	yellow
YSY6	0	1	0	yellow
CIK1	0	1	0	yellow
GUP2	0	1	0	yellow
DYS1	0	1	0	yellow
TAF14	0	1	0	yellow
RPL20A	0	1	0	yellow
RFC4	0	1	0	yellow
COX23	0	1	0	yellow
PMT1	0	1	0	yellow
MRP8	0	1	0	yellow
GLG2	0	1	0	yellow
RRT12	0	1	0	yellow
POL30	0	1	0	yellow
IMD4	0	1	0	yellow
DIP5	0	1	0	yellow
EMC1	0	1	0	yellow
NTF2	0	1	0	yellow
EHD3	0	1	0	yellow
AQY3	0	1	0	yellow
TMN2	0	1	0	yellow
INO2	0	1	0	yellow
PTP2	0	1	0	yellow
RPL6B	0	1	0	yellow
HIS5	0	1	0	yellow
MAL12	0	1	0	yellow
MTH1	0	1	0	yellow
LSP1	0	1	0	yellow
PET20	0	1	0	yellow
ARG5,6	0	1	0	yellow
YCR023C	0	1	0	yellow
RPL20B	0	1	0	yellow
ASP3-1	0	1	0	yellow
RRT15	0	1	0	yellow
ATG3	0	1	0	yellow
HAL9	0	1	0	yellow
ATP14	0	1	0	yellow
SAC6	0	1	0	yellow
YCT1	0	1	0	yellow
PAU13	0	1	0	yellow
SPC97	0	1	0	yellow
YBL081W	0	1	0	yellow
GRE2	0	1	0	yellow
ECM33	0	1	0	yellow
INA17	0	1	0	yellow
CMC2	0	1	0	yellow
TSR3	0	1	0	yellow
UTP8	0	1	0	yellow
VPS21	0	1	0	yellow
PCL1	0	1	0	yellow
PHO90	0	1	0	yellow
YGL235W	0	1	0	yellow
SEG1	0	1	0	yellow
AAC1	0	1	0	yellow
SLI15	0	1	0	yellow
MOH1	0	1	0	yellow
EGD1	0	1	0	yellow
SDH5	0	1	0	yellow
SSS1	0	1	0	yellow
VHC1	0	1	0	yellow
HXT2	0	1	0	yellow
YPC1	0	1	0	yellow
YOR268C	0	1	0	yellow
YKR018C	0	1	0	yellow
COX1	0	1	0	yellow
SSD1	0	1	0	yellow
SDH4	0	1	0	yellow
SIZ1	0	1	0	yellow
EEB1	0	1	0	yellow
RCF3	0	1	0	yellow
TOS4	0	1	0	yellow
SEC66	0	1	0	yellow
SCP160	0	1	0	yellow
RAD14	0	1	0	yellow
ILV1	0	1	0	yellow
ASK10	0	1	0	yellow
SPG4	0	1	0	yellow
YIP3	0	1	0	yellow
THP3	0	1	0	yellow
RPL32	0	1	0	yellow
YKL065W-A	0	1	0	yellow
TRM10	0	1	0	yellow
SNL1	0	1	0	yellow
NDL1	0	1	0	yellow
MCX1	0	1	0	yellow
SEC59	0	1	0	yellow
AAD3	0	1	0	yellow
ERG24	0	1	0	yellow
YPL247C	0	1	0	yellow
ASG7	0	1	0	yellow
BI4	0	1	0	yellow
PAU22	0	1	0	yellow
ARA2	0	1	0	yellow
YDR306C	0	1	0	yellow
REX3	0	1	0	yellow
YKL222C	0	1	0	yellow
YLR154C-G	0	1	0	yellow
RAD50	0	1	0	yellow
LCL1	0	1	0	yellow
ALG12	0	1	0	yellow
GAL7	0	1	0	yellow
MPP10	0	1	0	yellow
GCN3	0	1	0	yellow
RPS22B	0	1	0	yellow
ELG1	0	1	0	yellow
ARH1	0	1	0	yellow
YGP1	0	1	0	yellow
RTA1	0	1	0	yellow
YLL056C	0	1	0	yellow
SCO1	0	1	0	yellow
COX13	0	1	0	yellow
HMG1	0	1	0	yellow
HFM1	0	1	0	yellow
MDH1	0	1	0	yellow
PAU16	0	1	0	yellow
GAL2	0	1	0	yellow
YCR007C	0	1	0	yellow
YPT35	0	1	0	yellow
AAD10	0	1	0	yellow
PUT1	0	1	0	yellow
SCH9	0	1	0	yellow
ADE3	0	1	0	yellow
RGT1	0	1	0	yellow
ARI1	0	1	0	yellow
PEP5	0	1	0	yellow
MVD1	0	1	0	yellow
YMR084W	0	1	0	yellow
SWD1	0	1	0	yellow
RPS30B	0	1	0	yellow
YFL051C	0	1	0	yellow
FUS1	0	1	0	yellow
VTC4	0	1	0	yellow
COA2	0	1	0	yellow
BYE1	0	1	0	yellow
YJR149W	0	1	0	yellow
EXG1	0	1	0	yellow
IMD3	0	1	0	yellow
GLC3	0	1	0	yellow
HXT8	0	1	0	yellow
PBI2	0	1	0	yellow
FMP16	0	1	0	yellow
BLM10	0	1	0	yellow
RPS23A	0	1	0	yellow
PHO12	0	1	0	yellow
IWR1	0	1	0	yellow
RPL6A	0	1	0	yellow
RPM2	0	1	0	yellow
UGX2	0	1	0	yellow
YMR087W	0	1	0	yellow
DSF1	0	1	0	yellow
YGL242C	0	1	0	yellow
DIC1	0	1	0	yellow
VMA3	0	1	0	yellow
ARD1	0	1	0	yellow
AFG3	0	1	0	yellow
RPL22B	0	1	0	yellow
GRX2	0	1	0	yellow
YEL073C	0	1	0	yellow
RIO1	0	1	0	yellow
COX7	0	1	0	yellow
PDR11	0	1	0	yellow
AI4	0	1	0	yellow
YNR021W	0	1	0	yellow
MAN2	0	1	0	yellow
PFD1	0	1	0	yellow
GLO4	0	1	0	yellow
WSC2	0	1	0	yellow
MDG1	0	1	0	yellow
IMA3	0	1	0	yellow
SLX1	0	1	0	yellow
LTE1	0	1	0	yellow
SSH4	0	1	0	yellow
NOP14	0	1	0	yellow
BCS1	0	1	0	yellow
MSD1	0	1	0	yellow
ATG2	0	1	0	yellow
HUR1	0	1	0	yellow
TIM11	0	1	0	yellow
SPO75	0	1	0	yellow
PMT6	0	1	0	yellow
KAP104	0	1	0	yellow
TIF11	0	1	0	yellow
RPL34A	0	1	0	yellow
YOR365C	0	1	0	yellow
PXL1	0	1	0	yellow
YCR043C	0	1	0	yellow
YPD1	0	1	0	yellow
ETR1	0	1	0	yellow
AIM18	0	1	0	yellow
YNL144C	0	1	0	yellow
HLR1	0	1	0	yellow
RPS5	0	1	0	yellow
PHO13	0	1	0	yellow
HHF2	0	1	0	yellow
RTC1	0	1	0	yellow
SIT1	0	1	0	yellow
LEU2	0	1	0	yellow
RFC3	0	1	0	yellow
NNK1	0	1	0	yellow
GIC1	0	1	0	yellow
KTI12	0	1	0	yellow
AIM20	0	1	0	yellow
ERG28	0	1	0	yellow
CPT1	0	1	0	yellow
ALD3	0	1	0	yellow
ATG15	0	1	0	yellow
ORC3	0	1	0	yellow
YNL115C	0	1	0	yellow
RPS23B	0	1	0	yellow
SNA4	0	1	0	yellow
RPS14B	0	1	0	yellow
YLR173W	0	1	0	yellow
CAR2	0	1	0	yellow
MATALPHA2	0	1	0	yellow
YLR156W	0	1	0	yellow
LIA1	0	1	0	yellow
PDR18	0	1	0	yellow
ROY1	0	1	0	yellow
CIS3	0	1	0	yellow
VHR1	0	1	0	yellow
CIR2	0	1	0	yellow
PAC11	0	1	0	yellow
MAG1	0	1	0	yellow
CAF120	0	1	0	yellow
NDE2	0	1	0	yellow
TMA10	0	1	0	yellow
CRF1	0	1	0	yellow
YOX1	0	1	0	yellow
XPT1	0	1	0	yellow
CLD1	0	1	0	yellow
RGC1	0	1	0	yellow
MEP2	0	1	0	yellow
SUL2	0	1	0	yellow
HSL1	0	1	0	yellow
APA1	0	1	0	yellow
ULA1	0	1	0	yellow
RPL43A	0	1	0	yellow
YHB1	0	1	0	yellow
HMS1	0	1	0	yellow
YHC1	0	1	0	yellow
ENA5	0	1	0	yellow
UBX6	0	1	0	yellow
PET100	0	1	0	yellow
ECM21	0	1	0	yellow
TPC1	0	1	0	yellow
FAS1	0	1	0	yellow
BAT1	0	1	0	yellow
FAT3	0	1	0	yellow
IMA2	0	1	0	yellow
TUB2	0	1	0	yellow
CUZ1	0	1	0	yellow
PHM6	0	1	0	yellow
HEM4	0	1	0	yellow
TRX2	0	1	0	yellow
YIL154C	0	1	0	yellow
ASK1	0	1	0	yellow
HEF3	0	1	0	yellow
YKL091C	0	1	0	yellow
NDE1	0	1	0	yellow
ISF1	0	1	0	yellow
HPA2	0	1	0	yellow
RMA1	0	1	0	yellow
MRX8	0	1	0	yellow
AIM17	0	1	0	yellow
DBP10	0	1	0	yellow
YPS6	0	1	0	yellow
YLR257W	0	1	0	yellow
MPM1	0	1	0	yellow
YDR391C	0	1	0	yellow
HOM6	0	1	0	yellow
YJL193W	0	1	0	yellow
FBP26	0	1	0	yellow
IRC20	0	1	0	yellow
SLD3	0	1	0	yellow
ATP1	0	1	0	yellow
BLI1	0	1	0	yellow
ATG40	0	1	0	yellow
YOR186W	0	1	0	yellow
MAL31	0	1	0	yellow
HXK1	0	1	0	yellow
APJ1	0	1	0	yellow
SAM4	0	1	0	yellow
ATG5	0	1	0	yellow
YOR019W	0	1	0	yellow
GUT2	0	1	0	yellow
CTF4	0	1	0	yellow
PTP3	0	1	0	yellow
RSB1	0	1	0	yellow
SDH2	0	1	0	yellow
YGR130C	0	1	0	yellow
MSL5	0	1	0	yellow
ENA1	0	1	0	yellow
COX26	0	1	0	yellow
ROK1	0	1	0	yellow
DTD1	0	1	0	yellow
CTR86	0	1	0	yellow
PRC1	0	1	0	yellow
RPO41	0	1	0	yellow
GNA1	0	1	0	yellow
AMF1	0	1	0	yellow
GUD1	0	1	0	yellow
STE11	0	1	0	yellow
TIP1	0	1	0	yellow
RSA1	0	1	0	yellow
PRX1	0	1	0	yellow
DDI1	0	1	0	yellow
YLR154C-H	0	1	0	yellow
COR1	0	1	0	yellow
GPP1	0	1	0	yellow
NUD1	0	1	0	yellow
ERV25	0	1	0	yellow
RPL35A	0	1	0	yellow
CTL1	0	1	0	yellow
QRI1	0	1	0	yellow
PMR1	0	1	0	yellow
PAH1	0	1	0	yellow
DCD1	0	1	0	yellow
PRP3	0	1	0	yellow
SAP4	0	1	0	yellow
ENV10	0	1	0	yellow
QCR10	0	1	0	yellow
YGR125W	0	1	0	yellow
RPL13A	0	1	0	yellow
GLE1	0	1	0	yellow
YLR297W	0	1	0	yellow
NPC2	0	1	0	yellow
RIF2	0	1	0	yellow
MAK5	0	1	0	yellow
DDR48	0	1	0	yellow
GRS1	0	1	0	yellow
CST6	0	1	0	yellow
YEF3	0	1	0	yellow
IDP3	0	1	0	yellow
CHO1	0	1	0	yellow
BRE2	0	1	0	yellow
NKP1	0	1	0	yellow
PRM3	0	1	0	yellow
STL1	0	1	0	yellow
ATG36	0	1	0	yellow
HSP32	0	1	0	yellow
SOK2	0	1	0	yellow
QDR1	0	1	0	yellow
GIS1	0	1	0	yellow
GPH1	0	1	0	yellow
CDC14	0	1	0	yellow
YJL107C	0	1	0	yellow
SEC11	0	1	0	yellow
TAT1	0	1	0	yellow
PAU14	0	1	0	yellow
HXT7	0	1	0	yellow
JEN1	0	1	0	yellow
AAD6	0	1	0	yellow
VAB2	0	1	0	yellow
FUS3	0	1	0	yellow
QCR7	0	1	0	yellow
YGR067C	0	1	0	yellow
MEP1	0	1	0	yellow
RPH1	0	1	0	yellow
BUD27	0	1	0	yellow
YOR376W-A	0	1	0	yellow
PIR5	0	1	0	yellow
NAR1	0	1	0	yellow
DED81	0	1	0	yellow
PDH1	0	1	0	yellow
PEX15	0	1	0	yellow
ASP3-2	0	1	0	yellow
SIP4	0	1	0	yellow
THR4	0	1	0	yellow
MCR1	0	1	0	yellow
ATP4	0	1	0	yellow
FMP48	0	1	0	yellow
ECM29	0	1	0	yellow
PDC5	0	1	0	yellow
YIR016W	0	1	0	yellow
NUP120	0	1	0	yellow
SAF1	0	1	0	yellow
YPL109C	0	1	0	yellow
HXK2	0	1	0	yellow
YEH2	0	1	0	yellow
RPL33B	0	1	0	yellow
HEM2	0	1	0	yellow
TKL2	0	1	0	yellow
SER1	0	1	0	yellow
PRM4	0	1	0	yellow
HAP4	0	1	0	yellow
OM45	0	1	0	yellow
YHR127W	0	1	0	yellow
ROM1	0	1	0	yellow
NOP15	0	1	0	yellow
PET9	0	1	0	yellow
KAR2	0	1	0	yellow
CDC9	0	1	0	yellow
ATG11	0	1	0	yellow
VTC1	0	1	0	yellow
MEF1	0	1	0	yellow
OLE1	0	1	0	yellow
PET111	0	1	0	yellow
GAC1	0	1	0	yellow
RTT109	0	1	0	yellow
SHH3	0	1	0	yellow
RPS28A	0	1	0	yellow
RAD4	0	1	0	yellow
NUP82	0	1	0	yellow
MSC1	0	1	0	yellow
PAU19	0	1	0	yellow
RPL36A	0	1	0	yellow
YMR262W	0	1	0	yellow
INM1	0	1	0	yellow
YKR005C	0	1	0	yellow
IDP2	0	1	0	yellow
HSP30	0	1	0	yellow
ICL2	0	1	0	yellow
GAT3	0	1	0	yellow
CLB6	0	1	0	yellow
JHD2	0	1	0	yellow
RCK2	0	1	0	yellow
TCA17	0	1	0	yellow
ALG3	0	1	0	yellow
CIN1	0	1	0	yellow
YMR114C	0	1	0	yellow
TAR1	0	1	0	yellow
DCS2	0	1	0	yellow
TBS1	0	1	0	yellow
SEC63	0	1	0	yellow
ARR3	0	1	0	yellow
RLI1	0	1	0	yellow
GSY2	0	1	0	yellow
ATG14	0	1	0	yellow
IES5	0	1	0	yellow
URA8	0	1	0	yellow
FAA1	0	1	0	yellow
PHO89	0	1	0	yellow
SEN34	0	1	0	yellow
YPR172W	0	1	0	yellow
AAD16	0	1	0	yellow
RPL25	0	1	0	yellow
MNN1	0	1	0	yellow
SOD1	0	1	0	yellow
YOR032W-A	0	1	0	yellow
RAD54	0	1	0	yellow
EGO4	0	1	0	yellow
USV1	0	1	0	yellow
DDI2	0	1	0	yellow
RPS19B	0	1	0	yellow
DAK2	0	1	0	yellow
LAM5	0	1	0	yellow
DNL4	0	1	0	yellow
ATM1	0	1	0	yellow
RPL1A	0	1	0	yellow
ATG1	0	1	0	yellow
DFG16	0	1	0	yellow
PKH2	0	1	0	yellow
CYM1	0	1	0	yellow
YPR174C	0	1	0	yellow
YOR034C-A	0	1	0	yellow
SRT1	0	1	0	yellow
YNR029C	0	1	0	yellow
PAU10	0	1	0	yellow
OXR1	0	1	0	yellow
TPO2	0	1	0	yellow
YAR1	0	1	0	yellow
RPS4B	0	1	0	yellow
RPP1	0	1	0	yellow
YPL107W	0	1	0	yellow
IDI1	0	1	0	yellow
FRE5	0	1	0	yellow
HEM3	0	1	0	yellow
ALG8	0	1	0	yellow
YNL208W	0	1	0	yellow
RPL41B	0	1	0	yellow
ILV2	0	1	0	yellow
POL32	0	1	0	yellow
BUD4	0	1	0	yellow
YMR244W	0	1	0	yellow
BNA3	0	1	0	yellow
ALD2	0	1	0	yellow
YGR126W	0	1	0	yellow
SSB2	0	1	0	yellow
YJL213W	0	1	0	yellow
SLY41	0	1	0	yellow
YIL060W	0	1	0	yellow
YCR101C	0	1	0	yellow
YIL077C	0	1	0	yellow
IMA4	0	1	0	yellow
YDR124W	0	1	0	yellow
EFB1	0	1	0	yellow
MSS51	0	1	0	yellow
PMU1	0	1	0	yellow
ZNF1	0	1	0	yellow
BFR1	0	1	0	yellow
KIN82	0	1	0	yellow
TOD6	0	1	0	yellow
HTA2	0	1	0	yellow
DLD1	0	1	0	yellow
MRPL51	0	1	0	yellow
PDS1	0	1	0	yellow
TFS1	0	1	0	yellow
RSM7	0	1	0	yellow
YLR108C	0	1	0	yellow
TPO4	0	1	0	yellow
GLO2	0	1	0	yellow
CAR1	0	1	0	yellow
GWT1	0	1	0	yellow
UTR2	0	1	0	yellow
PRO1	0	1	0	yellow
REG2	0	1	0	yellow
SPO77	0	1	0	yellow
ARO4	0	1	0	yellow
COQ4	0	1	0	yellow
THI13	0	1	0	yellow
NSG2	0	1	0	yellow
PET130	0	1	0	yellow
YCL068C	0	1	0	yellow
SIL1	0	1	0	yellow
CPA1	0	1	0	yellow
BNS1	0	1	0	yellow
YHR033W	0	1	0	yellow
ELO1	0	1	0	yellow
ECM18	0	1	0	yellow
FIT1	0	1	0	yellow
RPL18B	0	1	0	yellow
HFD1	0	1	0	yellow
ATG41	0	1	0	yellow
GRX3	0	1	0	yellow
AFR1	0	1	0	yellow
TPP1	0	1	0	yellow
DIA3	0	1	0	yellow
UME6	0	1	0	yellow
YLR446W	0	1	0	yellow
YJL206C	0	1	0	yellow
RFX1	0	1	0	yellow
LSC2	0	1	0	yellow
NCE102	0	1	0	yellow
OAC1	0	1	0	yellow
THI11	0	1	0	yellow
YGL117W	0	1	0	yellow
POX1	0	1	0	yellow
SNU13	0	1	0	yellow
YPR127W	0	1	0	yellow
AGP1	0	1	0	yellow
BRN1	0	1	0	yellow
HXT5	0	1	0	yellow
PRP28	0	1	0	yellow
TAX4	0	1	0	yellow
DBP2	0	1	0	yellow
NDI1	0	1	0	yellow
RPL14B	0	1	0	yellow
CIT1	0	1	0	yellow
YNL247W	0	1	0	yellow
RFU1	0	1	0	yellow
RPS27A	0	1	0	yellow
RPS15	0	1	0	yellow
ICS2	0	1	0	yellow
OYE2	0	1	0	yellow
RPL15A	0	1	0	yellow
ASP1	0	1	0	yellow
RPA190	0	1	0	yellow
STT3	0	1	0	yellow
TOS8	0	1	0	yellow
IPT1	0	1	0	yellow
MTQ1	0	1	0	yellow
CDC60	0	1	0	yellow
CRR1	0	1	0	yellow
CSN9	0	1	0	yellow
ATG16	0	1	0	yellow
HCM1	0	1	0	yellow
DAL4	0	1	0	yellow
TMA19	0	1	0	yellow
RPL35B	0	1	0	yellow
YKL133C	0	1	0	yellow
OLI1	0	1	0	yellow
PUS2	0	1	0	yellow
TDA10	0	1	0	yellow
RSN1	0	1	0	yellow
GAP1	0	1	0	yellow
YCL049C	0	1	0	yellow
SRO77	0	1	0	yellow
TDA1	0	1	0	yellow
PNS1	0	1	0	yellow
FYV10	0	1	0	yellow
IRC22	0	1	0	yellow
CYB2	0	1	0	yellow
PHO3	0	1	0	yellow
YGR035C	0	1	0	yellow
COB	0	1	0	yellow
BDF2	0	1	0	yellow
MSA2	0	1	0	yellow
YDR381C-A	0	1	0	yellow
AQY1	0	1	0	yellow
RCE1	0	1	0	yellow
GCR2	0	1	0	yellow
MRS4	0	1	0	yellow
NRD1	0	1	0	yellow
RPL41A	0	1	0	yellow
SNO4	0	1	0	yellow
SKS1	0	1	0	yellow
ATO2	0	1	0	yellow
SKG6	0	1	0	yellow
CRH1	0	1	0	yellow
SBH1	0	1	0	yellow
NCA2	0	1	0	yellow
YGK3	0	1	0	yellow
TRP4	0	1	0	yellow
POP6	0	1	0	yellow
RCH1	0	1	0	yellow
ARG8	0	1	0	yellow
ENA2	0	1	0	yellow
RTN2	0	1	0	yellow
REF2	0	1	0	yellow
PAU20	0	1	0	yellow
STF1	0	1	0	yellow
YHK8	0	1	0	yellow
CAT8	0	1	0	yellow
IMP3	0	1	0	yellow
PIF1	0	1	0	yellow
YOR289W	0	1	0	yellow
AQY2	0	1	0	yellow
ARO2	0	1	0	yellow
AAC3	0	1	0	yellow
SOR2	0	1	0	yellow
YDL124W	0	1	0	yellow
CMK1	0	1	0	yellow
CCC2	0	1	0	yellow
PAU1	0	1	0	yellow
HOM2	0	1	0	yellow
RKI1	0	1	0	yellow
RPL9B	0	1	0	yellow
RNA15	0	1	0	yellow
ATG39	0	1	0	yellow
GDH2	0	1	0	yellow
LHS1	0	1	0	yellow
STP4	0	1	0	yellow
YBR200W-A	0	1	0	yellow
OPT2	0	1	0	yellow
ADH6	0	1	0	yellow
FDH1	0	1	0	yellow
URA10	0	1	0	yellow
IRC8	0	1	0	yellow
RPL24B	0	1	0	yellow
REV1	0	1	0	yellow
YML002W	0	1	0	yellow
UBP13	0	1	0	yellow
SWR1	0	1	0	yellow
YNL092W	0	1	0	yellow
YJR061W	0	1	0	yellow
ARN1	0	1	0	yellow
YDR210W	0	1	0	yellow
CTA1	0	1	0	yellow
INO4	0	1	0	yellow
YKL068W-A	0	1	0	yellow
WSC3	0	1	0	yellow
WBP1	0	1	0	yellow
SER3	0	1	0	yellow
DAL5	0	1	0	yellow
EPT1	0	1	0	yellow
RPC11	0	1	0	yellow
RSR1	0	1	0	yellow
BDH1	0	1	0	yellow
PPM1	0	1	0	yellow
FMP33	0	1	0	yellow
SES1	0	1	0	yellow
SGV1	0	1	0	yellow
ALY2	0	1	0	yellow
SWT21	0	1	0	yellow
NNR2	0	1	0	yellow
RPL17B	0	1	0	yellow
YNR064C	0	1	0	yellow
YER121W	0	1	0	yellow
PRM10	0	1	0	yellow
CPR7	0	1	0	yellow
LGE1	0	1	0	yellow
ILS1	0	1	0	yellow
THI20	0	1	0	yellow
RPL31A	0	1	0	yellow
POL12	0	1	0	yellow
RRT6	0	1	0	yellow
HUL5	0	1	0	yellow
RPL23B	0	1	0	yellow
RDH54	0	1	0	yellow
RPL26A	0	1	0	yellow
SIP5	0	1	0	yellow
CPS1	0	1	0	yellow
RAD28	0	1	0	yellow
PSK1	0	1	0	yellow
RPS3	0	1	0	yellow
RPL34B	0	1	0	yellow
MF(ALPHA)2	0	1	0	yellow
PPZ2	0	1	0	yellow
GPX1	0	1	0	yellow
RPS21B	0	1	0	yellow
QCR8	0	1	0	yellow
PAU11	0	1	0	yellow
SAP155	0	1	0	yellow
FIT2	0	1	0	yellow
IZH4	0	1	0	yellow
ERG1	0	1	0	yellow
ERG6	0	1	0	yellow
ASR1	0	1	0	yellow
SPC3	0	1	0	yellow
YPK2	0	1	0	yellow
YIG1	0	1	0	yellow
MCH4	0	1	0	yellow
FRS1	0	1	0	yellow
RPL28	0	1	0	yellow
DPB2	0	1	0	yellow
MOT3	0	1	0	yellow
RPS1A	0	1	0	yellow
SOL3	0	1	0	yellow
DAL1	0	1	0	yellow
PUF2	0	1	0	yellow
THI5	0	1	0	yellow
YJR154W	0	1	0	yellow
LAS21	0	1	0	yellow
MBR1	0	1	0	yellow
VID24	0	1	0	yellow
FTR1	0	1	0	yellow
AMS1	0	1	0	yellow
YOL024W	0	1	0	yellow
YBR285W	0	1	0	yellow
BUD17	0	1	0	yellow
YSC84	0	1	0	yellow
TDA8	0	1	0	yellow
MCH2	0	1	0	yellow
BSC5	0	1	0	yellow
PDR15	0	1	0	yellow
DAP2	0	1	0	yellow
DAS1	0	1	0	yellow
AHC1	0	1	0	yellow
CHS7	0	1	0	yellow
ATH1	0	1	0	yellow
YDL199C	0	1	0	yellow
UPS1	0	1	0	yellow
AAD4	0	1	0	yellow
CMR3	0	1	0	yellow
REC114	0	1	0	yellow
ODC1	0	1	0	yellow
CBP4	0	1	0	yellow
MMP1	0	1	0	yellow
IME1	0	1	0	yellow
NCA3	0	1	0	yellow
YSW1	0	1	0	yellow
DDI3	0	1	0	yellow
MAL32	0	1	0	yellow
HYP2	0	1	0	yellow
TAH1	0	1	0	yellow
ILV5	0	1	0	yellow
RAD27	0	1	0	yellow
SRY1	0	1	0	yellow
RPL40B	0	1	0	yellow
SFL1	0	1	0	yellow
DIA1	0	1	0	yellow
RGI1	0	1	0	yellow
GMC1	0	1	0	yellow
SRB7	0	1	0	yellow
NGL3	0	1	0	yellow
ZEO1	0	1	0	yellow
FMP40	0	1	0	yellow
HXT6	0	1	0	yellow
SSB1	0	1	0	yellow
AIM41	0	1	0	yellow
GAS1	0	1	0	yellow
SEC28	0	1	0	yellow
ENO2	0	1	0	yellow
RCF1	0	1	0	yellow
YCL048W-A	0	1	0	yellow
YDR262W	0	1	0	yellow
YPS5	0	1	0	yellow
YKR015C	0	1	0	yellow
OYE3	0	1	0	yellow
HAP1	0	1	0	yellow
NAS6	0	1	0	yellow
RPS11A	0	1	0	yellow
YPR145C-A	0	1	0	yellow
YDL183C	0	1	0	yellow
PAC10	0	1	0	yellow
GSM1	0	1	0	yellow
TRR2	0	1	0	yellow
TAZ1	0	1	0	yellow
ECO1	0	1	0	yellow
OST4	0	1	0	yellow
CDC45	0	1	0	yellow
RCK1	0	1	0	yellow
MHO1	0	1	0	yellow
RPS14A	0	1	0	yellow
RRN3	0	1	0	yellow
MED2	0	1	0	yellow
ILV3	0	1	0	yellow
IGD1	0	1	0	yellow
MRX10	0	1	0	yellow
GIP2	0	1	0	yellow
YHL012W	0	1	0	yellow
ERG10	0	1	0	yellow
MRPL31	0	1	0	yellow
YMR085W	0	1	0	yellow
MSH2	0	1	0	yellow
ATG8	0	1	0	yellow
RPS10B	0	1	0	yellow
SXM1	0	1	0	yellow
PIL1	0	1	0	yellow
RPS8A	0	1	0	yellow
ZRT2	0	1	0	yellow
FMT1	0	1	0	yellow
PIG1	0	1	0	yellow
AI5_ALPHA	0	1	0	yellow
RPB8	0	1	0	yellow
AGP2	0	1	0	yellow
YHL044W	0	1	0	yellow
RIM8	0	1	0	yellow
RPS26A	0	1	0	yellow
INA22	0	1	0	yellow
RPL16A	0	1	0	yellow
RAD34	0	1	0	yellow
UGA1	0	1	0	yellow
MPO1	0	1	0	yellow
SUT1	0	1	0	yellow
MRP20	0	1	0	yellow
HIS7	0	1	0	yellow
PIM1	0	1	0	yellow
CBP6	0	1	0	yellow
GPX2	0	1	0	yellow
EDS1	0	1	0	yellow
UPS2	0	1	0	yellow
RPL19A	0	1	0	yellow
RPL3	0	1	0	yellow
TRX3	0	1	0	yellow
YLR152C	0	1	0	yellow
AMD1	0	1	0	yellow
ICP55	0	1	0	yellow
IFA38	0	1	0	yellow
YKL162C	0	1	0	yellow
RPS21A	0	1	0	yellow
FKS1	0	1	0	yellow
YHR020W	0	1	0	yellow
DAL80	0	1	0	yellow
AGX1	0	1	0	yellow
AAD14	0	1	0	yellow
MIA40	0	1	0	yellow
OST2	0	1	0	yellow
PIG2	0	1	0	yellow
RPL17A	0	1	0	yellow
NOP8	0	1	0	yellow
RED1	0	1	0	yellow
ALG14	0	1	0	yellow
SCS3	0	1	0	yellow
KNS1	0	1	0	yellow
ESC2	0	1	0	yellow
ECM22	0	1	0	yellow
MXR1	0	1	0	yellow
RPS10A	0	1	0	yellow
YMR321C	0	1	0	yellow
GPT2	0	1	0	yellow
CYC3	0	1	0	yellow
YNL194C	0	1	0	yellow
RPL21A	0	1	0	yellow
OAF1	0	1	0	yellow
MIM2	0	1	0	yellow
YLR149C	0	1	0	yellow
DRS1	0	1	0	yellow
YSP3	0	1	0	yellow
RPS11B	0	1	0	yellow
PEX14	0	1	0	yellow
RAD59	0	1	0	yellow
REC102	0	1	0	yellow
THR1	0	1	0	yellow
CDC13	0	1	0	yellow
RPS8B	0	1	0	yellow
YHR140W	0	1	0	yellow
CLN1	0	1	0	yellow
CLB1	0	1	0	yellow
SPA2	0	1	0	yellow
PSF1	0	1	0	yellow
OST1	0	1	0	yellow
PUT4	0	1	0	yellow
SRL1	0	1	0	yellow
DON1	0	1	0	yellow
PUF3	0	1	0	yellow
